# A hierarchical immune receptor network in lettuce reveals contrasting patterns of evolution in sensor and helper NLRs

**DOI:** 10.1101/2025.02.25.639832

**Authors:** Hsuan Pai, Toshiyuki Sakai, Andres Posbeyikian, Raoul Frijters, Yu Sugihara, Mauricio P. Contreras, Jiorgos Kourelis, Hiroaki Adachi, Sophien Kamoun, AmirAli Toghani

## Abstract

Nucleotide-binding domain and leucine-rich repeat immune receptors (NLRs) are known for their rapid evolution, even at the intraspecific level, yet the rates of evolution differ significantly across various NLR classes. Within the NRC (NLR Required for Cell Death) network, NLRs operate in complex sensor-helper configurations to confer immunity against a diverse array of pathogens, particularly in Asterids. While helper NLRs are typically conserved and evolve slowly, sensor NLRs tend to evolve more rapidly. However, the functional connections between slow and fast-evolving NLRs remain poorly understood, notably in important crop species. We conducted a comparative analysis of NLRs across 40 Solanales and 29 Asterales genomes to explore NRC network expansion and diversification within the less-studied Asterales order. Our findings reveal that the NRC network has expanded less in Asterales compared to Solanales. We functionally validated a minimal Asterales NRC network with 2 helpers and 9 sensors in common lettuce (*Lactuca sativa*). Through selection and diversification analysis and structural modeling of NRC helper and sensor subclades in the *Lactuca* genus, we found varying evolutionary diversification rates between NRC helpers and sensors. We found a correlation between sensor diversification rates and helper dependency, with sensors reliant on a phylogenetically conserved helpers experiencing limited diversification pressure. Our results highlight the lineage- and function-specific evolution of the NRC network, offering insights into the evolutionary pressures shaping plant immune receptor networks.
