## Supplementary material for "A hierarchical immune receptor network in lettuce reveals contrasting patterns of evolution in sensor and helper NLRs": Supplemantary Material Data S1-12: Data_S1.xlsx

### Sheet: Data_S1
Assembly Accession	Assembly Name	Assembly Release Date	Annotation Name	Annotation Release Date	Organism Name	Organism Taxonomic ID	Assembly Stats Scaffold N50	Assembly Stats Scaffold L50	Assembly Stats Contig N50	Assembly Stats Contig L50	Kingdom	Phylum	Class	Order	Family	Genus	Species	Subspecies	Variety
GCA_013146195.2	Bonnet_bellflower_draft_genome_2.0	2021-01-19T00:00:00Z	NA	NA	Codonopsis lanceolata	103999	154401475	4	88647	4102	Viridiplantae	Streptophyta	Magnoliopsida	Asterales	Campanulaceae	Codonopsis	Codonopsis lanceolata	NA	NA
GCA_016624345.1	ASM1662434v1	2021-01-19T00:00:00Z	NA	NA	Platycodon grandiflorus	94286	64545416	4	1517729	89	Viridiplantae	Streptophyta	Magnoliopsida	Asterales	Campanulaceae	Platycodon	Platycodon grandiflorus	NA	NA
GCA_022545495.1	ASM2254549v1	2022-03-21T00:00:00Z	NA	NA	Chrysanthemum lavandulifolium	146996	300401778	5	480732	1828	Viridiplantae	Streptophyta	Magnoliopsida	Asterales	Asteraceae	Chrysanthemum	Chrysanthemum lavandulifolium	NA	NA
GCA_023558565.1	ASM2355856v1	2022-05-31T00:00:00Z	NA	NA	Artemisia tridentata subsp. tridentata	525641	444777032	5	891138	1266	Viridiplantae	Streptophyta	Magnoliopsida	Asterales	Asteraceae	Artemisia	Artemisia tridentata	Artemisia tridentata subsp. tridentata	NA
GCA_025506515.1	ASM2550651v1	2022-10-02T00:00:00Z	NA	NA	Flaveria trinervia	4227	97801313	9	1095966	460	Viridiplantae	Streptophyta	Magnoliopsida	Asterales	Asteraceae	Flaveria	Flaveria trinervia	NA	NA
GCA_025667525.1	Gcor_v1	2022-10-12T00:00:00Z	NA	NA	Glebionis coronaria	99038	610719037	6	3862136	496	Viridiplantae	Streptophyta	Magnoliopsida	Asterales	Asteraceae	Glebionis	Glebionis coronaria	NA	NA
GCA_028566075.1	ASM2856607v1	2023-02-09T00:00:00Z	NA	NA	Solidago caesia	471148	23650059	8	5210	22434	Viridiplantae	Streptophyta	Magnoliopsida	Asterales	Asteraceae	Solidago	Solidago caesia	NA	NA
GCA_028751855.1	ASM2875185v1	2023-02-24T00:00:00Z	NA	NA	Ambrosia trifida	4214	143427067	5	5251671	93	Viridiplantae	Streptophyta	Magnoliopsida	Asterales	Asteraceae	Ambrosia	Ambrosia trifida	NA	NA
GCA_030844895.1	AAC_Ahel_1.0.Atri_hap2	2023-08-21T00:00:00Z	NA	NA	Ambrosia x helenae	3045818	122405267	8	1149173	490	Viridiplantae	Streptophyta	Magnoliopsida	Asterales	Asteraceae	Ambrosia	Ambrosia x helenae	NA	NA
GCA_032199755.1	A.artemisiifolia_dipasm_2023_h1_p	2023-10-04T00:00:00Z	NA	NA	Ambrosia artemisiifolia	4212	58521165	9	17076038	21	Viridiplantae	Streptophyta	Magnoliopsida	Asterales	Asteraceae	Ambrosia	Ambrosia artemisiifolia	NA	NA
GCA_033807775.1	ASM3380777v1	2023-11-21T00:00:00Z	NA	NA	Saussurea involucrata	200489	150277778	6	10243928	72	Viridiplantae	Streptophyta	Magnoliopsida	Asterales	Asteraceae	Saussurea	Saussurea involucrata	NA	NA
GCA_910822075.1	dSenSqu2.1	2022-02-18T00:00:00Z	NA	NA	Senecio squalidus	121554	66732361	5	157076	1039	Viridiplantae	Streptophyta	Magnoliopsida	Asterales	Asteraceae	Senecio	Senecio squalidus	NA	NA
GCA_947179395.2	daPulDyse1.2	2022-12-06T00:00:00Z	NA	NA	Pulicaria dysenterica	56535	99126001	4	22105616	14	Viridiplantae	Streptophyta	Magnoliopsida	Asterales	Asteraceae	Pulicaria	Pulicaria dysenterica	NA	NA
GCA_963422505.1	daPseLute1.1	2023-09-12T00:00:00Z	NA	NA	Pseudognaphalium luteoalbum	59425	121921648	4	4308214	62	Viridiplantae	Streptophyta	Magnoliopsida	Asterales	Asteraceae	Pseudognaphalium	Pseudognaphalium luteoalbum	NA	NA
GCA_963853835.1	daCalOffi1.1	2023-12-12T00:00:00Z	NA	NA	Calendula officinalis	41496	82723592	7	6396392	55	Viridiplantae	Streptophyta	Magnoliopsida	Asterales	Asteraceae	Calendula	Calendula officinalis	NA	NA
GCA_963921325.1	daLogMini1.1	2024-01-08T00:00:00Z	NA	NA	Logfia minima	702255	36772736	7	4097084	39	Viridiplantae	Streptophyta	Magnoliopsida	Asterales	Asteraceae	Logfia	Logfia minima	NA	NA
GCA_963930675.1	daGnaUlig1.1	2024-01-31T00:00:00Z	NA	NA	Gnaphalium uliginosum	702247	47177712	4	8708755	14	Viridiplantae	Streptophyta	Magnoliopsida	Asterales	Asteraceae	Gnaphalium	Gnaphalium uliginosum	NA	NA
GCF_001531365.2	CcrdV1.1	2018-04-17T00:00:00Z	NCBI Cynara cardunculus subsp. cardunculus Annotation Release 100	2018-05-17T00:00:00Z	Cynara cardunculus var. scolymus	59895	126020	1407	19407	9578	Viridiplantae	Streptophyta	Magnoliopsida	Asterales	Asteraceae	Cynara	Cynara cardunculus	Cynara cardunculus subsp. cardunculus	Cynara cardunculus var. scolymus
GCF_002127325.2	HanXRQr2.0-SUNRISE	2020-07-15T00:00:00Z	NCBI Helianthus annuus Annotation Release 101	2020-08-11T00:00:00Z	Helianthus annuus	4232	176490873	8	2005037	448	Viridiplantae	Streptophyta	Magnoliopsida	Asterales	Asteraceae	Helianthus	Helianthus annuus	NA	NA
GCF_002870075.4	Lsat_Salinas_v11	2022-11-23T00:00:00Z	GCF_002870075.4-RS_2022_12	2022-12-16T00:00:00Z	Lactuca sativa	4236	324658466	4	12524908	55	Viridiplantae	Streptophyta	Magnoliopsida	Asterales	Asteraceae	Lactuca	Lactuca sativa	NA	NA
GCF_010389155.1	C_canadensis_v1	2020-03-09T00:00:00Z	NCBI Erigeron canadensis Annotation Release 100	2021-09-17T00:00:00Z	Erigeron canadensis	72917	45539152	5	1620735	72	Viridiplantae	Streptophyta	Magnoliopsida	Asterales	Asteraceae	Erigeron	Erigeron canadensis	NA	NA
GCA_009363875.1	ASM936387v1	2019-10-28T00:00:00Z	Annotation submitted by Agricultural Genomics institute at Shenzhen	2019-10-28T00:00:00Z	Mikania micrantha	192012	86674320	9	1353263	250	Viridiplantae	Streptophyta	Magnoliopsida	Asterales	Asteraceae	Mikania	Mikania micrantha	NA	NA
GCA_023525715.1	ASM2352571v1	2022-05-24T00:00:00Z	Annotation submitted by Agricultural Genomics Institute at Shenzhen, Chinese Academy of Agricultural Sciences	2022-05-24T00:00:00Z	Cichorium intybus	13427	126222701	5	9445615	39	Viridiplantae	Streptophyta	Magnoliopsida	Asterales	Asteraceae	Cichorium	Cichorium intybus	NA	NA
GCA_023525745.1	ASM2352574v1	2022-05-24T00:00:00Z	Annotation submitted by Agricultural Genomics Institute at Shenzhen, Chinese Academy of Agricultural Sciences	2022-05-24T00:00:00Z	Arctium lappa	4217	91023879	7	74692580	9	Viridiplantae	Streptophyta	Magnoliopsida	Asterales	Asteraceae	Arctium	Arctium lappa	NA	NA
GCA_023525975.1	ASM2352597v1	2022-05-24T00:00:00Z	Annotation submitted by Agricultural Genomics Institute at Shenzhen, Chinese Academy of Agricultural Sciences	2022-05-24T00:00:00Z	Smallanthus sonchifolius	185202	91485463	13	66499177	15	Viridiplantae	Streptophyta	Magnoliopsida	Asterales	Asteraceae	Smallanthus	Smallanthus sonchifolius	NA	NA
GCA_030169165.1	ASM3016916v1	2023-06-06T00:00:00Z	Annotation submitted by UAEEB-DL	2023-06-06T00:00:00Z	Centaurea solstitialis	347529	100696929	4	1316369	129	Viridiplantae	Streptophyta	Magnoliopsida	Asterales	Asteraceae	Centaurea	Centaurea solstitialis	NA	NA
GCA_030867185.1	ASM3086718v1	2023-08-24T00:00:00Z	Annotation submitted by Agricultural Genomics Institute at Shenzhen,Chinese Academy of Agricultural Sciences	2023-08-24T00:00:00Z	Tagetes erecta	13708	69673756	5	37953657	7	Viridiplantae	Streptophyta	Magnoliopsida	Asterales	Asteraceae	Tagetes	Tagetes erecta	NA	NA
GCA_928212115.1	Lvir_assembly_v4	2023-04-09T00:00:00Z	Annotation submitted by WAGENINGEN UNIVERSITY	2023-03-02T00:00:00Z	Lactuca virosa	75947	316905932	5	135885	5879	Viridiplantae	Streptophyta	Magnoliopsida	Asterales	Asteraceae	Lactuca	Lactuca virosa	NA	NA
GCA_949927565.1	Lactuca_saligna	2023-06-27T00:00:00Z	Annotation submitted by WAGENINGEN UNIVERSITY	2023-04-28T00:00:00Z	Lactuca saligna	75948	238633233	4	86837	7090	Viridiplantae	Streptophyta	Magnoliopsida	Asterales	Asteraceae	Lactuca	Lactuca saligna	NA	NA
GCA_000390325.3	ASM39032v3	2023-11-13T00:00:00Z	NA	NA	Nicotiana tomentosiformis	4098	139001852	6	10611449	46	Viridiplantae	Streptophyta	Magnoliopsida	Solanales	Solanaceae	Nicotiana	Nicotiana tomentosiformis	NA	NA
GCA_000393655.2	ASM39365v2	2023-11-13T00:00:00Z	NA	NA	Nicotiana sylvestris	4096	188594255	6	14974217	50	Viridiplantae	Streptophyta	Magnoliopsida	Solanales	Solanaceae	Nicotiana	Nicotiana sylvestris	NA	NA
GCA_000715075.2	ASM71507v2	2023-11-13T00:00:00Z	NA	NA	Nicotiana tabacum	4097	166564946	11	11819318	97	Viridiplantae	Streptophyta	Magnoliopsida	Solanales	Solanaceae	Nicotiana	Nicotiana tabacum	NA	NA
GCA_002525835.2	ipoBat4	2017-10-16T00:00:00Z	NA	NA	Ipomoea batatas	4120	41463214	10	6504	34201	Viridiplantae	Streptophyta	Magnoliopsida	Solanales	Convolvulaceae	Ipomoea	Ipomoea batatas	NA	NA
GCA_003576665.1	ASM357666v1	2018-09-19T00:00:00Z	NA	NA	Ipomoea trifida	35884	26165527	6	74315	1334	Viridiplantae	Streptophyta	Magnoliopsida	Solanales	Convolvulaceae	Ipomoea	Ipomoea trifida	NA	NA
GCA_003996215.1	ASM399621v1	2019-01-07T00:00:00Z	NA	NA	Jaltomata sinuosa	205521	397617	965	372489	1044	Viridiplantae	Streptophyta	Magnoliopsida	Solanales	Solanaceae	Jaltomata	Jaltomata sinuosa	NA	NA
GCA_018107945.1	UCR_Dstr_1.4	2021-04-20T00:00:00Z	Annotation submitted by University of California, Riverside	2022-01-05T00:00:00Z	Datura stramonium	4076	164097	3502	13106	26741	Viridiplantae	Streptophyta	Magnoliopsida	Solanales	Solanaceae	Datura	Datura stramonium	NA	NA
GCA_018258275.1	ASM1825827v1	2021-05-04T00:00:00Z	Annotation submitted by Rural Development Administration	2021-05-04T00:00:00Z	Solanum commersonii	4109	58916735	6	649781	317	Viridiplantae	Streptophyta	Magnoliopsida	Solanales	Solanaceae	Solanum	Solanum commersonii	NA	NA
GCA_020169535.1	solTubStieglitzHap2	2021-09-28T00:00:00Z	Annotation submitted by Max Planck Institute for Plant Breeding Research	2021-09-28T00:00:00Z	Solanum tuberosum	4113	62488326	6	3792643	50	Viridiplantae	Streptophyta	Magnoliopsida	Solanales	Solanaceae	Solanum	Solanum tuberosum	NA	NA
GCA_020169555.1	solTubStieglitzHap1	2021-09-28T00:00:00Z	Annotation submitted by Max Planck Institute for Plant Breeding Research	2021-09-28T00:00:00Z	Solanum tuberosum	4113	70076311	5	3781538	44	Viridiplantae	Streptophyta	Magnoliopsida	Solanales	Solanaceae	Solanum	Solanum tuberosum	NA	NA
GCA_020169575.1	solTubHeraHap2	2021-09-28T00:00:00Z	Annotation submitted by Max Planck Institute for Plant Breeding Research	2021-09-28T00:00:00Z	Solanum tuberosum	4113	66510078	6	3598406	58	Viridiplantae	Streptophyta	Magnoliopsida	Solanales	Solanaceae	Solanum	Solanum tuberosum	NA	NA
GCA_020169585.1	solTubHeraHap1	2021-09-28T00:00:00Z	Annotation submitted by Max Planck Institute for Plant Breeding Research	2021-09-28T00:00:00Z	Solanum tuberosum	4113	68307457	5	6446306	27	Viridiplantae	Streptophyta	Magnoliopsida	Solanales	Solanaceae	Solanum	Solanum tuberosum	NA	NA
GCA_022817965.1	SlydLA2951_v2.0	2022-04-06T00:00:00Z	NA	NA	Solanum lycopersicoides	142760	93853793	7	220814	1532	Viridiplantae	Streptophyta	Magnoliopsida	Solanales	Solanaceae	Solanum	Solanum lycopersicoides	NA	NA
GCA_026120095.1	Arnaucho_INIA	2022-11-15T00:00:00Z	NA	NA	Capsicum chinense	80379	245750603	6	17810	45637	Viridiplantae	Streptophyta	Magnoliopsida	Solanales	Solanaceae	Capsicum	Capsicum chinense	NA	NA
GCA_026929995.1	Peax403	2022-12-16T00:00:00Z	NA	NA	Petunia axillaris subsp. axillaris	55889	173032585	4	15161842	23	Viridiplantae	Streptophyta	Magnoliopsida	Solanales	Solanaceae	Petunia	Petunia axillaris	Petunia axillaris subsp. axillaris	NA
GCA_027704765.1	ASM2770476v1	2023-01-11T00:00:00Z	NA	NA	Solanum habrochaites	62890	68069457	7	1496220	176	Viridiplantae	Streptophyta	Magnoliopsida	Solanales	Solanaceae	Solanum	Solanum habrochaites	NA	NA
GCA_027705065.1	ASM2770506v1	2023-01-11T00:00:00Z	NA	NA	Solanum peruvianum	4082	64491067	6	676702	302	Viridiplantae	Streptophyta	Magnoliopsida	Solanales	Solanaceae	Solanum	Solanum peruvianum	NA	NA
GCA_029844215.1	ASM2984421v1	2023-04-21T00:00:00Z	NA	NA	Przewalskia tangutica	337188	125825480	11	17035176	50	Viridiplantae	Streptophyta	Magnoliopsida	Solanales	Solanaceae	Przewalskia	Przewalskia tangutica	NA	NA
GCA_029948455.1	IEDA_Sros_1.0	2023-05-08T00:00:00Z	NA	NA	Solanum rostratum	45839	72149870	6	46708969	7	Viridiplantae	Streptophyta	Magnoliopsida	Solanales	Solanaceae	Solanum	Solanum rostratum	NA	NA
GCA_030407385.1	ASM3040738v1	2023-07-06T00:00:00Z	NA	NA	Solanum americanum	109975	90710000	6	51095000	8	Viridiplantae	Streptophyta	Magnoliopsida	Solanales	Solanaceae	Solanum	Solanum americanum	NA	NA
GCA_030864195.1	Niat.v3	2023-08-25T00:00:00Z	NA	NA	Nicotiana attenuata	49451	198403735	4	3374050	197	Viridiplantae	Streptophyta	Magnoliopsida	Solanales	Solanaceae	Nicotiana	Nicotiana attenuata	NA	NA
GCA_030864215.1	ASM3086421v1	2023-08-25T00:00:00Z	NA	NA	Capsicum pubescens	113210	312189810	6	47443067	28	Viridiplantae	Streptophyta	Magnoliopsida	Solanales	Solanaceae	Capsicum	Capsicum pubescens	NA	NA
GCA_030864225.1	ASM3086422v1	2023-08-25T00:00:00Z	NA	NA	Capsicum baccatum var. pendulum	40320	283054573	6	27703761	35	Viridiplantae	Streptophyta	Magnoliopsida	Solanales	Solanaceae	Capsicum	Capsicum baccatum	NA	Capsicum baccatum var. pendulum
GCA_031230405.1	ASM3123040v1	2023-09-07T00:00:00Z	Annotation submitted by Obihiro Univerisity of Agriculture and Veterinary Medicine	2023-09-07T00:00:00Z	Solanum verrucosum	315347	55551619	6	8347000	21	Viridiplantae	Streptophyta	Magnoliopsida	Solanales	Solanaceae	Solanum	Solanum verrucosum	NA	NA
GCA_031232105.1	ASM3123210v1	2023-09-07T00:00:00Z	NA	NA	Capsicum rhomboideum	462292	145987823	6	145987823	6	Viridiplantae	Streptophyta	Magnoliopsida	Solanales	Solanaceae	Capsicum	Capsicum rhomboideum	NA	NA
GCA_034376525.1	ASM3437652v1	2023-12-18T00:00:00Z	NA	NA	Nicotiana benthamiana	4100	142632486	9	140743910	10	Viridiplantae	Streptophyta	Magnoliopsida	Solanales	Solanaceae	Nicotiana	Nicotiana benthamiana	NA	NA
GCA_034509755.1	ASM3450975v1	2023-12-26T00:00:00Z	Annotation submitted by Kunming Institute of Botany, Chinese Academy of Sciences	2023-12-26T00:00:00Z	Anisodus tanguticus	243964	51279509	11	25065403	20	Viridiplantae	Streptophyta	Magnoliopsida	Solanales	Solanaceae	Anisodus	Anisodus tanguticus	NA	NA
GCA_034621305.1	SDAU_Spim_LA1589_1.0	2023-12-27T00:00:00Z	NA	NA	Solanum pimpinellifolium	4084	69721801	6	28417770	11	Viridiplantae	Streptophyta	Magnoliopsida	Solanales	Solanaceae	Solanum	Solanum pimpinellifolium	NA	NA
GCA_035048845.1	SB22	2024-01-04T00:00:00Z	NA	NA	Solanum bulbocastanum	147425	51167211	6	2211897	77	Viridiplantae	Streptophyta	Magnoliopsida	Solanales	Solanaceae	Solanum	Solanum bulbocastanum	NA	NA
GCA_035772735.1	ASM3577273v1	2024-01-17T00:00:00Z	NA	NA	Datura wrightii	434267	NA	NA	169445731	6	Viridiplantae	Streptophyta	Magnoliopsida	Solanales	Solanaceae	Datura	Datura wrightii	NA	NA
GCA_900332095.2	Cuscuta	2020-12-16T00:00:00Z	Annotation submitted by RWTH Aachen	2020-12-16T00:00:00Z	Cuscuta campestris	132261	1384808	95	48808	2633	Viridiplantae	Streptophyta	Magnoliopsida	Solanales	Convolvulaceae	Cuscuta	Cuscuta campestris	NA	NA
GCF_000188115.5	SL3.1	2018-04-18T00:00:00Z	NCBI Solanum lycopersicum Annotation Release 103	2018-08-08T00:00:00Z	Solanum lycopersicum	4081	66723567	6	133084	1332	Viridiplantae	Streptophyta	Magnoliopsida	Solanales	Solanaceae	Solanum	Solanum lycopersicum	NA	NA
GCF_001406875.1	SPENNV200	2014-07-11T00:00:00Z	NCBI Solanum pennellii Annotation Release 101	2019-01-18T00:00:00Z	Solanum pennellii	28526	77991103	6	60083	4136	Viridiplantae	Streptophyta	Magnoliopsida	Solanales	Solanaceae	Solanum	Solanum pennellii	NA	NA
GCF_002878395.1	UCD10Xv1.1	2018-01-30T00:00:00Z	NCBI Capsicum annuum Annotation Release 101	2022-03-14T00:00:00Z	Capsicum annuum	4072	227195441	7	122789	6630	Viridiplantae	Streptophyta	Magnoliopsida	Solanales	Solanaceae	Capsicum	Capsicum annuum	NA	NA
GCF_003576645.1	ASM357664v1	2018-09-19T00:00:00Z	NCBI Ipomoea triloba Annotation Release 100	2019-10-11T00:00:00Z	Ipomoea triloba	35885	29809665	7	74663	1824	Viridiplantae	Streptophyta	Magnoliopsida	Solanales	Convolvulaceae	Ipomoea	Ipomoea triloba	NA	NA
GCF_019175385.1	ASM1917538v2	2021-07-08T00:00:00Z	GCF_019175385.1-RS_2023_10	2023-10-20T00:00:00Z	Lycium barbarum	112863	137364012	6	2385424	205	Viridiplantae	Streptophyta	Magnoliopsida	Solanales	Solanaceae	Lycium	Lycium barbarum	NA	NA
GCF_019186545.1	ASM1918654v1	2021-07-09T00:00:00Z	NCBI Solanum stenotomum Annotation Release 100	2022-06-24T00:00:00Z	Solanum stenotomum	172797	62591986	6	127447	1679	Viridiplantae	Streptophyta	Magnoliopsida	Solanales	Solanaceae	Solanum	Solanum stenotomum	NA	NA
GCF_029784015.1	AGI_CSIRO_Lferr_CH_V1	2023-04-18T00:00:00Z	GCF_029784015.1-RS_2023_09	2023-09-07T00:00:00Z	Lycium ferocissimum	112874	69906897	9	73585	4133	Viridiplantae	Streptophyta	Magnoliopsida	Solanales	Solanaceae	Lycium	Lycium ferocissimum	NA	NA
GCF_947179165.1	daSolDulc1.2	2022-12-02T00:00:00Z	GCF_947179165.1-RS_2023_05	2023-05-05T00:00:00Z	Solanum dulcamara	45834	80040668	6	44229464	8	Viridiplantae	Streptophyta	Magnoliopsida	Solanales	Solanaceae	Solanum	Solanum dulcamara	NA	NA
GWHCAWW00000000	PI_180485_01	2023-03-23T00:00:00Z	https://doi.org/10.1016/j.cell.2023.04.008	NA	Solanum melongena	4111	97408500	NA	NA	NA	Viridiplantae	Streptophyta	Magnoliopsida	Solanales	Solanaceae	Solanum	Solanum melongena	NA	NA
