## Supplementary material for "A hierarchical immune receptor network in lettuce reveals contrasting patterns of evolution in sensor and helper NLRs": Supplemantary Material Data S1-12: Data_S4.xlsx

### Sheet: Lactuca NRC superclade
seqname	type	description	start	end	Domain	Status	Subclass (putative)	Simple	sequence	Assembly Accession	Organism Name	Organism Taxonomic ID	Order	Family	Genus	Species	ID
Helixer_CAKMRJ010000324.1_000001.1	CHAIN	chain	1	796	(CC)(NBARC)(LRR)	NLR	CC-NLR	CNL	MSVFGFHHRKEGFDGNEADSWVVEALDMPKESAHKVFVEMHKREQEFVFEXEKLKQLIYSNDIPVITDNPSILRERPQFHLLYEELDSMIQTIFNHEDQDLHNFEEVSKLKKRFKAAAEEAEDTVDVFLSTVHCRNNGYFPRSDVFQPSLHLEVAIRSIESIKIEFMTINIDNMKMDSSLRTDRLQTQSAGTSHTRNSRGSKKLLENVVVGFDRDAEIIRDKLVEDRNSRVFTDPYVAYHFHVRGWVTVSQTYDKRDLLIQVLSSIDDQLELEKATDCQLRAMLHKRLMGKRYLIVIDDIWSIEAWDKSQLFFPDDNTGSRILLTSRLTEVASHAKSHGLIHQLQHLTEEESWKLLCEKVFQGDECPQWLIEPGKQIAKNCHGLPLSVVVMAGVLAKET…	GCA_928212115.1	Lactuca virosa	75947	Asterales	Asteraceae	Lactuca	Lactuca virosa	Lactuca_virosa_Helixer_CAKMRJ010000324.1_000001.1_CNL
Helixer_CAKMRJ010000324.1_000004.1	CHAIN	chain	1	885	(CC)(NBARC)(LRR)	NLR	CC-NLR	CNL	MTYADVQMFMEKLKQLIYSNDVPIIKIPSIVREGPQFQMLYEKLGSMIQTLFIHQNHGLENIEKVTTLRKRFKAVAEEAEDIVDLFLSTVHFGNYGYFPTSDVICPSLNLEVVMRSINSIKMESMTMSIDNMKMDSSLRPDTLQMQSAGNSRTRNSRGSKEEIVVGFDRDAEIIRDKIAEDGKQLDVVSIVGMGGIGKTTLANKVYTDPYVVYHFHVRGWVTVSQTYDKRDLLIQVLSSIDDQLELKKATDSQLREMLHRSLYCKRYLIVIDDIWSTEAWDKLKLFFPDHNNGSRILLTSRLTEVAAHAKSHGLIHHLQHLTEEESWKLLCEKVFQGDECPKWLVDPGKQIAKNCHGLPLSVVVMAGVLAKEPGTKDLWVKISCSVSSYMASKEKGCLE…	GCA_928212115.1	Lactuca virosa	75947	Asterales	Asteraceae	Lactuca	Lactuca virosa	Lactuca_virosa_Helixer_CAKMRJ010000324.1_000004.1_CNL
Helixer_CAKMRJ010001112.1_002094.1	CHAIN	chain	1	868	(NBARC)(LRR)	NLR	CC-NLR or CCR-NLR or CCG10-NLR	NL	MAVATDRLLKRLERLRTKSNHMINDVSLDNEHTPFIASPSFKILCKKAMSVCIIDPLWRIVHLSVPELIKFLHEEEGYTCLNVYWLKSLPKILYELQTVLDCVSDSRNWGILDRHVWDEVNKDEEVLGMLKKIKGTLSDYFPVLIDETPRVSCAIEELKTVIDAILILCCEFLDSDVKFVVFDDISRRKLESGFTQRQLELLPVPLKQSVDEEKTVVGFEDDTIKLLDKLTGFSKKLEVIPIIGMAGLGKTTLAKTVYEHPFIVYFFDIRVWSCVSQEYRTEGSKYLVIFDDIWDDSHWKELKQYFPDDRNGSRILLTTRNSNLGSTTAHSHRLRLRTARESWRILQMMVFKNGKCPWRLYDIGKQISRKCCGLPLAVSITAGLLRGKWTRASWKEVAE…	GCA_928212115.1	Lactuca virosa	75947	Asterales	Asteraceae	Lactuca	Lactuca virosa	Lactuca_virosa_Helixer_CAKMRJ010001112.1_002094.1_NL
Helixer_CAKMRJ010002112.1_000002.1	CHAIN	chain	1	885	(CC)(NBARC)(LRR)	NLR	CC-NLR	CNL	MAYADIQMFMGKLKQLIYSNDIPVINNPSILSERPQFQHLYEELGFMIQILFNHEDQDLHSFEKVRKLKKRFKVAAEEAEGIVDIFLTTVHCRKNGYFPRSDVFHPSLHLEVVMRSINSIKIEFMTMSIDNMKMDSSLRTDRLQSAGTSHTRNSRGSKKLLEKVIVGFNRDAEIIRDKLVEDGKHLDVVSIIGMGGIGKTTLANKVFTDPFVVHHFYVRGWVTVSQIYDKRDLLIQVLTSIDDQLELEKATDYQLREMLHKSLNRKRYMIVIDDIWSKEAWDKLKLFFPDDNTGSRILLTSRLTEVASHAKSHGLIHHLQHLTEEESWKLLCEKVFQGNECPKWLIAPGMQIAKNCYGLPLSVVVMAGVLAKEPRRKDIWLKISCSVHSYIASDEKGCL…	GCA_928212115.1	Lactuca virosa	75947	Asterales	Asteraceae	Lactuca	Lactuca virosa	Lactuca_virosa_Helixer_CAKMRJ010002112.1_000002.1_CNL
Helixer_CAKMRJ010002112.1_000001.1	CHAIN	chain	1	855	(CC)(NBARC)(LRR)	NLR	CC-NLR	CNL	MAYANVHMFMEKLKQLIYSNDIPVINNPLILCERPQFQLLYEELGSMIQTLFNHEDQDLHNFEEVRKLKKRFKAAAEEAEDIVDIFVSAVYYRYNEYFTISDVFQTSMNLEDVMRSIISIKLEFMTAKTDHMKMDSSQRTDRLPMQLAAAAAGTSNSTNSLGSKKLPALEVHTDRRNYWKKIVVGIDCDAEIIRDKLVEDGKHLDVVSIVGMGGIGKTTLANKVFTDPFVVYHFHVRGWVTVSQTYDKRDLLIQVLSSIDDQLKLEKETDSQLHKMLHRSLYCQRYLIVIDDIWSKEAWDKLKLFFPDHNSGSRILLTSRLTEVAAHAKSHGLVHHLKHLTEEESWELLCGKVFQGDECPECYHHLPLHLRDCFLYLGGFPEDYMIHSPSLLWVWMAEG…	GCA_928212115.1	Lactuca virosa	75947	Asterales	Asteraceae	Lactuca	Lactuca virosa	Lactuca_virosa_Helixer_CAKMRJ010002112.1_000001.1_CNL
Helixer_CAKMRJ010003334.1_000456.1	CHAIN	chain	1	856	(NBARC)(LRR)	NLR	CC-NLR or CCR-NLR or CCG10-NLR	NL	MADVLKHLVLKVIFNDIPTYDSSLFMQELQWKWKGQWQVNFNQLMNHLRMIMQGYENEETRHLLKEMRVMFREITGPDLHMNHLNIIMLEYENEEANKMIRFGIGDERKDKILKIIEELCVIRFGSNVEGEETVVGFDDEVETLLDQLTQTSIKELQVISVAGMAGLGKTTLARKLYRDPLIEYHFDIRAWTCVSQIYVKRDLLLGILSSFVYDLTEEIHKMSDEQLGEKLYRLLKGRRYLVVLDDIWDCMAWNDLKIYLPDDKVGSRVVFTSRDIDISLHVGAARPAHVLRLRTADESWNIFQNNVFRIGICHSDLKKVGREIAEKCEGLPLAIVIAAGLVKNRLSFNWWSEIAGSLHSFMVRDPNQYMDTLALSYNHLPSHLKSCFLFLGVFPEDYE…	GCA_928212115.1	Lactuca virosa	75947	Asterales	Asteraceae	Lactuca	Lactuca virosa	Lactuca_virosa_Helixer_CAKMRJ010003334.1_000456.1_NL
Helixer_CAKMRJ010003334.1_002015.1	CHAIN	chain	1	887	(CC)(NBARC)(LRR)	NLR	CC-NLR	CNL	MAYADVQMFMKKLKQLIYSNDIPIIKIPSIVREGPQFQMLYEELGSMIQTLFIHQDHGLENFEKVTNLRKRFKAVAEEAEDIVDLFLSTVHFGNYGYFPRSDVVHPSLNLEAVMRSIDSIKMEFMTMSIDNMKMDASQRPGTLQMQSAGTSRTKNSLRSKKVLEEIVVGIDRDAEIIRDKLAEDGKHLDVVSIVGMGGIGKSTLANKVFSDPFVVYHFHIRRWVTVSQTYDKRDLLIQVLSSIDDQLELEKATDSQLHEMLHRSLYCKRYLIVIDDIWSTEAWDKLKLFFPDHNTGSRILLTSRLTEVAAHAKSHGLIHHLQHLTEEESWELLCGKVFQGDECPEWLIEPGMQIAKNCHGLPLSVVVMAGVLVKEARNKDLWVKISCSVHSYIASDEKG…	GCA_928212115.1	Lactuca virosa	75947	Asterales	Asteraceae	Lactuca	Lactuca virosa	Lactuca_virosa_Helixer_CAKMRJ010003334.1_002015.1_CNL
Helixer_CAKMRJ010003334.1_002014.1	CHAIN	chain	1	851	(CC)(NBARC)(LRR)	NLR	CC-NLR	CNL	MYANVQMFMGKLQQLIYCNDNELINNQSILCERPQFQLLYEELGSMIQTLFNKEDQHLQNFEEMRKLKKRFKAAAEEAEDIVDIFLSAVHCRNNRYSPISNVFQPYLRLEVVIRSIESIKIEFMTMNIDNMKMDSSLRTDRLHMQSSGTSRGRNSIGSKKVKEEMVVGFDRDAEIIRDKLVEDGKHLDVVSIVGMGGIGKSTLANKVFTDPFVVYHFHVRGWATVSQTYDKRDLLIQVLSSIDDRLELEEATDSQLHQILHRSLYCKRYLIVIDDIWSTQTWDKLKLFFPDHNNGSRILLTSRLTEVAWHAKSHGLIHHLQHLTEEESWKLLCEKVFKGDECPKWLIKPGKQITKNCHGLPLSVVIMAGVLAKEPRRKDVWLKISYSVHSYMASDEKGC…	GCA_928212115.1	Lactuca virosa	75947	Asterales	Asteraceae	Lactuca	Lactuca virosa	Lactuca_virosa_Helixer_CAKMRJ010003334.1_002014.1_CNL
Helixer_CAKMRJ010003334.1_001959.1	CHAIN	chain	1	879	(CC)(NBARC)(LRR)	NLR	CC-NLR	CNL	MENTGLELLMENLKQLIYCDHNPSINENPFVQDKRSQIQSLYEELESLRNFVIDMEVTKEPLELEKTRNLKRRLKDVVDDAEDIVDLFLTSAIIRNNASMTMCVADNCDLSPNLDSAIQEIKSIKREIMDTKMQSHQTQGLQPTSAGTSPTRKYSGVLKEEIIVGLEDDSMVLLDRLTGNRKQLDVMSIVGMGGLGKTTLATKVFNNRYIVYHFHVRAWVTVSQAYDKKDLLISLLTSIGKLEPEDLDKLKDHKISELLYKSLKGKRYLIVIDDVWSAKAWDDLKLYFPNDNTGSRILLTTRLSEIAFYAKPDGFTHHLQFLTEEESWELLCKKVFQEDGCPQRLIKSGIKIAKKCQGLPLAVVVIAGLLVKGEKSVDLWEKVAESVTSYIVGDPNGYL…	GCA_928212115.1	Lactuca virosa	75947	Asterales	Asteraceae	Lactuca	Lactuca virosa	Lactuca_virosa_Helixer_CAKMRJ010003334.1_001959.1_CNL
Helixer_CAKMRJ010003334.1_001958.1	CHAIN	chain	1	874	(CC)(NBARC)(LRR)	NLR	CC-NLR	CNL	MRLWNFLLGNLKQLLVYNANLISSVKDQVDSLCNDLRLLAAFVKETTESRSKHAIVKELVRRIRIEVYKAEDIVDMYVFHASIQKSRSSFERAIHFTDYPLKLRTVGKEIEDIRRRVKEIYDNKLFANEVFRKTESFTRSPPSVEEENVVGFEKEAEKVIGWLKAETEELEVISVVGMGGLGKTTLVKKVFNDSAIQYEFFIRSWVYVSQVYSRREVFSKILYDVTRENKDTSQWNVDTIADELRRQLTDGRYLIVLDDVWTKTAWNDLKMVFPNTKNGSRILLTSRNKDVALHANTNLPPYQLRFLTDDESWELLEKKVFPKGSRCSSELEILGKQIAKKCYGLPLALVVIAGILRKKDKTRGWWEKVKEKVSTYVAMESEQCMDVLALSYNHLPYDL…	GCA_928212115.1	Lactuca virosa	75947	Asterales	Asteraceae	Lactuca	Lactuca virosa	Lactuca_virosa_Helixer_CAKMRJ010003334.1_001958.1_CNL
Helixer_CAKMRJ010003334.1_001477.1	CHAIN	chain	1	737	(CC)(NBARC)(LRR)	NLR	CC-NLR	CNL	MNPVHLIYKEFSKEPTFQFFTRGGNKMEYAHVQMFMEKLKQLIYSDDIPMINNPSILCERPQFQLLYEELDSMMQTLFNHEDQDLYNFEKVRKLKKRFKATAEEAEDIVDIFLSAVYCRYNEYFTISDVFQTSLNLEDVIRSIKSIKVEFMTAKIDHMKMDSSQRTDRLPMKLASVAGTSNTRNLVGSKKAVEKIVVGIDRDAEIIRDKLVEDGKHLDVVSIVGMGGLGKTTLAKKVFTDPYVVYHFHVRGWVTVSQTYDKRDLLIQVLSSIDKQLELEEATNSQLHEKLHKRLNRQKYLIVIDDIWSKEAWDKLKLFFPDDNTGSRIVLTTRLTEVASHAKSHGLIHHLQHLSDDESWKLLCEKAFQEDECPEWLIEPGKQIAKNCHGLPLSVVVMAG…	GCA_928212115.1	Lactuca virosa	75947	Asterales	Asteraceae	Lactuca	Lactuca virosa	Lactuca_virosa_Helixer_CAKMRJ010003334.1_001477.1_CNL
Helixer_CAKMRJ010005251.1_000001.1	CHAIN	chain	1	896	(CC)(NBARC)(LRR)	NLR	CC-NLR	CNL	MADAVVEFLLENLKQLLLYNSDLIYGVKGQVDSLYRELSLMNAFLKDAKEKRNEYEYVRELVRQIRDVAYEAEDIIDTFVVNSAMQKERSAFSRIVHVFDYPTKLRSVAKDIESIKTKVKEIYDNKMFGIEALYTVESSNRASSSSQRRKPMVEEDNVVGFDEEAKEIVSRLTNISELLEVVSIVGMGGLGKTTLAKKVFCDPAIEFHFFVRSWVYVSQEYNRKELLLAILSSVVDYPSEQMYKLNEEMLVEEIYKHLNGRRYLVVLDDVWTPDAWNDLKMAFPNQNCGSRILLTSRNTDVALIANPDSLPHHLKFLNDDESWELLSTKVFRRGSCPFELVELGETIARKCYGLPLAIVVVAGLLLKKDKTRDLWKKVAESVSSYVARDPRQCMDVLAL…	GCA_928212115.1	Lactuca virosa	75947	Asterales	Asteraceae	Lactuca	Lactuca virosa	Lactuca_virosa_Helixer_CAKMRJ010005251.1_000001.1_CNL
Helixer_CAKMRJ010005586.1_000001.1	CHAIN	chain	1	888	(CC)(NBARC)(LRR)	NLR	CC-NLR	CNL	MSYAHVQMFMEKLKQLMYCNDIPVINNPTIICERPQFQLLYEELDSMIQTLFNHEHQDLHNFEEVIKLKKRFKAAAEEAEDIVDIFLSAVHCRNNRYFPRSDVFQPSLHLEVVMRSISSIKMESMTTHIDNMKMDSSLKTDTLKMQSAGTSHNRNSRGSKKLLKKVVVGFDRDAEIIRDKLAEDRKQLNVVSIVGMGGIGKTTLANKVFTDPFVVYHFHVRGWVTVSQTYDKRDLLIQVLSSIDDQLELKKASYSQLHEMLHRSLYCQRYLIVIDDIWSKEAWDKLKLFFPDHNTGSRILLTSRLTEVAAHAKSHGLIHHLQHLTEEESWKLLCEKVFQGDECPKWLIDPGMQIARNCHGLPLSVVVMAGVLAKEARNKDLWVKISCSVQLYIASDEKG…	GCA_928212115.1	Lactuca virosa	75947	Asterales	Asteraceae	Lactuca	Lactuca virosa	Lactuca_virosa_Helixer_CAKMRJ010005586.1_000001.1_CNL
Helixer_CAKMRJ010005634.1_000563.1	CHAIN	chain	1	925	(NBARC)(LRR)	NLR	CC-NLR or CCR-NLR or CCG10-NLR	NL	MTTTDLDVFMENLEQLLYDDSNKLISSNELIKAKKPEIELLYKMLEDLIGSGLNNTNTEEEQLHEAEDMENWKRRLINGLHEAENAIDKFIYSAYLKEIDDVQKSKRFDGLVGKNFISSALLKINKIFTVKGQSNSNFLDCSLNLTHVMKDLKSIRHELSCKIRKIQKGNSVKNNNIQHQHLLESQSATRHVPEASSSKTTARVGQSATESEQVIVGFDEDALLIMERLAGDRKQLDIISIVGMGGLGKTTLATKVYNDEYVEYYFDVRGWVTVSEEYATRDVLIGILASIGKSVHEDTTEGKVCEMVYRSLKGRKYLIVLDDIWSSKAWDDLRLYFPDDNTGSRVLLTTRLAEVASHATTNPGGLTHNLQYLSQDKSWELLRIRTFRGYECPRNLIDT…	GCA_928212115.1	Lactuca virosa	75947	Asterales	Asteraceae	Lactuca	Lactuca virosa	Lactuca_virosa_Helixer_CAKMRJ010005634.1_000563.1_NL
Helixer_CAKMRJ010005712.1_000005.1	CHAIN	chain	1	884	(CC)(NBARC)(LRR)	NLR	CC-NLR	CNL	MYADVHMFMEKLKQLMYSNDIPVINNPSILCETPQFQLLYEELGSMIQTLFNNEHQDLHNFEKVRKLKKRFKDAAEEAEDIVDIFLSAVHCKNNEYFPISDVFQTSLHLEFVMRSIELTKIEFITTSIDNMKMDSSQRPDTLQMQSAGTSRTRNSMGSKKLAEKVVVGFDRDAEIIRDKLVEYGKHLDVVSIVGMGGIGKTTLANKVFTDPFVVYHFYIRAWVTVSQTYDKRDLLIQVLSSINDPLELEKATDSQLHKMLHRSLFGQRYLIVIDDIWSIEAWDKLKLFFPDHNTGSRILLTSRLTEVSLHATSHGLIHHLKHLTEEQSWKLLCGKVFKGDECPKWLIDPGMEIAKKCHGLPLSVVVMAGVLAKEQRNKDMWLKISCSVHSYMANDQKGC…	GCA_928212115.1	Lactuca virosa	75947	Asterales	Asteraceae	Lactuca	Lactuca virosa	Lactuca_virosa_Helixer_CAKMRJ010005712.1_000005.1_CNL
Helixer_OX465086.1_003996.1	CHAIN	chain	1	876	(CC)(NBARC)(LRR)	NLR	CC-NLR	CNL	MADAAVEFLLGNLKQLLVYNANLISSVKDQVDSLCNDLRLLAAFVKETTESRSKNAVVNELVRRIRIEVYKAEDIVDMYVFYKSIQQSRSGFKKAFHFAEYPVKLRAVGKEIEDIRRRVKEIYDNKLFANEVFRKTESFTRSPPSVEEENVVGFEKEAEKVIGWLKAETEELEVISVVGMGGLGKTTLVKKVFNDSSIQYEFFIRSWVYVSQVYSLREVFSKILYDVTRENKDTSKWSVQTIAEELHRQLKDGRYLIVLDDVWTKPAWNVLKMVFPNTKNGSRILLTSRNKDVALHANTNLPPYQLRFLTDDESWELLEKKVFPKGSRCSSELEILGKEIARKCYGLPLALVVIAGILRKKDKTRGWWEKVKEKVSTYVAMESEQCMDVLALSYNHLPY…	GCA_949927565.1	Lactuca saligna	75948	Asterales	Asteraceae	Lactuca	Lactuca saligna	Lactuca_saligna_Helixer_OX465086.1_003996.1_CNL
Helixer_OX465086.1_001506.1	CHAIN	chain	1	514	(CC)(NBARC)	NLR	CC-NLR	CN	MAYAHVQMFMEKLKQLIYSNDIPVIKDNPSIVHERPQFQLLYEELGSMIQTLFNNEDQDIHNFEKVRKLKKRFKVAAEEADDIVDIFVSAVHFRNNGYFPRSDVFHPSLHLEVVMRSIESIKIEFMTINIDNMKMDSSLKTNTLKMQSAGTSHNRNSRGSKKLLEKVVVGFDRDAEIIRDKIAEDGKQLDVVSIVGMGGIGKTTLANKVYTDPFVVYHFHVRGWVTVSQTYDKRDLLIQVLSSIDDQLELKKASYSQLHEMLHRSLYCQRYLIVIDDIWSKEAWDKLKLFFPDHNTGSRILLTSRLTEVAAHAKSLGLIHHLQHLTEEESWKLLCEKVFKGDECPKWLIEPGMQIAKICHGLPLSVVVMAGVLAKEPRHKDVWLKISCSVHSYIAGDEK…	GCA_949927565.1	Lactuca saligna	75948	Asterales	Asteraceae	Lactuca	Lactuca saligna	Lactuca_saligna_Helixer_OX465086.1_001506.1_CN
Helixer_OX465086.1_001508.1	CHAIN	chain	1	890	(CC)(NBARC)(LRR)	NLR	CC-NLR	CNL	MAYAHVQMFMEKLKQLIYSTDIPMINNPSILRERPQFQILYEELDSMIQILFNLKDQNLHSFEKVRKLKKRFIGAAEEAEDIVDVFLSAVHCRNIGYSPRSDVFQPSLHLEVVMRSIESIKIEFMTINIDNMKMDSSLKTNTLKMQSAGTSRSRNSFGSKKILENVVVGIDRDVEIIRDKLAEDGKHLDVVSIIGMGGIGKTTLANKVFTDPFVVYHFHVRGWVTVSQTYDKRDLLIQVLSSIDDQLELEEATDSQLHKMLHTSLYCQRYLIVIDDIWSTEAWDKVKLFFPDHNNGSRILLTSRLTKVASHAKSHGLIHHLQHLTEEECWELLCEKVFQGDECPKWLLEPGMQIAKNCHGLPLSVIVMAGVLAKEPRRKDVWLKISCSVHSYMASDEKG…	GCA_949927565.1	Lactuca saligna	75948	Asterales	Asteraceae	Lactuca	Lactuca saligna	Lactuca_saligna_Helixer_OX465086.1_001508.1_CNL
Helixer_OX465084.1_001895.1	CHAIN	chain	1	886	(CC)(NBARC)(LRR)	NLR	CC-NLR	CNL	MAYGDVQMFMKKLKQLIYSNDIPIIKIPSIVRERPQFQMLYEELSSMIQTLFIHQDPGLENFEKVTNLRKRFKAVAEEAEDIVDLFLSTVHFGNYGYFPRSDVFHPSLNLEAVMRSIDSIKMEFMTMSIDNMKMDASQRPGTLQMQSAGTSRTRNSLRSRKVLEEIVVGIDRDVEIIRDKLAEDGKHLDVVSIVGMGGIGKSTLANKVFSDPFVVYHFHILGWVTVSQTYDKRDLLIQVLSSIDGKLELEKATDSQLHEKLHRSLYCKRYLIVIDDIWSTVAWDKLKLFFPDHNNGSRILLTSRLTEVAAHAKSDRLIHHLQHLTEEESWKLLCQKVFQGDECPEWLIEPGMQIAKNCHGLPLSVVVMAGVLAKEARNKDLWVKISCSVHSYIASDEKG…	GCA_949927565.1	Lactuca saligna	75948	Asterales	Asteraceae	Lactuca	Lactuca saligna	Lactuca_saligna_Helixer_OX465084.1_001895.1_CNL
Helixer_OX465084.1_001893.1	CHAIN	chain	1	864	(CC)(NBARC)(LRR)	NLR	CC-NLR	CNL	MYADVQMFMGKLQQLINCNDNELINNQSILCERPQFHLLYEELGSMIQTLFNHEDQDLHNFEEMKKLKKRFKAAAEEAEYIVDIFLSAVHCRNNRYSPISNVFQPYLHLEVVMRSIDSIKMEFMTMRMDNMKMDASQRTDRLQMQSSGTSRSRNSIGSNKVKEEMVVGFDRDAEIIRDKLAEDGKHLDVVSIVGMGGIGKSTLANKVFTDPFVVYHFHIRGWVTVSQTYDKRDLLIQVLSSIDDGTKTWDKLKLFFPDHNNGSRILLTSRLTEVAWHAKLHGLIHHLQHLTEEESWKLLCEKVFKGDECPKWLIKPGKQITKNCHGLPLSVVVMAGVLAKEPRHKDVWLKISYSVHSYMASDKKGCLETIALSYHHLPLHLRDCFLYLGGFPEDYKIHS…	GCA_949927565.1	Lactuca saligna	75948	Asterales	Asteraceae	Lactuca	Lactuca saligna	Lactuca_saligna_Helixer_OX465084.1_001893.1_CNL
Helixer_OX465084.1_001849.1	CHAIN	chain	1	880	(CC)(NBARC)(LRR)	NLR	CC-NLR	CNL	MEHTGLELLMESLKQLIYCDHNPSINENPFVQDKRSQIQSLYEELESLRTFVIDMEVTKEPLEIEKARNLKRRLKDVVDDAEDIVDLFLTSAIIRNNASMTICVADNCDLSPNLDSAIEEIKSIKREIMDTKMQSHQTQGLHPASARTSPTRNSSSEVLNEEIIVGLEDDSMVLLDRLTGNRKQLDVMSIVGMGGLGKTTLATKVFNHRYIVYHFHVRAWVTVSQAYDKKDLLISLLTSIGKLEPEDLDKLKDHKISELLYKSLKGKRYLIVIDDVWSAKAWDDLKLYFPNDNTGSRILLTTRLSEIAFYAKPDGFTHHLQFLTEEESWELLCKKVFQEEGCPERLIKSGIKIAKKCQGLPLAVVVIAGLLVKGEKSVDLWEKVAESVTSYIVGDPNGY…	GCA_949927565.1	Lactuca saligna	75948	Asterales	Asteraceae	Lactuca	Lactuca saligna	Lactuca_saligna_Helixer_OX465084.1_001849.1_CNL
Helixer_OX465084.1_001280.1	CHAIN	chain	1	925	(CC)(NBARC)(LRR)	NLR	CC-NLR	CNL	MAYASVQMFMEKLKQLIYSNDIPVINNPSIVCERPQFQILYEELGSMIQTLFNHEDQDLHNFEEVRKLKKRFIGAAEEAEDIVDIFLSAVHCRNIGYSPRSDVFQTSLHLEVVMRSIESIKKEFMTMNIDNMKMDSSLKTDRLQMQSAGASRNRSSLGSKKVVEEMVVGIDRDVEIIRDKLVEDGKKLDVVSIVGMGGIGKTTLAKKVFTDPFVVYHFHVRGWATVSQTYDKRDFFLRVLSSMDDQLKLEKATDFQLREMLHKRLLGKRYLIVIDDIWSTEAWDKLKLFFPNHNTGSRILLTSRLTEVASHAKSDGLIHHLQHLTEEECWELLCEKVFQGDECPKWLLEPGMQIAKNCHGLPLSVIVMAGVLAKEPRRKDVWLKISCSVHSYMASDEKG…	GCA_949927565.1	Lactuca saligna	75948	Asterales	Asteraceae	Lactuca	Lactuca saligna	Lactuca_saligna_Helixer_OX465084.1_001280.1_CNL
Helixer_NC_056625.2_001598.1	CHAIN	chain	1	896	(CC)(NBARC)(LRR)	NLR	CC-NLR	CNL	MADAVVEFLLENLKQLLLYNSDLIYGVKGQVDSLYRELSLMNAFLKDAKEKRNEYEYVRELVRQIRDVAYEAEDIIDTFVVNSAMQKERSTFSRIVHVFDYPTKLRSVAKDIESIKTKVKEIYDNKMFGIEALYTVESSNRASSSSQRRKPMVEEDNVVGFDEEAKELVSRLTNISELLEVVSIVGMGGLGKTTLAKKVFCDPAIEFHFFVRSWVYVSQEYNRKELLLAILTSVVDYPSEQMYKLNEEMLVEEIYKHLNGRRYLVVLDDVWTPDAWNDLKMAFPNQNCGSRILLTSRNTDVALIANPDSLPHHLKFLNDDESWELLSTKVFRRGSCPFELVELGATIARKCYGLPLAIVVVAGLLLKKDKTRDLWKKVAESVSSYVARDPKQCMDVLAL…	GCF_002870075.4	Lactuca sativa	4236	Asterales	Asteraceae	Lactuca	Lactuca sativa	Lactuca_sativa_Helixer_NC_056625.2_001598.1_CNL
Helixer_NC_056626.2_001759.1	CHAIN	chain	1	933	(NBARC)(LRR)	NLR	CC-NLR or CCR-NLR or CCG10-NLR	NL	MAVATDRLLKRLERLRTKADHMIKDVSLDYEHTPFIASQSFKILCKKAMSVCIIDPLWRIVHLSAPELIKFLHEEEGYTSLDVYWLKSLPKILYELQTVLDCVSDSRNWGNLDRHVWDEVNKDEEVQGMLKKIKGTLSDYFPVLIDEAPRVICAIEELKTVIDAILILCCEFLDSDMKFVVFDDISRRKLESGFTQRQLELLSVPLKQSVDEEETVVGFEDDTIKLLDMLTGFSKKLEIIPIIGMAGLGKTTLAKTVYEHPFIVYFFDIRVWSCVSQEYVKRDILLGILSCIVQLTTRFYSMSDELLGEQIYRGLKGQKYLVIFDDIWDDSHWKDLKLYFPDDRNGSRILLTTRNSNLGSTTAHSHRLRLRTARESWRILQMMVFKNGKCPWRLYDIGK…	GCF_002870075.4	Lactuca sativa	4236	Asterales	Asteraceae	Lactuca	Lactuca sativa	Lactuca_sativa_Helixer_NC_056626.2_001759.1_NL
Helixer_NC_056630.2_000504.1	CHAIN	chain	1	879	(NBARC)(LRR)	NLR	CC-NLR or CCR-NLR or CCG10-NLR	NL	MADRGLIPLIKKLKNSNRRARNDFLYVDRVHWQKKMRVYLDHLVNHLKKMMLGYENVEVKGMINKMEVLARGLFDSHDGFEKSWMDTILEITEELCNIRYGSNVEGEEIVGFDDDVETLLDQLTQTSIKRFQVISIVGMAGIGKTTLARKLHNDPLIEYHFDIRAWTCVSQIYVKRDLLLGILTSFIYDLTEEIHKMSDEQLGEKLYRLLKGRRYLVVLDDIWDFKAWNDLQIYFPDDKVGSRVVFTSRDIDISLHVGAARASHVLRLRTTDESWDIFQMNVFRSGICPSYLEPTGREIVRKCEGLPLAIVIASGLVKNQSSYKPSWWKQIALSLRSFMDRDPRQYMDTLSLSYNHLPPHLRWCFLFVGVFPEDYEIPVTKLIWLWIAQGFIHDQGGSR…	GCF_002870075.4	Lactuca sativa	4236	Asterales	Asteraceae	Lactuca	Lactuca sativa	Lactuca_sativa_Helixer_NC_056630.2_000504.1_NL
Helixer_NC_056630.2_003702.1	CHAIN	chain	1	797	(NBARC)(LRR)	NLR	CC-NLR or CCR-NLR or CCG10-NLR	NL	MADALAVHLAELLKLLESQDHMEDIIEAFNVLMNYLKEMMRGYENNEMYVLFTKIEQWKTSIRHWYYFEPESTPKDMIIENCEKLCDIRFSSNIDGDEIVVGFDDEVQTLLDQLTRTSTKHFQVISITGMAGLGKTTLARKLYKNPLIEYMFDIRAWTCVSQVYSKRDLLLGILRSFIHDCIDETYTMRDEQLGEKLYRLLKGRKYLVVFDDIWDCMAWNDLKIYFPDDKVGSRVVFTSRDIDVSLHVRASITAHILRLRTENESWDIFQKNVFRIGICPSWLEVVGREIAKKCQGLPLAIVITAGCLQNKWSLFSWIEVSRNLHSLMVRDPSQYMDSLVLSYENLPPHLRHSFLFLGVFPEDYEIPVTKLIWLWIAQGLIHPIGNRVVEDIADGFLRE…	GCF_002870075.4	Lactuca sativa	4236	Asterales	Asteraceae	Lactuca	Lactuca sativa	Lactuca_sativa_Helixer_NC_056630.2_003702.1_NL
Helixer_NC_056630.2_002717.1	CHAIN	chain	1	887	(CC)(NBARC)(LRR)	NLR	CC-NLR	CNL	MAYADVQMFMKKLKQLIYSNDIPIIKIPSIVREVPQFQMLYEELGSMIQTLFIHQDHGLENFEKVTSLRKRFKAVAEEAEDIVDLFLSTVHFGNYGYFPRSDVFHPSLNLEAVMRSIDSIKMEFMTMSIDNMKMEASQRPGTLQMQSAGTSRTKNSLRSKKVLEEIVVGIDRDAEIIRDKLAEDGKHLDVVSIVGMGGIGKSTLANKVFTDPFVVYHFHILGWVTVSQTYNKRDLLIQVLSSIDGQSELEKATDSQLHEKLHRSLYCKRYLIVIDDIWSTEAWDKLKLFFPDHNTGSRILLTSRLTEVAAHAKSHGLIHHLQHLTEEESWELLCVKVFQGDECPKWLIDPGKKIAKNCHGLPLSVVVMAGVLAKEPRSRDSWVEISCSVNSYIASDEKG…	GCF_002870075.4	Lactuca sativa	4236	Asterales	Asteraceae	Lactuca	Lactuca sativa	Lactuca_sativa_Helixer_NC_056630.2_002717.1_CNL
Helixer_NC_056630.2_002714.1	CHAIN	chain	1	502	(CC)(NBARC)	NLR	CC-NLR	CN	MYADVQMFMGKLQQLINCNDNELINNQSILCERPQFQLLYEALGSMIQTLFNHEDQDLHNFEEMKKLKKRFKAAAEEAEDIVDIFLSAVHCRNNRYSPISNVFQPYLHLEVVMRSIDSIKMEFMTMRMDNMKMDASQRTDRLQMQSSGTSRSRNSIGSKKVKEEMVVGFDRDAEIIRDKLAEDGKHLDVISIVGMGGIGKSTLANKVFYDPFVVYHFHIRGWVTVSQTYDKRDLLIQVLSSIDDGLELEEATDSQLHQILHRSLYCKRYLIVIDDTWSTQTWDKLKLFFPDHNNGSRHLLTNRLTEVAWHAKLHGLIHHLQHLTEEESWKLLCEKVFKGDECPKWLIKPGKQITKNCHGLPLSVVVMAGVLAKEPRHKDVWLKISYSVHSYMASDEKGC…	GCF_002870075.4	Lactuca sativa	4236	Asterales	Asteraceae	Lactuca	Lactuca sativa	Lactuca_sativa_Helixer_NC_056630.2_002714.1_CN
Helixer_NC_056630.2_002655.1	CHAIN	chain	1	880	(CC)(NBARC)(LRR)	NLR	CC-NLR	CNL	MANTGLELLMESLKQLIYCDHNPSINENPFVQDKRSQIQSLYEELESLRNFVIDMEVTKEPLEIEKARNLKRRLKDVVDDAEDIVDLFLTSAIIRNNASMTICVADNCDLSPNLDSAIQEIKSIKREIMDTKMQSHPTQGLHPASARTSPTRNSSSEVLKEEIIVGLEDDSMVLLDRLTGNRKQLDVLSIVGMGGLGKTTLATKVFNHRYIVYHFHVRAWVTVSQAYDKKDLLISLLTSIGKLEPEDLDKLKDHKISELLYKSLKGKRYLIVIDDVWSAKAWDDLKLYFPNDNTGSRILLTTRLSEIAFYAKPDGFTHHLQFLTEEESWELLCKKVFLEEGCPERLIKSGIKIAKKCQGLPLAVVVIAGLLVKGEKSVDLWEKVAESVTSYIVGDPNGY…	GCF_002870075.4	Lactuca sativa	4236	Asterales	Asteraceae	Lactuca	Lactuca sativa	Lactuca_sativa_Helixer_NC_056630.2_002655.1_CNL
Helixer_NC_056630.2_002654.1	CHAIN	chain	1	876	(CC)(NBARC)(LRR)	NLR	CC-NLR	CNL	MADAAVEFLLGNLKQLLVYNANLISSVKDQVDSLCNDLRLLAAFVKETTESRSKHAIVKELVRRIRIEVYKAEDIVDMYVFHASIQKSRSSFERAIHFTDYPLKLRTVGKEIEDIRRRVKEIYDNKLFANEVFRKTESFTRSPPSVEEENVVGFEKEAENVVGFLKAETEELEVISVVGMGGLGKTTLVKKVFNDSSIQYEFFIRSWVYVSQVYSRREVFSKILYDVTRENKDTSKWSVDTIAEELHRQLKDGRYLIVLDDVWTKTAWNDLKMVFPNTKNGSRILLTSRNKDVALHANTNLPPYQLRFLTDEESWELLEKKVFPKGSRCSSELEILGKEIAKKCYGLPLALVVIAGILRKKDKTRGWWEKVKEKVGTYVAMESEQCMDVLALSYNHLPY…	GCF_002870075.4	Lactuca sativa	4236	Asterales	Asteraceae	Lactuca	Lactuca sativa	Lactuca_sativa_Helixer_NC_056630.2_002654.1_CNL
Helixer_NC_056630.2_001736.1	CHAIN	chain	1	928	(CC)(NBARC)(LRR)	NLR	CC-NLR	CNL	MNPIHQIYKEFSKEPTFQFFTRGGNKMEYAHVQMFMEKLKQLIYSDDIPMINNPSILRERPQFQLLYEELDSMMQTLFNHEDQDLYNFEKVRKLKKRFKATAEEAEDIVDIFLSAVYCRYNEYFTISDVFQTSLNLEDVIRSIKSIKVEFMTAKIDHMKMDSSQRTDRLPMKLASVAGTSNTRNLVGSKKAVEKIVVGIDRDAEIIRDKLVEDGKHLDVVSIVGMGGLGKTTLAKKVFTDPYVVYHFHVRGWVTVSQSYDKRDLLIQVLSSIDKQLELEEATNSQLHEKLHKRLNRQKYLIVIDDIWSKEAWDNLKLFFPDDNTGSRIMLTTRLTEVALHAKSHGLIHHLQHLSDEESWKLLCEKAFQEDECPEWLIEPGKQIAKNCHGLPLSVVVMAG…	GCF_002870075.4	Lactuca sativa	4236	Asterales	Asteraceae	Lactuca	Lactuca sativa	Lactuca_sativa_Helixer_NC_056630.2_001736.1_CNL
Helixer_NC_056630.2_001737.1	CHAIN	chain	1	805	(CC)(NBARC)(LRR)	NLR	CC-NLR	CNL	MSYAHVQMFMEKLKQLMYCNDIPVINNPSIICERPQFQLLYEELDSMIQTLFNNEDQDVHGFENVRKLKKRFKAAVEEAEDIVDIFVSAVHCRNNGYFPRSDVFQPSLHLEVVMRSINSIKMESMNISIDNMKMDSSLKTDTLKMQSAGTSRSRSSLGSKKVAEEMVVGIDRDVEIIRDKLVEDGKKLDVVSIVGMGGIGKTTLANKVFTDPFVVYHFHVRGWVTVSQTYDKRDLLIQVLSSIDDQLQLKKASYSQLHEMLHRSLYCQRYLIVIDDIWSKEAWDKLKLFFPDHNTGSRILLTTRLTEVAAHAKSHGLIHHLQHLTEEESWKLLCEKVFQGDECPKWLIDPGMQIARNCHGLPLSVVVMAGVLAKEPRSKNLWVKISCSVHLYIAGDEKG…	GCF_002870075.4	Lactuca sativa	4236	Asterales	Asteraceae	Lactuca	Lactuca sativa	Lactuca_sativa_Helixer_NC_056630.2_001737.1_CNL
Helixer_NC_056630.2_001738.1	CHAIN	chain	1	944	(CC)(NBARC)(LRR)	NLR	CC-NLR	CNL	MAYAHVQMFMEKLKQLIYSNDIPVINNPSIICERPQFQLLYEELGSMIQIFFNHEDQDLHNFEEVRKLKKRFKAAAEEAEDIVDIFISSVHVRNNGYFTISDVFQTSLNLEDVMRSIKSIKVEFMTTRIDNMKIDSSRRTESAAGTSNPTNSLGSKKVLEEMVVGLGGDVVQMQSAGTSRSRSALGSKKAVEGMVVGINGDAEIIRDKLVEDGKHLDVVSIVGMGGIGKSTLANKVFIDPYVVYHFHVRGWVTVSQTYDKRDLLIQVLSSIDDQLELEKATDSQLHKMLHRSLYHQRYLIVIDDIWSTEAWDKMKLFFPDHNNGSRILLTSRLNEVASHAKSHGLIHHLQHLTDEESWKLLCQKVFQGDECPKWLVDPGKQIAKNCHGLPLSVVVMAGV…	GCF_002870075.4	Lactuca sativa	4236	Asterales	Asteraceae	Lactuca	Lactuca sativa	Lactuca_sativa_Helixer_NC_056630.2_001738.1_CNL
Helixer_NC_056630.2_001739.1	CHAIN	chain	1	815	(CC)(NBARC)(LRR)	NLR	CC-NLR	CNL	MAYAYVQMFMEKLKQLIYSNDIPVIKDNPSIVRERPQLQLLYEELGSMIQIFFNHEDQDLHNFEEVRKLKKRFKAAAEEAEDIVDIFISSVHVRNNGYFTISDVFQTSLNLEDVMRSIKSIKVEFITTRIDNMKIDSSQRTESAAGTSNPTNSLGPKKVLEEMVVGLGGDVVQMQSAGTSHSRSSLGSKKVAEEMVVGIDGDVEIIRDKLAEDGKHLDVVSIVGMGGLDKTTLAKKVFTDPYVVYHFHVRGWVTVSQTYDKRDLLIQVLSSIDDYTEAWDKLKLFFPDHNNRSRILLTSRLNEVASHAKSHGLIHHLQHLSEEESWKLLCEKVFKGDECPKWLVDPGKQIAKNCHGLPLSVVVMAGVLAKEARNKDLWIPEDYRISSLWLLWIWMAEGF…	GCF_002870075.4	Lactuca sativa	4236	Asterales	Asteraceae	Lactuca	Lactuca sativa	Lactuca_sativa_Helixer_NC_056630.2_001739.1_CNL
Helixer_NC_056630.2_002653.1	CHAIN	chain	1	885	(CC)(NBARC)(LRR)	NLR	CC-NLR	CNL	MAYADIQMLMGKLKQLIYSNDIPVINNPSILSERPQFQHLYEELGFMIQILFNHEDQDLHSFEKVRKLKRRFKVAAEEAEGIVDIFLTTVHCRNNGYFPRSDVFHPSLHLEVVMRSIESIKIEFMNINIDNMKMDSSLRTDRLQSAGTSHTRNSRGSKKLLEKVIVGFNRDAEIIRDKLVEDGKKLDVLSIVGMGGIGKTTLANKVFTDPFVVHHFYVRGWVTVSQIFDKRDLLIQVLTSIDDQLELEKATDYQLRAMLHKSLMGKRYMIVIDDIWSKEAWDKLKLFFPDDNTGSRILLTSRLTEVASHAKSHGLIHHLQHLTEEESWKLLCEKVFQGNECPKWLIAPGMQIAKNCYGLPLSVVVMAGVLAKEPRRKDIWLKISCSVHSYIASDEKGCL…	GCF_002870075.4	Lactuca sativa	4236	Asterales	Asteraceae	Lactuca	Lactuca sativa	Lactuca_sativa_Helixer_NC_056630.2_002653.1_CNL
Helixer_NC_056630.2_001740.1	CHAIN	chain	1	881	(CC)(NBARC)(LRR)	NLR	CC-NLR	CNL	MSYANIQMFMEKLKQLMYCNDIPVINNPSIICERPQFQILYEELDSTIQTIFNHEDQDLHNFEEVRKVKKRFKAAAEEAEDIVDVFLSTVHCRSNRFFPRSDVFQPSLHLEVAMSSIESIKKEFMTLSIDNMKMDSSLRTDRLQTQSSGTSHTRNSRGSKKLLENVVVGFDRDAEIIRDKLVEDGKHRDVVSIVGMGGIGKTTLANKVFTDPYVVYHFHVRGWVTVSQTYDKRDLLIQVLSSIDDQLELEKATDCQLRAMLHKHLMGKRYLIVIDDIWSIEAWDKSQLFFPDDNTGSRILLTSRLTEVASHAKSHGLIHQLQHLTEEESWKLLCEKAFQEDECPEWLIEPGKQIAKNCHGLPLSVVVMAGVLAKEPRSEDVWLKISCSFHSYIASDEKG…	GCF_002870075.4	Lactuca sativa	4236	Asterales	Asteraceae	Lactuca	Lactuca sativa	Lactuca_sativa_Helixer_NC_056630.2_001740.1_CNL
Helixer_NC_056630.2_001741.1	CHAIN	chain	1	886	(CC)(NBARC)(LRR)	NLR	CC-NLR	CNL	MAYTDIQMFMEKLKQLMYCNDIPVINNPSILCERPQFQLLYEELGSVIKILFNHEDQDLHNFEEVRKLKKRFKAAAEEAEGIVDMFLSAVHCRNNGYSPRSDVFQTSLHLEVVMRSIESIKIEFMTLSINKMKMDSSLKTDRLQTQSSGTSHTRNSRGSKNLLEKVVVGFDRDVEIIRDKLVEDGKHLDVVSIVGMGGIGKTTLANKVFTDRFLVYHFYVRGWVTVSQTYNRRDLLIQVLSSIDKELELEEATDSQLRKMLHRSLYCNRYLIVIDDIWSTEAWDELMLFFPDHNTRSRILLTSRLTEVAAHAKSHGLIHHLQHLTEEESWKLLCQKVFQGNECPEWLIEPGMQIAKNCHGLPLSVVVMAGVLAKEPRSRDSWVEISCSVNSYIASDEKG…	GCF_002870075.4	Lactuca sativa	4236	Asterales	Asteraceae	Lactuca	Lactuca sativa	Lactuca_sativa_Helixer_NC_056630.2_001741.1_CNL
Helixer_NC_056630.2_001742.1	CHAIN	chain	1	883	(CC)(NBARC)(LRR)	NLR	CC-NLR	CNL	MAYADVQMFVKKLKQLIYSNDIPIIKIPSIVREGPQFQMLYEELGSMIQNLFIHQNHDLENFEKVTSLRKRFKAVAEEAEDIVDLFLSTVHFGNYGYFPTSVFHPSLNLEVVMRSIDSIKMEFMTMRMDNMKMDASQRRGTLQMQSAGTSGVRNSLGSKKLLEKVVVGFDRDAEIIRDKLAEDGKHLDVVSIVGMGGIGKSTLANKVFTDPFVVYHFYVRGWVTISQTYDKRDLLIQVLSSIDDQLELKKATDSQLHEMLHRSLYCKRYLIVIDDIWSTQAWDKLKLFFPDHNNGSRILLTSRLTEVAAHAKSHGLIHHLQHLTEEESWKLLCEKVFQGDECPEWLIEHGKQIAKNCHGLPLSVVVMAGVLAKEPRTENMWLKISCSFHSYIASDEKGC…	GCF_002870075.4	Lactuca sativa	4236	Asterales	Asteraceae	Lactuca	Lactuca sativa	Lactuca_sativa_Helixer_NC_056630.2_001742.1_CNL
Helixer_NC_056631.2_000396.1	CHAIN	chain	1	829	(NBARC)(LRR)	NLR	CC-NLR or CCR-NLR or CCG10-NLR	NL	MANHVLAPRIKKLLYSNDRAINELLLVDRLQWQRKTRIYLDGLVNYLKRLMLGYENEEVEGLVNKMEVLSGEIDFHLCAGRMNGMLEIIEELCIIRFGSSVEEEIVVGFDDDVETLLDQLTQVSIKRFQVISVVGMAGLGKTTLARKVYRDPLIEYHFDIRAWTCISQIYVKRDLLLGMLSSFIYDLTEEMYKMSDEQLGEKLYRLFKGRRYLVVLDDVWDCMAWNDLQIYFPDDKVGSRVVFTSRDIDVSSHVGAARPAHVLRLRTTDESWDIFQMKVFRSGICPSYLEPTGREIVKKCGGLPLAIVIASGLVKNQSSYRWREVALSLRSFMVHDPSQYMGTLALSYNHLPPHLRWCFLFVGVFPEDYEIPVTKLIWLWIAQGFVHDQGGSRILEDVA…	GCF_002870075.4	Lactuca sativa	4236	Asterales	Asteraceae	Lactuca	Lactuca sativa	Lactuca_sativa_Helixer_NC_056631.2_000396.1_NL
Helixer_NC_056631.2_003074.1	CHAIN	chain	1	893	(CC)(NBARC)(LRR)	NLR	CC-NLR	CNL	MAITRLDVFLGNLKRLIYDSSNKLIASNRLIQARMLEIQLFYEELDYLIESGFNNMINNDEEPFREVDEIEINWKRRLMDVAHKAENIIDTFISTAILKQNLFFISMRSNVVDCPLHLKDVLEDLKSIGEEMSHHNNTIQHHVEYSQSESSSQVSETSFHKVNPCETEHQHEQVIVGFDDDALSIMDRLTRDGKHLDFISIVGMGGVGKTTLATKIFNDPYVVYYFGVRGWITVSETYAKRDLLIELLASIGKPVHEETTEFKLCEMVYKSLKGRKYLIVIDDVWSATAWDDLRLYFPDDKTGSRILITTRVTEVACHARLASGFAHHLQCLNEEKSWELLHKKTFRGYDCPESLIEAGKHIAKKCGGLPLALVVMAGVLENGEKSKDMWEKVAESVSS…	GCF_002870075.4	Lactuca sativa	4236	Asterales	Asteraceae	Lactuca	Lactuca sativa	Lactuca_sativa_Helixer_NC_056631.2_003074.1_CNL

### Sheet: Lactuca NRC-H
seqname	type	description	start	end	Domain	Status	Subclass (putative)	Simple	sequence	Assembly Accession	Organism Name	Organism Taxonomic ID	Order	Family	Genus	Species	ID
Helixer_CAKMRJ010003334.1_001958.1	CHAIN	chain	1	874	(CC)(NBARC)(LRR)	NLR	CC-NLR	CNL	MRLWNFLLGNLKQLLVYNANLISSVKDQVDSLCNDLRLLAAFVKETTESRSKHAIVKELVRRIRIEVYKAEDIVDMYVFHASIQKSRSSFERAIHFTDYPLKLRTVGKEIEDIRRRVKEIYDNKLFANEVFRKTESFTRSPPSVEEENVVGFEKEAEKVIGWLKAETEELEVISVVGMGGLGKTTLVKKVFNDSAIQYEFFIRSWVYVSQVYSRREVFSKILYDVTRENKDTSQWNVDTIADELRRQLTDGRYLIVLDDVWTKTAWNDLKMVFPNTKNGSRILLTSRNKDVALHANTNLPPYQLRFLTDDESWELLEKKVFPKGSRCSSELEILGKQIAKKCYGLPLALVVIAGILRKKDKTRGWWEKVKEKVSTYVAMESEQCMDVLALSYNHLPYDL…	GCA_928212115.1	Lactuca virosa	75947	Asterales	Asteraceae	Lactuca	Lactuca virosa	Lactuca_virosa_Helixer_CAKMRJ010003334.1_001958.1_CNL
Helixer_CAKMRJ010005251.1_000001.1	CHAIN	chain	1	896	(CC)(NBARC)(LRR)	NLR	CC-NLR	CNL	MADAVVEFLLENLKQLLLYNSDLIYGVKGQVDSLYRELSLMNAFLKDAKEKRNEYEYVRELVRQIRDVAYEAEDIIDTFVVNSAMQKERSAFSRIVHVFDYPTKLRSVAKDIESIKTKVKEIYDNKMFGIEALYTVESSNRASSSSQRRKPMVEEDNVVGFDEEAKEIVSRLTNISELLEVVSIVGMGGLGKTTLAKKVFCDPAIEFHFFVRSWVYVSQEYNRKELLLAILSSVVDYPSEQMYKLNEEMLVEEIYKHLNGRRYLVVLDDVWTPDAWNDLKMAFPNQNCGSRILLTSRNTDVALIANPDSLPHHLKFLNDDESWELLSTKVFRRGSCPFELVELGETIARKCYGLPLAIVVVAGLLLKKDKTRDLWKKVAESVSSYVARDPRQCMDVLAL…	GCA_928212115.1	Lactuca virosa	75947	Asterales	Asteraceae	Lactuca	Lactuca virosa	Lactuca_virosa_Helixer_CAKMRJ010005251.1_000001.1_CNL
Helixer_OX465086.1_003996.1	CHAIN	chain	1	876	(CC)(NBARC)(LRR)	NLR	CC-NLR	CNL	MADAAVEFLLGNLKQLLVYNANLISSVKDQVDSLCNDLRLLAAFVKETTESRSKNAVVNELVRRIRIEVYKAEDIVDMYVFYKSIQQSRSGFKKAFHFAEYPVKLRAVGKEIEDIRRRVKEIYDNKLFANEVFRKTESFTRSPPSVEEENVVGFEKEAEKVIGWLKAETEELEVISVVGMGGLGKTTLVKKVFNDSSIQYEFFIRSWVYVSQVYSLREVFSKILYDVTRENKDTSKWSVQTIAEELHRQLKDGRYLIVLDDVWTKPAWNVLKMVFPNTKNGSRILLTSRNKDVALHANTNLPPYQLRFLTDDESWELLEKKVFPKGSRCSSELEILGKEIARKCYGLPLALVVIAGILRKKDKTRGWWEKVKEKVSTYVAMESEQCMDVLALSYNHLPY…	GCA_949927565.1	Lactuca saligna	75948	Asterales	Asteraceae	Lactuca	Lactuca saligna	Lactuca_saligna_Helixer_OX465086.1_003996.1_CNL
Helixer_NC_056625.2_001598.1	CHAIN	chain	1	896	(CC)(NBARC)(LRR)	NLR	CC-NLR	CNL	MADAVVEFLLENLKQLLLYNSDLIYGVKGQVDSLYRELSLMNAFLKDAKEKRNEYEYVRELVRQIRDVAYEAEDIIDTFVVNSAMQKERSTFSRIVHVFDYPTKLRSVAKDIESIKTKVKEIYDNKMFGIEALYTVESSNRASSSSQRRKPMVEEDNVVGFDEEAKELVSRLTNISELLEVVSIVGMGGLGKTTLAKKVFCDPAIEFHFFVRSWVYVSQEYNRKELLLAILTSVVDYPSEQMYKLNEEMLVEEIYKHLNGRRYLVVLDDVWTPDAWNDLKMAFPNQNCGSRILLTSRNTDVALIANPDSLPHHLKFLNDDESWELLSTKVFRRGSCPFELVELGATIARKCYGLPLAIVVVAGLLLKKDKTRDLWKKVAESVSSYVARDPKQCMDVLAL…	GCF_002870075.4	Lactuca sativa	4236	Asterales	Asteraceae	Lactuca	Lactuca sativa	Lactuca_sativa_Helixer_NC_056625.2_001598.1_CNL
Helixer_NC_056630.2_002654.1	CHAIN	chain	1	876	(CC)(NBARC)(LRR)	NLR	CC-NLR	CNL	MADAAVEFLLGNLKQLLVYNANLISSVKDQVDSLCNDLRLLAAFVKETTESRSKHAIVKELVRRIRIEVYKAEDIVDMYVFHASIQKSRSSFERAIHFTDYPLKLRTVGKEIEDIRRRVKEIYDNKLFANEVFRKTESFTRSPPSVEEENVVGFEKEAENVVGFLKAETEELEVISVVGMGGLGKTTLVKKVFNDSSIQYEFFIRSWVYVSQVYSRREVFSKILYDVTRENKDTSKWSVDTIAEELHRQLKDGRYLIVLDDVWTKTAWNDLKMVFPNTKNGSRILLTSRNKDVALHANTNLPPYQLRFLTDEESWELLEKKVFPKGSRCSSELEILGKEIAKKCYGLPLALVVIAGILRKKDKTRGWWEKVKEKVGTYVAMESEQCMDVLALSYNHLPY…	GCF_002870075.4	Lactuca sativa	4236	Asterales	Asteraceae	Lactuca	Lactuca sativa	Lactuca_sativa_Helixer_NC_056630.2_002654.1_CNL

### Sheet: Lactuca NRC-S
seqname	type	description	start	end	Domain	Status	Subclass (putative)	Simple	sequence	Assembly Accession	Organism Name	Organism Taxonomic ID	Order	Family	Genus	Species	ID
Helixer_CAKMRJ010000324.1_000001.1	CHAIN	chain	1	796	(CC)(NBARC)(LRR)	NLR	CC-NLR	CNL	MSVFGFHHRKEGFDGNEADSWVVEALDMPKESAHKVFVEMHKREQEFVFEXEKLKQLIYSNDIPVITDNPSILRERPQFHLLYEELDSMIQTIFNHEDQDLHNFEEVSKLKKRFKAAAEEAEDTVDVFLSTVHCRNNGYFPRSDVFQPSLHLEVAIRSIESIKIEFMTINIDNMKMDSSLRTDRLQTQSAGTSHTRNSRGSKKLLENVVVGFDRDAEIIRDKLVEDRNSRVFTDPYVAYHFHVRGWVTVSQTYDKRDLLIQVLSSIDDQLELEKATDCQLRAMLHKRLMGKRYLIVIDDIWSIEAWDKSQLFFPDDNTGSRILLTSRLTEVASHAKSHGLIHQLQHLTEEESWKLLCEKVFQGDECPQWLIEPGKQIAKNCHGLPLSVVVMAGVLAKET…	GCA_928212115.1	Lactuca virosa	75947	Asterales	Asteraceae	Lactuca	Lactuca virosa	Lactuca_virosa_Helixer_CAKMRJ010000324.1_000001.1_CNL
Helixer_CAKMRJ010000324.1_000004.1	CHAIN	chain	1	885	(CC)(NBARC)(LRR)	NLR	CC-NLR	CNL	MTYADVQMFMEKLKQLIYSNDVPIIKIPSIVREGPQFQMLYEKLGSMIQTLFIHQNHGLENIEKVTTLRKRFKAVAEEAEDIVDLFLSTVHFGNYGYFPTSDVICPSLNLEVVMRSINSIKMESMTMSIDNMKMDSSLRPDTLQMQSAGNSRTRNSRGSKEEIVVGFDRDAEIIRDKIAEDGKQLDVVSIVGMGGIGKTTLANKVYTDPYVVYHFHVRGWVTVSQTYDKRDLLIQVLSSIDDQLELKKATDSQLREMLHRSLYCKRYLIVIDDIWSTEAWDKLKLFFPDHNNGSRILLTSRLTEVAAHAKSHGLIHHLQHLTEEESWKLLCEKVFQGDECPKWLVDPGKQIAKNCHGLPLSVVVMAGVLAKEPGTKDLWVKISCSVSSYMASKEKGCLE…	GCA_928212115.1	Lactuca virosa	75947	Asterales	Asteraceae	Lactuca	Lactuca virosa	Lactuca_virosa_Helixer_CAKMRJ010000324.1_000004.1_CNL
Helixer_CAKMRJ010001112.1_002094.1	CHAIN	chain	1	868	(NBARC)(LRR)	NLR	CC-NLR or CCR-NLR or CCG10-NLR	NL	MAVATDRLLKRLERLRTKSNHMINDVSLDNEHTPFIASPSFKILCKKAMSVCIIDPLWRIVHLSVPELIKFLHEEEGYTCLNVYWLKSLPKILYELQTVLDCVSDSRNWGILDRHVWDEVNKDEEVLGMLKKIKGTLSDYFPVLIDETPRVSCAIEELKTVIDAILILCCEFLDSDVKFVVFDDISRRKLESGFTQRQLELLPVPLKQSVDEEKTVVGFEDDTIKLLDKLTGFSKKLEVIPIIGMAGLGKTTLAKTVYEHPFIVYFFDIRVWSCVSQEYRTEGSKYLVIFDDIWDDSHWKELKQYFPDDRNGSRILLTTRNSNLGSTTAHSHRLRLRTARESWRILQMMVFKNGKCPWRLYDIGKQISRKCCGLPLAVSITAGLLRGKWTRASWKEVAE…	GCA_928212115.1	Lactuca virosa	75947	Asterales	Asteraceae	Lactuca	Lactuca virosa	Lactuca_virosa_Helixer_CAKMRJ010001112.1_002094.1_NL
Helixer_CAKMRJ010002112.1_000002.1	CHAIN	chain	1	885	(CC)(NBARC)(LRR)	NLR	CC-NLR	CNL	MAYADIQMFMGKLKQLIYSNDIPVINNPSILSERPQFQHLYEELGFMIQILFNHEDQDLHSFEKVRKLKKRFKVAAEEAEGIVDIFLTTVHCRKNGYFPRSDVFHPSLHLEVVMRSINSIKIEFMTMSIDNMKMDSSLRTDRLQSAGTSHTRNSRGSKKLLEKVIVGFNRDAEIIRDKLVEDGKHLDVVSIIGMGGIGKTTLANKVFTDPFVVHHFYVRGWVTVSQIYDKRDLLIQVLTSIDDQLELEKATDYQLREMLHKSLNRKRYMIVIDDIWSKEAWDKLKLFFPDDNTGSRILLTSRLTEVASHAKSHGLIHHLQHLTEEESWKLLCEKVFQGNECPKWLIAPGMQIAKNCYGLPLSVVVMAGVLAKEPRRKDIWLKISCSVHSYIASDEKGCL…	GCA_928212115.1	Lactuca virosa	75947	Asterales	Asteraceae	Lactuca	Lactuca virosa	Lactuca_virosa_Helixer_CAKMRJ010002112.1_000002.1_CNL
Helixer_CAKMRJ010002112.1_000001.1	CHAIN	chain	1	855	(CC)(NBARC)(LRR)	NLR	CC-NLR	CNL	MAYANVHMFMEKLKQLIYSNDIPVINNPLILCERPQFQLLYEELGSMIQTLFNHEDQDLHNFEEVRKLKKRFKAAAEEAEDIVDIFVSAVYYRYNEYFTISDVFQTSMNLEDVMRSIISIKLEFMTAKTDHMKMDSSQRTDRLPMQLAAAAAGTSNSTNSLGSKKLPALEVHTDRRNYWKKIVVGIDCDAEIIRDKLVEDGKHLDVVSIVGMGGIGKTTLANKVFTDPFVVYHFHVRGWVTVSQTYDKRDLLIQVLSSIDDQLKLEKETDSQLHKMLHRSLYCQRYLIVIDDIWSKEAWDKLKLFFPDHNSGSRILLTSRLTEVAAHAKSHGLVHHLKHLTEEESWELLCGKVFQGDECPECYHHLPLHLRDCFLYLGGFPEDYMIHSPSLLWVWMAEG…	GCA_928212115.1	Lactuca virosa	75947	Asterales	Asteraceae	Lactuca	Lactuca virosa	Lactuca_virosa_Helixer_CAKMRJ010002112.1_000001.1_CNL
Helixer_CAKMRJ010003334.1_000456.1	CHAIN	chain	1	856	(NBARC)(LRR)	NLR	CC-NLR or CCR-NLR or CCG10-NLR	NL	MADVLKHLVLKVIFNDIPTYDSSLFMQELQWKWKGQWQVNFNQLMNHLRMIMQGYENEETRHLLKEMRVMFREITGPDLHMNHLNIIMLEYENEEANKMIRFGIGDERKDKILKIIEELCVIRFGSNVEGEETVVGFDDEVETLLDQLTQTSIKELQVISVAGMAGLGKTTLARKLYRDPLIEYHFDIRAWTCVSQIYVKRDLLLGILSSFVYDLTEEIHKMSDEQLGEKLYRLLKGRRYLVVLDDIWDCMAWNDLKIYLPDDKVGSRVVFTSRDIDISLHVGAARPAHVLRLRTADESWNIFQNNVFRIGICHSDLKKVGREIAEKCEGLPLAIVIAAGLVKNRLSFNWWSEIAGSLHSFMVRDPNQYMDTLALSYNHLPSHLKSCFLFLGVFPEDYE…	GCA_928212115.1	Lactuca virosa	75947	Asterales	Asteraceae	Lactuca	Lactuca virosa	Lactuca_virosa_Helixer_CAKMRJ010003334.1_000456.1_NL
Helixer_CAKMRJ010003334.1_002015.1	CHAIN	chain	1	887	(CC)(NBARC)(LRR)	NLR	CC-NLR	CNL	MAYADVQMFMKKLKQLIYSNDIPIIKIPSIVREGPQFQMLYEELGSMIQTLFIHQDHGLENFEKVTNLRKRFKAVAEEAEDIVDLFLSTVHFGNYGYFPRSDVVHPSLNLEAVMRSIDSIKMEFMTMSIDNMKMDASQRPGTLQMQSAGTSRTKNSLRSKKVLEEIVVGIDRDAEIIRDKLAEDGKHLDVVSIVGMGGIGKSTLANKVFSDPFVVYHFHIRRWVTVSQTYDKRDLLIQVLSSIDDQLELEKATDSQLHEMLHRSLYCKRYLIVIDDIWSTEAWDKLKLFFPDHNTGSRILLTSRLTEVAAHAKSHGLIHHLQHLTEEESWELLCGKVFQGDECPEWLIEPGMQIAKNCHGLPLSVVVMAGVLVKEARNKDLWVKISCSVHSYIASDEKG…	GCA_928212115.1	Lactuca virosa	75947	Asterales	Asteraceae	Lactuca	Lactuca virosa	Lactuca_virosa_Helixer_CAKMRJ010003334.1_002015.1_CNL
Helixer_CAKMRJ010003334.1_002014.1	CHAIN	chain	1	851	(CC)(NBARC)(LRR)	NLR	CC-NLR	CNL	MYANVQMFMGKLQQLIYCNDNELINNQSILCERPQFQLLYEELGSMIQTLFNKEDQHLQNFEEMRKLKKRFKAAAEEAEDIVDIFLSAVHCRNNRYSPISNVFQPYLRLEVVIRSIESIKIEFMTMNIDNMKMDSSLRTDRLHMQSSGTSRGRNSIGSKKVKEEMVVGFDRDAEIIRDKLVEDGKHLDVVSIVGMGGIGKSTLANKVFTDPFVVYHFHVRGWATVSQTYDKRDLLIQVLSSIDDRLELEEATDSQLHQILHRSLYCKRYLIVIDDIWSTQTWDKLKLFFPDHNNGSRILLTSRLTEVAWHAKSHGLIHHLQHLTEEESWKLLCEKVFKGDECPKWLIKPGKQITKNCHGLPLSVVIMAGVLAKEPRRKDVWLKISYSVHSYMASDEKGC…	GCA_928212115.1	Lactuca virosa	75947	Asterales	Asteraceae	Lactuca	Lactuca virosa	Lactuca_virosa_Helixer_CAKMRJ010003334.1_002014.1_CNL
Helixer_CAKMRJ010003334.1_001959.1	CHAIN	chain	1	879	(CC)(NBARC)(LRR)	NLR	CC-NLR	CNL	MENTGLELLMENLKQLIYCDHNPSINENPFVQDKRSQIQSLYEELESLRNFVIDMEVTKEPLELEKTRNLKRRLKDVVDDAEDIVDLFLTSAIIRNNASMTMCVADNCDLSPNLDSAIQEIKSIKREIMDTKMQSHQTQGLQPTSAGTSPTRKYSGVLKEEIIVGLEDDSMVLLDRLTGNRKQLDVMSIVGMGGLGKTTLATKVFNNRYIVYHFHVRAWVTVSQAYDKKDLLISLLTSIGKLEPEDLDKLKDHKISELLYKSLKGKRYLIVIDDVWSAKAWDDLKLYFPNDNTGSRILLTTRLSEIAFYAKPDGFTHHLQFLTEEESWELLCKKVFQEDGCPQRLIKSGIKIAKKCQGLPLAVVVIAGLLVKGEKSVDLWEKVAESVTSYIVGDPNGYL…	GCA_928212115.1	Lactuca virosa	75947	Asterales	Asteraceae	Lactuca	Lactuca virosa	Lactuca_virosa_Helixer_CAKMRJ010003334.1_001959.1_CNL
Helixer_CAKMRJ010003334.1_001477.1	CHAIN	chain	1	737	(CC)(NBARC)(LRR)	NLR	CC-NLR	CNL	MNPVHLIYKEFSKEPTFQFFTRGGNKMEYAHVQMFMEKLKQLIYSDDIPMINNPSILCERPQFQLLYEELDSMMQTLFNHEDQDLYNFEKVRKLKKRFKATAEEAEDIVDIFLSAVYCRYNEYFTISDVFQTSLNLEDVIRSIKSIKVEFMTAKIDHMKMDSSQRTDRLPMKLASVAGTSNTRNLVGSKKAVEKIVVGIDRDAEIIRDKLVEDGKHLDVVSIVGMGGLGKTTLAKKVFTDPYVVYHFHVRGWVTVSQTYDKRDLLIQVLSSIDKQLELEEATNSQLHEKLHKRLNRQKYLIVIDDIWSKEAWDKLKLFFPDDNTGSRIVLTTRLTEVASHAKSHGLIHHLQHLSDDESWKLLCEKAFQEDECPEWLIEPGKQIAKNCHGLPLSVVVMAG…	GCA_928212115.1	Lactuca virosa	75947	Asterales	Asteraceae	Lactuca	Lactuca virosa	Lactuca_virosa_Helixer_CAKMRJ010003334.1_001477.1_CNL
Helixer_CAKMRJ010005586.1_000001.1	CHAIN	chain	1	888	(CC)(NBARC)(LRR)	NLR	CC-NLR	CNL	MSYAHVQMFMEKLKQLMYCNDIPVINNPTIICERPQFQLLYEELDSMIQTLFNHEHQDLHNFEEVIKLKKRFKAAAEEAEDIVDIFLSAVHCRNNRYFPRSDVFQPSLHLEVVMRSISSIKMESMTTHIDNMKMDSSLKTDTLKMQSAGTSHNRNSRGSKKLLKKVVVGFDRDAEIIRDKLAEDRKQLNVVSIVGMGGIGKTTLANKVFTDPFVVYHFHVRGWVTVSQTYDKRDLLIQVLSSIDDQLELKKASYSQLHEMLHRSLYCQRYLIVIDDIWSKEAWDKLKLFFPDHNTGSRILLTSRLTEVAAHAKSHGLIHHLQHLTEEESWKLLCEKVFQGDECPKWLIDPGMQIARNCHGLPLSVVVMAGVLAKEARNKDLWVKISCSVQLYIASDEKG…	GCA_928212115.1	Lactuca virosa	75947	Asterales	Asteraceae	Lactuca	Lactuca virosa	Lactuca_virosa_Helixer_CAKMRJ010005586.1_000001.1_CNL
Helixer_CAKMRJ010005634.1_000563.1	CHAIN	chain	1	925	(NBARC)(LRR)	NLR	CC-NLR or CCR-NLR or CCG10-NLR	NL	MTTTDLDVFMENLEQLLYDDSNKLISSNELIKAKKPEIELLYKMLEDLIGSGLNNTNTEEEQLHEAEDMENWKRRLINGLHEAENAIDKFIYSAYLKEIDDVQKSKRFDGLVGKNFISSALLKINKIFTVKGQSNSNFLDCSLNLTHVMKDLKSIRHELSCKIRKIQKGNSVKNNNIQHQHLLESQSATRHVPEASSSKTTARVGQSATESEQVIVGFDEDALLIMERLAGDRKQLDIISIVGMGGLGKTTLATKVYNDEYVEYYFDVRGWVTVSEEYATRDVLIGILASIGKSVHEDTTEGKVCEMVYRSLKGRKYLIVLDDIWSSKAWDDLRLYFPDDNTGSRVLLTTRLAEVASHATTNPGGLTHNLQYLSQDKSWELLRIRTFRGYECPRNLIDT…	GCA_928212115.1	Lactuca virosa	75947	Asterales	Asteraceae	Lactuca	Lactuca virosa	Lactuca_virosa_Helixer_CAKMRJ010005634.1_000563.1_NL
Helixer_CAKMRJ010005712.1_000005.1	CHAIN	chain	1	884	(CC)(NBARC)(LRR)	NLR	CC-NLR	CNL	MYADVHMFMEKLKQLMYSNDIPVINNPSILCETPQFQLLYEELGSMIQTLFNNEHQDLHNFEKVRKLKKRFKDAAEEAEDIVDIFLSAVHCKNNEYFPISDVFQTSLHLEFVMRSIELTKIEFITTSIDNMKMDSSQRPDTLQMQSAGTSRTRNSMGSKKLAEKVVVGFDRDAEIIRDKLVEYGKHLDVVSIVGMGGIGKTTLANKVFTDPFVVYHFYIRAWVTVSQTYDKRDLLIQVLSSINDPLELEKATDSQLHKMLHRSLFGQRYLIVIDDIWSIEAWDKLKLFFPDHNTGSRILLTSRLTEVSLHATSHGLIHHLKHLTEEQSWKLLCGKVFKGDECPKWLIDPGMEIAKKCHGLPLSVVVMAGVLAKEQRNKDMWLKISCSVHSYMANDQKGC…	GCA_928212115.1	Lactuca virosa	75947	Asterales	Asteraceae	Lactuca	Lactuca virosa	Lactuca_virosa_Helixer_CAKMRJ010005712.1_000005.1_CNL
Helixer_OX465086.1_001506.1	CHAIN	chain	1	514	(CC)(NBARC)	NLR	CC-NLR	CN	MAYAHVQMFMEKLKQLIYSNDIPVIKDNPSIVHERPQFQLLYEELGSMIQTLFNNEDQDIHNFEKVRKLKKRFKVAAEEADDIVDIFVSAVHFRNNGYFPRSDVFHPSLHLEVVMRSIESIKIEFMTINIDNMKMDSSLKTNTLKMQSAGTSHNRNSRGSKKLLEKVVVGFDRDAEIIRDKIAEDGKQLDVVSIVGMGGIGKTTLANKVYTDPFVVYHFHVRGWVTVSQTYDKRDLLIQVLSSIDDQLELKKASYSQLHEMLHRSLYCQRYLIVIDDIWSKEAWDKLKLFFPDHNTGSRILLTSRLTEVAAHAKSLGLIHHLQHLTEEESWKLLCEKVFKGDECPKWLIEPGMQIAKICHGLPLSVVVMAGVLAKEPRHKDVWLKISCSVHSYIAGDEK…	GCA_949927565.1	Lactuca saligna	75948	Asterales	Asteraceae	Lactuca	Lactuca saligna	Lactuca_saligna_Helixer_OX465086.1_001506.1_CN
Helixer_OX465086.1_001508.1	CHAIN	chain	1	890	(CC)(NBARC)(LRR)	NLR	CC-NLR	CNL	MAYAHVQMFMEKLKQLIYSTDIPMINNPSILRERPQFQILYEELDSMIQILFNLKDQNLHSFEKVRKLKKRFIGAAEEAEDIVDVFLSAVHCRNIGYSPRSDVFQPSLHLEVVMRSIESIKIEFMTINIDNMKMDSSLKTNTLKMQSAGTSRSRNSFGSKKILENVVVGIDRDVEIIRDKLAEDGKHLDVVSIIGMGGIGKTTLANKVFTDPFVVYHFHVRGWVTVSQTYDKRDLLIQVLSSIDDQLELEEATDSQLHKMLHTSLYCQRYLIVIDDIWSTEAWDKVKLFFPDHNNGSRILLTSRLTKVASHAKSHGLIHHLQHLTEEECWELLCEKVFQGDECPKWLLEPGMQIAKNCHGLPLSVIVMAGVLAKEPRRKDVWLKISCSVHSYMASDEKG…	GCA_949927565.1	Lactuca saligna	75948	Asterales	Asteraceae	Lactuca	Lactuca saligna	Lactuca_saligna_Helixer_OX465086.1_001508.1_CNL
Helixer_OX465084.1_001895.1	CHAIN	chain	1	886	(CC)(NBARC)(LRR)	NLR	CC-NLR	CNL	MAYGDVQMFMKKLKQLIYSNDIPIIKIPSIVRERPQFQMLYEELSSMIQTLFIHQDPGLENFEKVTNLRKRFKAVAEEAEDIVDLFLSTVHFGNYGYFPRSDVFHPSLNLEAVMRSIDSIKMEFMTMSIDNMKMDASQRPGTLQMQSAGTSRTRNSLRSRKVLEEIVVGIDRDVEIIRDKLAEDGKHLDVVSIVGMGGIGKSTLANKVFSDPFVVYHFHILGWVTVSQTYDKRDLLIQVLSSIDGKLELEKATDSQLHEKLHRSLYCKRYLIVIDDIWSTVAWDKLKLFFPDHNNGSRILLTSRLTEVAAHAKSDRLIHHLQHLTEEESWKLLCQKVFQGDECPEWLIEPGMQIAKNCHGLPLSVVVMAGVLAKEARNKDLWVKISCSVHSYIASDEKG…	GCA_949927565.1	Lactuca saligna	75948	Asterales	Asteraceae	Lactuca	Lactuca saligna	Lactuca_saligna_Helixer_OX465084.1_001895.1_CNL
Helixer_OX465084.1_001893.1	CHAIN	chain	1	864	(CC)(NBARC)(LRR)	NLR	CC-NLR	CNL	MYADVQMFMGKLQQLINCNDNELINNQSILCERPQFHLLYEELGSMIQTLFNHEDQDLHNFEEMKKLKKRFKAAAEEAEYIVDIFLSAVHCRNNRYSPISNVFQPYLHLEVVMRSIDSIKMEFMTMRMDNMKMDASQRTDRLQMQSSGTSRSRNSIGSNKVKEEMVVGFDRDAEIIRDKLAEDGKHLDVVSIVGMGGIGKSTLANKVFTDPFVVYHFHIRGWVTVSQTYDKRDLLIQVLSSIDDGTKTWDKLKLFFPDHNNGSRILLTSRLTEVAWHAKLHGLIHHLQHLTEEESWKLLCEKVFKGDECPKWLIKPGKQITKNCHGLPLSVVVMAGVLAKEPRHKDVWLKISYSVHSYMASDKKGCLETIALSYHHLPLHLRDCFLYLGGFPEDYKIHS…	GCA_949927565.1	Lactuca saligna	75948	Asterales	Asteraceae	Lactuca	Lactuca saligna	Lactuca_saligna_Helixer_OX465084.1_001893.1_CNL
Helixer_OX465084.1_001849.1	CHAIN	chain	1	880	(CC)(NBARC)(LRR)	NLR	CC-NLR	CNL	MEHTGLELLMESLKQLIYCDHNPSINENPFVQDKRSQIQSLYEELESLRTFVIDMEVTKEPLEIEKARNLKRRLKDVVDDAEDIVDLFLTSAIIRNNASMTICVADNCDLSPNLDSAIEEIKSIKREIMDTKMQSHQTQGLHPASARTSPTRNSSSEVLNEEIIVGLEDDSMVLLDRLTGNRKQLDVMSIVGMGGLGKTTLATKVFNHRYIVYHFHVRAWVTVSQAYDKKDLLISLLTSIGKLEPEDLDKLKDHKISELLYKSLKGKRYLIVIDDVWSAKAWDDLKLYFPNDNTGSRILLTTRLSEIAFYAKPDGFTHHLQFLTEEESWELLCKKVFQEEGCPERLIKSGIKIAKKCQGLPLAVVVIAGLLVKGEKSVDLWEKVAESVTSYIVGDPNGY…	GCA_949927565.1	Lactuca saligna	75948	Asterales	Asteraceae	Lactuca	Lactuca saligna	Lactuca_saligna_Helixer_OX465084.1_001849.1_CNL
Helixer_OX465084.1_001280.1	CHAIN	chain	1	925	(CC)(NBARC)(LRR)	NLR	CC-NLR	CNL	MAYASVQMFMEKLKQLIYSNDIPVINNPSIVCERPQFQILYEELGSMIQTLFNHEDQDLHNFEEVRKLKKRFIGAAEEAEDIVDIFLSAVHCRNIGYSPRSDVFQTSLHLEVVMRSIESIKKEFMTMNIDNMKMDSSLKTDRLQMQSAGASRNRSSLGSKKVVEEMVVGIDRDVEIIRDKLVEDGKKLDVVSIVGMGGIGKTTLAKKVFTDPFVVYHFHVRGWATVSQTYDKRDFFLRVLSSMDDQLKLEKATDFQLREMLHKRLLGKRYLIVIDDIWSTEAWDKLKLFFPNHNTGSRILLTSRLTEVASHAKSDGLIHHLQHLTEEECWELLCEKVFQGDECPKWLLEPGMQIAKNCHGLPLSVIVMAGVLAKEPRRKDVWLKISCSVHSYMASDEKG…	GCA_949927565.1	Lactuca saligna	75948	Asterales	Asteraceae	Lactuca	Lactuca saligna	Lactuca_saligna_Helixer_OX465084.1_001280.1_CNL
Helixer_NC_056626.2_001759.1	CHAIN	chain	1	933	(NBARC)(LRR)	NLR	CC-NLR or CCR-NLR or CCG10-NLR	NL	MAVATDRLLKRLERLRTKADHMIKDVSLDYEHTPFIASQSFKILCKKAMSVCIIDPLWRIVHLSAPELIKFLHEEEGYTSLDVYWLKSLPKILYELQTVLDCVSDSRNWGNLDRHVWDEVNKDEEVQGMLKKIKGTLSDYFPVLIDEAPRVICAIEELKTVIDAILILCCEFLDSDMKFVVFDDISRRKLESGFTQRQLELLSVPLKQSVDEEETVVGFEDDTIKLLDMLTGFSKKLEIIPIIGMAGLGKTTLAKTVYEHPFIVYFFDIRVWSCVSQEYVKRDILLGILSCIVQLTTRFYSMSDELLGEQIYRGLKGQKYLVIFDDIWDDSHWKDLKLYFPDDRNGSRILLTTRNSNLGSTTAHSHRLRLRTARESWRILQMMVFKNGKCPWRLYDIGK…	GCF_002870075.4	Lactuca sativa	4236	Asterales	Asteraceae	Lactuca	Lactuca sativa	Lactuca_sativa_Helixer_NC_056626.2_001759.1_NL
Helixer_NC_056630.2_000504.1	CHAIN	chain	1	879	(NBARC)(LRR)	NLR	CC-NLR or CCR-NLR or CCG10-NLR	NL	MADRGLIPLIKKLKNSNRRARNDFLYVDRVHWQKKMRVYLDHLVNHLKKMMLGYENVEVKGMINKMEVLARGLFDSHDGFEKSWMDTILEITEELCNIRYGSNVEGEEIVGFDDDVETLLDQLTQTSIKRFQVISIVGMAGIGKTTLARKLHNDPLIEYHFDIRAWTCVSQIYVKRDLLLGILTSFIYDLTEEIHKMSDEQLGEKLYRLLKGRRYLVVLDDIWDFKAWNDLQIYFPDDKVGSRVVFTSRDIDISLHVGAARASHVLRLRTTDESWDIFQMNVFRSGICPSYLEPTGREIVRKCEGLPLAIVIASGLVKNQSSYKPSWWKQIALSLRSFMDRDPRQYMDTLSLSYNHLPPHLRWCFLFVGVFPEDYEIPVTKLIWLWIAQGFIHDQGGSR…	GCF_002870075.4	Lactuca sativa	4236	Asterales	Asteraceae	Lactuca	Lactuca sativa	Lactuca_sativa_Helixer_NC_056630.2_000504.1_NL
Helixer_NC_056630.2_003702.1	CHAIN	chain	1	797	(NBARC)(LRR)	NLR	CC-NLR or CCR-NLR or CCG10-NLR	NL	MADALAVHLAELLKLLESQDHMEDIIEAFNVLMNYLKEMMRGYENNEMYVLFTKIEQWKTSIRHWYYFEPESTPKDMIIENCEKLCDIRFSSNIDGDEIVVGFDDEVQTLLDQLTRTSTKHFQVISITGMAGLGKTTLARKLYKNPLIEYMFDIRAWTCVSQVYSKRDLLLGILRSFIHDCIDETYTMRDEQLGEKLYRLLKGRKYLVVFDDIWDCMAWNDLKIYFPDDKVGSRVVFTSRDIDVSLHVRASITAHILRLRTENESWDIFQKNVFRIGICPSWLEVVGREIAKKCQGLPLAIVITAGCLQNKWSLFSWIEVSRNLHSLMVRDPSQYMDSLVLSYENLPPHLRHSFLFLGVFPEDYEIPVTKLIWLWIAQGLIHPIGNRVVEDIADGFLRE…	GCF_002870075.4	Lactuca sativa	4236	Asterales	Asteraceae	Lactuca	Lactuca sativa	Lactuca_sativa_Helixer_NC_056630.2_003702.1_NL
Helixer_NC_056630.2_002717.1	CHAIN	chain	1	887	(CC)(NBARC)(LRR)	NLR	CC-NLR	CNL	MAYADVQMFMKKLKQLIYSNDIPIIKIPSIVREVPQFQMLYEELGSMIQTLFIHQDHGLENFEKVTSLRKRFKAVAEEAEDIVDLFLSTVHFGNYGYFPRSDVFHPSLNLEAVMRSIDSIKMEFMTMSIDNMKMEASQRPGTLQMQSAGTSRTKNSLRSKKVLEEIVVGIDRDAEIIRDKLAEDGKHLDVVSIVGMGGIGKSTLANKVFTDPFVVYHFHILGWVTVSQTYNKRDLLIQVLSSIDGQSELEKATDSQLHEKLHRSLYCKRYLIVIDDIWSTEAWDKLKLFFPDHNTGSRILLTSRLTEVAAHAKSHGLIHHLQHLTEEESWELLCVKVFQGDECPKWLIDPGKKIAKNCHGLPLSVVVMAGVLAKEPRSRDSWVEISCSVNSYIASDEKG…	GCF_002870075.4	Lactuca sativa	4236	Asterales	Asteraceae	Lactuca	Lactuca sativa	Lactuca_sativa_Helixer_NC_056630.2_002717.1_CNL
Helixer_NC_056630.2_002714.1	CHAIN	chain	1	502	(CC)(NBARC)	NLR	CC-NLR	CN	MYADVQMFMGKLQQLINCNDNELINNQSILCERPQFQLLYEALGSMIQTLFNHEDQDLHNFEEMKKLKKRFKAAAEEAEDIVDIFLSAVHCRNNRYSPISNVFQPYLHLEVVMRSIDSIKMEFMTMRMDNMKMDASQRTDRLQMQSSGTSRSRNSIGSKKVKEEMVVGFDRDAEIIRDKLAEDGKHLDVISIVGMGGIGKSTLANKVFYDPFVVYHFHIRGWVTVSQTYDKRDLLIQVLSSIDDGLELEEATDSQLHQILHRSLYCKRYLIVIDDTWSTQTWDKLKLFFPDHNNGSRHLLTNRLTEVAWHAKLHGLIHHLQHLTEEESWKLLCEKVFKGDECPKWLIKPGKQITKNCHGLPLSVVVMAGVLAKEPRHKDVWLKISYSVHSYMASDEKGC…	GCF_002870075.4	Lactuca sativa	4236	Asterales	Asteraceae	Lactuca	Lactuca sativa	Lactuca_sativa_Helixer_NC_056630.2_002714.1_CN
Helixer_NC_056630.2_002655.1	CHAIN	chain	1	880	(CC)(NBARC)(LRR)	NLR	CC-NLR	CNL	MANTGLELLMESLKQLIYCDHNPSINENPFVQDKRSQIQSLYEELESLRNFVIDMEVTKEPLEIEKARNLKRRLKDVVDDAEDIVDLFLTSAIIRNNASMTICVADNCDLSPNLDSAIQEIKSIKREIMDTKMQSHPTQGLHPASARTSPTRNSSSEVLKEEIIVGLEDDSMVLLDRLTGNRKQLDVLSIVGMGGLGKTTLATKVFNHRYIVYHFHVRAWVTVSQAYDKKDLLISLLTSIGKLEPEDLDKLKDHKISELLYKSLKGKRYLIVIDDVWSAKAWDDLKLYFPNDNTGSRILLTTRLSEIAFYAKPDGFTHHLQFLTEEESWELLCKKVFLEEGCPERLIKSGIKIAKKCQGLPLAVVVIAGLLVKGEKSVDLWEKVAESVTSYIVGDPNGY…	GCF_002870075.4	Lactuca sativa	4236	Asterales	Asteraceae	Lactuca	Lactuca sativa	Lactuca_sativa_Helixer_NC_056630.2_002655.1_CNL
Helixer_NC_056630.2_001736.1	CHAIN	chain	1	928	(CC)(NBARC)(LRR)	NLR	CC-NLR	CNL	MNPIHQIYKEFSKEPTFQFFTRGGNKMEYAHVQMFMEKLKQLIYSDDIPMINNPSILRERPQFQLLYEELDSMMQTLFNHEDQDLYNFEKVRKLKKRFKATAEEAEDIVDIFLSAVYCRYNEYFTISDVFQTSLNLEDVIRSIKSIKVEFMTAKIDHMKMDSSQRTDRLPMKLASVAGTSNTRNLVGSKKAVEKIVVGIDRDAEIIRDKLVEDGKHLDVVSIVGMGGLGKTTLAKKVFTDPYVVYHFHVRGWVTVSQSYDKRDLLIQVLSSIDKQLELEEATNSQLHEKLHKRLNRQKYLIVIDDIWSKEAWDNLKLFFPDDNTGSRIMLTTRLTEVALHAKSHGLIHHLQHLSDEESWKLLCEKAFQEDECPEWLIEPGKQIAKNCHGLPLSVVVMAG…	GCF_002870075.4	Lactuca sativa	4236	Asterales	Asteraceae	Lactuca	Lactuca sativa	Lactuca_sativa_Helixer_NC_056630.2_001736.1_CNL
Helixer_NC_056630.2_001737.1	CHAIN	chain	1	805	(CC)(NBARC)(LRR)	NLR	CC-NLR	CNL	MSYAHVQMFMEKLKQLMYCNDIPVINNPSIICERPQFQLLYEELDSMIQTLFNNEDQDVHGFENVRKLKKRFKAAVEEAEDIVDIFVSAVHCRNNGYFPRSDVFQPSLHLEVVMRSINSIKMESMNISIDNMKMDSSLKTDTLKMQSAGTSRSRSSLGSKKVAEEMVVGIDRDVEIIRDKLVEDGKKLDVVSIVGMGGIGKTTLANKVFTDPFVVYHFHVRGWVTVSQTYDKRDLLIQVLSSIDDQLQLKKASYSQLHEMLHRSLYCQRYLIVIDDIWSKEAWDKLKLFFPDHNTGSRILLTTRLTEVAAHAKSHGLIHHLQHLTEEESWKLLCEKVFQGDECPKWLIDPGMQIARNCHGLPLSVVVMAGVLAKEPRSKNLWVKISCSVHLYIAGDEKG…	GCF_002870075.4	Lactuca sativa	4236	Asterales	Asteraceae	Lactuca	Lactuca sativa	Lactuca_sativa_Helixer_NC_056630.2_001737.1_CNL
Helixer_NC_056630.2_001738.1	CHAIN	chain	1	944	(CC)(NBARC)(LRR)	NLR	CC-NLR	CNL	MAYAHVQMFMEKLKQLIYSNDIPVINNPSIICERPQFQLLYEELGSMIQIFFNHEDQDLHNFEEVRKLKKRFKAAAEEAEDIVDIFISSVHVRNNGYFTISDVFQTSLNLEDVMRSIKSIKVEFMTTRIDNMKIDSSRRTESAAGTSNPTNSLGSKKVLEEMVVGLGGDVVQMQSAGTSRSRSALGSKKAVEGMVVGINGDAEIIRDKLVEDGKHLDVVSIVGMGGIGKSTLANKVFIDPYVVYHFHVRGWVTVSQTYDKRDLLIQVLSSIDDQLELEKATDSQLHKMLHRSLYHQRYLIVIDDIWSTEAWDKMKLFFPDHNNGSRILLTSRLNEVASHAKSHGLIHHLQHLTDEESWKLLCQKVFQGDECPKWLVDPGKQIAKNCHGLPLSVVVMAGV…	GCF_002870075.4	Lactuca sativa	4236	Asterales	Asteraceae	Lactuca	Lactuca sativa	Lactuca_sativa_Helixer_NC_056630.2_001738.1_CNL
Helixer_NC_056630.2_001739.1	CHAIN	chain	1	815	(CC)(NBARC)(LRR)	NLR	CC-NLR	CNL	MAYAYVQMFMEKLKQLIYSNDIPVIKDNPSIVRERPQLQLLYEELGSMIQIFFNHEDQDLHNFEEVRKLKKRFKAAAEEAEDIVDIFISSVHVRNNGYFTISDVFQTSLNLEDVMRSIKSIKVEFITTRIDNMKIDSSQRTESAAGTSNPTNSLGPKKVLEEMVVGLGGDVVQMQSAGTSHSRSSLGSKKVAEEMVVGIDGDVEIIRDKLAEDGKHLDVVSIVGMGGLDKTTLAKKVFTDPYVVYHFHVRGWVTVSQTYDKRDLLIQVLSSIDDYTEAWDKLKLFFPDHNNRSRILLTSRLNEVASHAKSHGLIHHLQHLSEEESWKLLCEKVFKGDECPKWLVDPGKQIAKNCHGLPLSVVVMAGVLAKEARNKDLWIPEDYRISSLWLLWIWMAEGF…	GCF_002870075.4	Lactuca sativa	4236	Asterales	Asteraceae	Lactuca	Lactuca sativa	Lactuca_sativa_Helixer_NC_056630.2_001739.1_CNL
Helixer_NC_056630.2_002653.1	CHAIN	chain	1	885	(CC)(NBARC)(LRR)	NLR	CC-NLR	CNL	MAYADIQMLMGKLKQLIYSNDIPVINNPSILSERPQFQHLYEELGFMIQILFNHEDQDLHSFEKVRKLKRRFKVAAEEAEGIVDIFLTTVHCRNNGYFPRSDVFHPSLHLEVVMRSIESIKIEFMNINIDNMKMDSSLRTDRLQSAGTSHTRNSRGSKKLLEKVIVGFNRDAEIIRDKLVEDGKKLDVLSIVGMGGIGKTTLANKVFTDPFVVHHFYVRGWVTVSQIFDKRDLLIQVLTSIDDQLELEKATDYQLRAMLHKSLMGKRYMIVIDDIWSKEAWDKLKLFFPDDNTGSRILLTSRLTEVASHAKSHGLIHHLQHLTEEESWKLLCEKVFQGNECPKWLIAPGMQIAKNCYGLPLSVVVMAGVLAKEPRRKDIWLKISCSVHSYIASDEKGCL…	GCF_002870075.4	Lactuca sativa	4236	Asterales	Asteraceae	Lactuca	Lactuca sativa	Lactuca_sativa_Helixer_NC_056630.2_002653.1_CNL
Helixer_NC_056630.2_001740.1	CHAIN	chain	1	881	(CC)(NBARC)(LRR)	NLR	CC-NLR	CNL	MSYANIQMFMEKLKQLMYCNDIPVINNPSIICERPQFQILYEELDSTIQTIFNHEDQDLHNFEEVRKVKKRFKAAAEEAEDIVDVFLSTVHCRSNRFFPRSDVFQPSLHLEVAMSSIESIKKEFMTLSIDNMKMDSSLRTDRLQTQSSGTSHTRNSRGSKKLLENVVVGFDRDAEIIRDKLVEDGKHRDVVSIVGMGGIGKTTLANKVFTDPYVVYHFHVRGWVTVSQTYDKRDLLIQVLSSIDDQLELEKATDCQLRAMLHKHLMGKRYLIVIDDIWSIEAWDKSQLFFPDDNTGSRILLTSRLTEVASHAKSHGLIHQLQHLTEEESWKLLCEKAFQEDECPEWLIEPGKQIAKNCHGLPLSVVVMAGVLAKEPRSEDVWLKISCSFHSYIASDEKG…	GCF_002870075.4	Lactuca sativa	4236	Asterales	Asteraceae	Lactuca	Lactuca sativa	Lactuca_sativa_Helixer_NC_056630.2_001740.1_CNL
Helixer_NC_056630.2_001741.1	CHAIN	chain	1	886	(CC)(NBARC)(LRR)	NLR	CC-NLR	CNL	MAYTDIQMFMEKLKQLMYCNDIPVINNPSILCERPQFQLLYEELGSVIKILFNHEDQDLHNFEEVRKLKKRFKAAAEEAEGIVDMFLSAVHCRNNGYSPRSDVFQTSLHLEVVMRSIESIKIEFMTLSINKMKMDSSLKTDRLQTQSSGTSHTRNSRGSKNLLEKVVVGFDRDVEIIRDKLVEDGKHLDVVSIVGMGGIGKTTLANKVFTDRFLVYHFYVRGWVTVSQTYNRRDLLIQVLSSIDKELELEEATDSQLRKMLHRSLYCNRYLIVIDDIWSTEAWDELMLFFPDHNTRSRILLTSRLTEVAAHAKSHGLIHHLQHLTEEESWKLLCQKVFQGNECPEWLIEPGMQIAKNCHGLPLSVVVMAGVLAKEPRSRDSWVEISCSVNSYIASDEKG…	GCF_002870075.4	Lactuca sativa	4236	Asterales	Asteraceae	Lactuca	Lactuca sativa	Lactuca_sativa_Helixer_NC_056630.2_001741.1_CNL
Helixer_NC_056630.2_001742.1	CHAIN	chain	1	883	(CC)(NBARC)(LRR)	NLR	CC-NLR	CNL	MAYADVQMFVKKLKQLIYSNDIPIIKIPSIVREGPQFQMLYEELGSMIQNLFIHQNHDLENFEKVTSLRKRFKAVAEEAEDIVDLFLSTVHFGNYGYFPTSVFHPSLNLEVVMRSIDSIKMEFMTMRMDNMKMDASQRRGTLQMQSAGTSGVRNSLGSKKLLEKVVVGFDRDAEIIRDKLAEDGKHLDVVSIVGMGGIGKSTLANKVFTDPFVVYHFYVRGWVTISQTYDKRDLLIQVLSSIDDQLELKKATDSQLHEMLHRSLYCKRYLIVIDDIWSTQAWDKLKLFFPDHNNGSRILLTSRLTEVAAHAKSHGLIHHLQHLTEEESWKLLCEKVFQGDECPEWLIEHGKQIAKNCHGLPLSVVVMAGVLAKEPRTENMWLKISCSFHSYIASDEKGC…	GCF_002870075.4	Lactuca sativa	4236	Asterales	Asteraceae	Lactuca	Lactuca sativa	Lactuca_sativa_Helixer_NC_056630.2_001742.1_CNL
Helixer_NC_056631.2_000396.1	CHAIN	chain	1	829	(NBARC)(LRR)	NLR	CC-NLR or CCR-NLR or CCG10-NLR	NL	MANHVLAPRIKKLLYSNDRAINELLLVDRLQWQRKTRIYLDGLVNYLKRLMLGYENEEVEGLVNKMEVLSGEIDFHLCAGRMNGMLEIIEELCIIRFGSSVEEEIVVGFDDDVETLLDQLTQVSIKRFQVISVVGMAGLGKTTLARKVYRDPLIEYHFDIRAWTCISQIYVKRDLLLGMLSSFIYDLTEEMYKMSDEQLGEKLYRLFKGRRYLVVLDDVWDCMAWNDLQIYFPDDKVGSRVVFTSRDIDVSSHVGAARPAHVLRLRTTDESWDIFQMKVFRSGICPSYLEPTGREIVKKCGGLPLAIVIASGLVKNQSSYRWREVALSLRSFMVHDPSQYMGTLALSYNHLPPHLRWCFLFVGVFPEDYEIPVTKLIWLWIAQGFVHDQGGSRILEDVA…	GCF_002870075.4	Lactuca sativa	4236	Asterales	Asteraceae	Lactuca	Lactuca sativa	Lactuca_sativa_Helixer_NC_056631.2_000396.1_NL
Helixer_NC_056631.2_003074.1	CHAIN	chain	1	893	(CC)(NBARC)(LRR)	NLR	CC-NLR	CNL	MAITRLDVFLGNLKRLIYDSSNKLIASNRLIQARMLEIQLFYEELDYLIESGFNNMINNDEEPFREVDEIEINWKRRLMDVAHKAENIIDTFISTAILKQNLFFISMRSNVVDCPLHLKDVLEDLKSIGEEMSHHNNTIQHHVEYSQSESSSQVSETSFHKVNPCETEHQHEQVIVGFDDDALSIMDRLTRDGKHLDFISIVGMGGVGKTTLATKIFNDPYVVYYFGVRGWITVSETYAKRDLLIELLASIGKPVHEETTEFKLCEMVYKSLKGRKYLIVIDDVWSATAWDDLRLYFPDDKTGSRILITTRVTEVACHARLASGFAHHLQCLNEEKSWELLHKKTFRGYDCPESLIEAGKHIAKKCGGLPLALVVMAGVLENGEKSKDMWEKVAESVSS…	GCF_002870075.4	Lactuca sativa	4236	Asterales	Asteraceae	Lactuca	Lactuca sativa	Lactuca_sativa_Helixer_NC_056631.2_003074.1_CNL
