## Supplementary material for "A hierarchical immune receptor network in lettuce reveals contrasting patterns of evolution in sensor and helper NLRs": Supplemantary Material Data S1-12: Data_S6.xlsx

### Sheet: Lactuca (<100K bp)
gene1	gene2	distance (bp)	normalized distance (1/log(distance)*100)
Lactuca_sativa_Helixer_NC_056630.2_003702.1_NL	Lactuca_sativa_Helixer_NC_056630.2_000504.1_NL	6106	11.4718
Lactuca_sativa_Helixer_NC_056630.2_002714.1_CN	Lactuca_sativa_Helixer_NC_056630.2_002717.1_CNL	49260	9.25509
Lactuca_sativa_Helixer_NC_056630.2_002654.1_CNL	Lactuca_sativa_Helixer_NC_056630.2_002655.1_CNL	56000	9.14653
Lactuca_sativa_Helixer_NC_056630.2_001736.1_CNL	Lactuca_sativa_Helixer_NC_056630.2_002654.1_CNL	86335	8.79818
Lactuca_sativa_Helixer_NC_056630.2_001737.1_CNL	Lactuca_sativa_Helixer_NC_056630.2_001736.1_CNL	12709	10.5819
Lactuca_sativa_Helixer_NC_056630.2_001738.1_CNL	Lactuca_sativa_Helixer_NC_056630.2_001736.1_CNL	53227	9.18922
Lactuca_sativa_Helixer_NC_056630.2_001738.1_CNL	Lactuca_sativa_Helixer_NC_056630.2_001737.1_CNL	37453	9.49592
Lactuca_sativa_Helixer_NC_056630.2_001739.1_CNL	Lactuca_sativa_Helixer_NC_056630.2_001738.1_CNL	75617	8.902
Lactuca_sativa_Helixer_NC_056630.2_002653.1_CNL	Lactuca_sativa_Helixer_NC_056630.2_001739.1_CNL	97108	8.70809
Lactuca_sativa_Helixer_NC_056630.2_001740.1_CNL	Lactuca_sativa_Helixer_NC_056630.2_002653.1_CNL	34058	9.58238
Lactuca_sativa_Helixer_NC_056630.2_001741.1_CNL	Lactuca_sativa_Helixer_NC_056630.2_002653.1_CNL	44876	9.33562
Lactuca_sativa_Helixer_NC_056630.2_001742.1_CNL	Lactuca_sativa_Helixer_NC_056630.2_002653.1_CNL	52224	9.20531
Lactuca_sativa_Helixer_NC_056630.2_001741.1_CNL	Lactuca_sativa_Helixer_NC_056630.2_001740.1_CNL	6872	11.3183
Lactuca_sativa_Helixer_NC_056630.2_001742.1_CNL	Lactuca_sativa_Helixer_NC_056630.2_001740.1_CNL	14220	10.4576
Lactuca_sativa_Helixer_NC_056630.2_001742.1_CNL	Lactuca_sativa_Helixer_NC_056630.2_001741.1_CNL	4214	11.9815
Lactuca_saligna_Helixer_OX465086.1_001508.1_CNL	Lactuca_saligna_Helixer_OX465086.1_001506.1_CN	19795	10.108
Lactuca_saligna_Helixer_OX465084.1_001893.1_CNL	Lactuca_saligna_Helixer_OX465084.1_001895.1_CNL	10977	10.7486
Lactuca_virosa_Helixer_CAKMRJ010002112.1_000001.1_CNL	Lactuca_virosa_Helixer_CAKMRJ010002112.1_000002.1_CNL	51950	9.20977
Lactuca_virosa_Helixer_CAKMRJ010003334.1_002014.1_CNL	Lactuca_virosa_Helixer_CAKMRJ010003334.1_002015.1_CNL	18537	10.1755
Lactuca_virosa_Helixer_CAKMRJ010003334.1_001958.1_CNL	Lactuca_virosa_Helixer_CAKMRJ010003334.1_001959.1_CNL	78704	8.8704
Lactuca_virosa_Helixer_CAKMRJ010000324.1_000004.1_CNL	Lactuca_virosa_Helixer_CAKMRJ010000324.1_000001.1_CNL	21284	10.0344

### Sheet: Asterales selection (<100K bp)
gene1	gene2	distance (bp)	normalized distance (1/log(distance)*100)
Helianthus_annuus_Helixer_NC_035444.2_002774.1_NL	Helianthus_annuus_Helixer_NC_035444.2_002776.1_ONL	31075	9.66729
Helianthus_annuus_Helixer_NC_035444.2_002773.1_NL	Helianthus_annuus_Helixer_NC_035444.2_002774.1_NL	93154	8.73972
Helianthus_annuus_Helixer_NC_035449.2_000332.1_CNL	Helianthus_annuus_Helixer_NC_035449.2_003530.1_CNL	35420	9.54651
Helianthus_annuus_Helixer_NC_035449.2_000334.1_CNL	Helianthus_annuus_Helixer_NC_035449.2_000332.1_CNL	63635	9.04084
Helianthus_annuus_Helixer_NC_035449.2_000336.1_CNL	Helianthus_annuus_Helixer_NC_035449.2_000334.1_CNL	61860	9.06402
Cichorium_intybus_Helixer_CM042010.1_003196.1_CNL	Cichorium_intybus_Helixer_CM042010.1_003197.1_CNL	29219	9.72519
Cichorium_intybus_Helixer_CM042010.1_001342.1_CNL	Cichorium_intybus_Helixer_CM042010.1_003196.1_CNL	76619	8.89158
Cichorium_intybus_Helixer_CM042010.1_003195.1_CN	Cichorium_intybus_Helixer_CM042010.1_001342.1_CNL	69633	8.96781
Cichorium_intybus_Helixer_CM042010.1_001347.1_CNL	Cichorium_intybus_Helixer_CM042010.1_003195.1_CN	54764	9.16524
Cichorium_intybus_Helixer_CM042010.1_001348.1_CNL	Cichorium_intybus_Helixer_CM042010.1_003195.1_CN	99391	8.6905
Cichorium_intybus_Helixer_CM042010.1_001348.1_CNL	Cichorium_intybus_Helixer_CM042010.1_001347.1_CNL	40690	9.42175
Cichorium_intybus_Helixer_CM042010.1_001349.1_CNL	Cichorium_intybus_Helixer_CM042010.1_001347.1_CNL	69085	8.97417
Cichorium_intybus_Helixer_CM042010.1_001350.1_CNL	Cichorium_intybus_Helixer_CM042010.1_001347.1_CNL	95465	8.72105
Cichorium_intybus_Helixer_CM042010.1_001349.1_CNL	Cichorium_intybus_Helixer_CM042010.1_001348.1_CNL	23845	9.92129
Cichorium_intybus_Helixer_CM042010.1_001350.1_CNL	Cichorium_intybus_Helixer_CM042010.1_001348.1_CNL	50225	9.2385
Cichorium_intybus_Helixer_CM042010.1_001352.1_CNL	Cichorium_intybus_Helixer_CM042010.1_001348.1_CNL	84202	8.81758
Cichorium_intybus_Helixer_CM042010.1_001350.1_CNL	Cichorium_intybus_Helixer_CM042010.1_001349.1_CNL	21904	10.0056
Cichorium_intybus_Helixer_CM042010.1_001352.1_CNL	Cichorium_intybus_Helixer_CM042010.1_001349.1_CNL	55881	9.14831
Cichorium_intybus_Helixer_CM042010.1_001352.1_CNL	Cichorium_intybus_Helixer_CM042010.1_001350.1_CNL	30202	9.694
Cichorium_intybus_Helixer_CM042010.1_001353.1_NL	Cichorium_intybus_Helixer_CM042010.1_001350.1_CNL	74825	8.91035
Cichorium_intybus_Helixer_CM042010.1_001353.1_NL	Cichorium_intybus_Helixer_CM042010.1_001352.1_CNL	40174	9.43309
Cichorium_intybus_Helixer_CM042010.1_001354.1_CNL	Cichorium_intybus_Helixer_CM042010.1_001352.1_CNL	67804	8.98927
Cichorium_intybus_Helixer_CM042010.1_001354.1_CNL	Cichorium_intybus_Helixer_CM042010.1_001353.1_NL	25123	9.87017
Cichorium_intybus_Helixer_CM042010.1_001355.1_CNL	Cichorium_intybus_Helixer_CM042010.1_001353.1_NL	69735	8.96663
Cichorium_intybus_Helixer_CM042010.1_001355.1_CNL	Cichorium_intybus_Helixer_CM042010.1_001354.1_CNL	40458	9.42683
Cichorium_intybus_Helixer_CM042010.1_001356.1_CNL	Cichorium_intybus_Helixer_CM042010.1_001354.1_CNL	97750	8.70309
Cichorium_intybus_Helixer_CM042010.1_001356.1_CNL	Cichorium_intybus_Helixer_CM042010.1_001355.1_CNL	54452	9.17004
Cichorium_intybus_Helixer_CM042010.1_001358.1_CNL	Cichorium_intybus_Helixer_CM042010.1_001355.1_CNL	83306	8.82591
Cichorium_intybus_Helixer_CM042010.1_001359.1_CNL	Cichorium_intybus_Helixer_CM042010.1_001355.1_CNL	98390	8.69815
Cichorium_intybus_Helixer_CM042010.1_001358.1_CNL	Cichorium_intybus_Helixer_CM042010.1_001356.1_CNL	24764	9.88421
Cichorium_intybus_Helixer_CM042010.1_001359.1_CNL	Cichorium_intybus_Helixer_CM042010.1_001356.1_CNL	39848	9.44035
Cichorium_intybus_Helixer_CM042010.1_001359.1_CNL	Cichorium_intybus_Helixer_CM042010.1_001358.1_CNL	11974	10.6491
Cynara_cardunculus_Helixer_NC_037540.1_001179.1_CNL	Cynara_cardunculus_Helixer_NC_037540.1_001097.1_CNL	64784	9.02624
Cynara_cardunculus_Helixer_NC_037540.1_001178.1_CNL	Cynara_cardunculus_Helixer_NC_037540.1_001097.1_CNL	69182	8.97304
Cynara_cardunculus_Helixer_NC_037540.1_001177.1_CNL	Cynara_cardunculus_Helixer_NC_037540.1_001097.1_CNL	80519	8.8525
Cynara_cardunculus_Helixer_NC_037540.1_001101.1_CNL	Cynara_cardunculus_Helixer_NC_037540.1_001097.1_CNL	87274	8.78981
Cynara_cardunculus_Helixer_NC_037540.1_001178.1_CNL	Cynara_cardunculus_Helixer_NC_037540.1_001179.1_CNL	1475	13.7054
Cynara_cardunculus_Helixer_NC_037540.1_001177.1_CNL	Cynara_cardunculus_Helixer_NC_037540.1_001179.1_CNL	12812	10.5729
Cynara_cardunculus_Helixer_NC_037540.1_001101.1_CNL	Cynara_cardunculus_Helixer_NC_037540.1_001179.1_CNL	19567	10.1198
Cynara_cardunculus_Helixer_NC_037540.1_001177.1_CNL	Cynara_cardunculus_Helixer_NC_037540.1_001178.1_CNL	8269	11.0861
Cynara_cardunculus_Helixer_NC_037540.1_001101.1_CNL	Cynara_cardunculus_Helixer_NC_037540.1_001178.1_CNL	15024	10.3978
Cynara_cardunculus_Helixer_NC_037540.1_001101.1_CNL	Cynara_cardunculus_Helixer_NC_037540.1_001177.1_CNL	3726	12.1609
Cynara_cardunculus_Helixer_NC_037540.1_001113.1_CNL	Cynara_cardunculus_Helixer_NC_037540.1_001109.1_CN	8948	10.99
Cynara_cardunculus_Helixer_NC_037540.1_001114.1_CNL	Cynara_cardunculus_Helixer_NC_037540.1_001109.1_CN	13989	10.4756
Cynara_cardunculus_Helixer_NC_037540.1_001114.1_CNL	Cynara_cardunculus_Helixer_NC_037540.1_001113.1_CNL	2103	13.07
Cynara_cardunculus_Helixer_NC_037542.1_001617.1_NL	Cynara_cardunculus_Helixer_NC_037542.1_000084.1_CNL	41267	9.40927
Cynara_cardunculus_Helixer_NW_020200580.1_000006.1_NL	Cynara_cardunculus_Helixer_NW_020200580.1_000005.1_NL	10335	10.8187
Cynara_cardunculus_Helixer_NW_020200580.1_000008.1_NL	Cynara_cardunculus_Helixer_NW_020200580.1_000005.1_NL	15277	10.3798
Cynara_cardunculus_Helixer_NW_020200580.1_000026.1_CNL	Cynara_cardunculus_Helixer_NW_020200580.1_000005.1_NL	20918	10.0519
Cynara_cardunculus_Helixer_NW_020200580.1_000008.1_NL	Cynara_cardunculus_Helixer_NW_020200580.1_000006.1_NL	1906	13.2402
Cynara_cardunculus_Helixer_NW_020200580.1_000026.1_CNL	Cynara_cardunculus_Helixer_NW_020200580.1_000006.1_NL	7547	11.1996
Cynara_cardunculus_Helixer_NW_020200580.1_000026.1_CNL	Cynara_cardunculus_Helixer_NW_020200580.1_000008.1_NL	345	17.1129
