## Supplementary material for "A hierarchical immune receptor network in lettuce reveals contrasting patterns of evolution in sensor and helper NLRs": Supplemantary Material Data S1-12: Data_S7.xlsx

### Sheet: 2021
Sensor	Leaf	Line	Score
LsatNRC0	1	EV	0
LsatNRC0	2	EV	0
LsatNRC0	3	EV	0
LsatNRC0	4	EV	0
LsatNRC0	5	EV	0
LsatNRC0	1	CK	4
LsatNRC0	2	CK	6
LsatNRC0	3	CK	6
LsatNRC0	4	CK	7
LsatNRC0	5	CK	6
LsatNRC0	1	Lt32	0
LsatNRC0	2	Lt32	0
LsatNRC0	3	Lt32	0
LsatNRC0	4	Lt32	0
LsatNRC0	5	Lt32	0
LsatNRC0	1	Lt34	0
LsatNRC0	2	Lt34	0
LsatNRC0	3	Lt34	0
LsatNRC0	4	Lt34	0
LsatNRC0	5	Lt34	0
LsatNRC0	1	Lt36	0
LsatNRC0	2	Lt36	0
LsatNRC0	3	Lt36	0
LsatNRC0	4	Lt36	0
LsatNRC0	5	Lt36	0
LsatNRC0	1	Lt38	0
LsatNRC0	2	Lt38	0
LsatNRC0	3	Lt38	0
LsatNRC0	4	Lt38	0
LsatNRC0	5	Lt38	0
LsatNRC0	1	Lt40	0
LsatNRC0	2	Lt40	0
LsatNRC0	3	Lt40	0
LsatNRC0	4	Lt40	0
LsatNRC0	5	Lt40	0
LsatNRC0	1	Lt42	0
LsatNRC0	2	Lt42	0
LsatNRC0	3	Lt42	0
LsatNRC0	4	Lt42	0
LsatNRC0	5	Lt42	0
LsatNRC0	1	Lt44	0
LsatNRC0	2	Lt44	0
LsatNRC0	3	Lt44	0
LsatNRC0	4	Lt44	0
LsatNRC0	5	Lt44	0
LsatNRC0	1	Lt46	0
LsatNRC0	2	Lt46	0
LsatNRC0	3	Lt46	0
LsatNRC0	4	Lt46	0
LsatNRC0	5	Lt46	0
LsatNRC0	1	Lt48	5
LsatNRC0	2	Lt48	5
LsatNRC0	3	Lt48	4
LsatNRC0	4	Lt48	4
LsatNRC0	5	Lt48	5
LsatNRC0	1	Lt50	5
LsatNRC0	2	Lt50	4
LsatNRC0	3	Lt50	6
LsatNRC0	4	Lt50	4
LsatNRC0	5	Lt50	6
LsatNRC0	1	Lt52	5
LsatNRC0	2	Lt52	6
LsatNRC0	3	Lt52	6
LsatNRC0	4	Lt52	3
LsatNRC0	5	Lt52	7
LsatNRC0	1	Lt54	0
LsatNRC0	2	Lt54	0
LsatNRC0	3	Lt54	1
LsatNRC0	4	Lt54	1
LsatNRC0	5	Lt54	1
LsatNRC0	1	Lt56	2
LsatNRC0	2	Lt56	2
LsatNRC0	3	Lt56	2
LsatNRC0	4	Lt56	3
LsatNRC0	5	Lt56	3
LsatNRC0	1	Lt58	0
LsatNRC0	2	Lt58	0
LsatNRC0	3	Lt58	0
LsatNRC0	4	Lt58	0
LsatNRC0	5	Lt58	0
Ast-LsatNRC1	1	EV	0
Ast-LsatNRC1	2	EV	0
Ast-LsatNRC1	3	EV	0
Ast-LsatNRC1	4	EV	0
Ast-LsatNRC1	5	EV	0
Ast-LsatNRC1	1	CK	7
Ast-LsatNRC1	2	CK	6
Ast-LsatNRC1	3	CK	4
Ast-LsatNRC1	4	CK	7
Ast-LsatNRC1	5	CK	7
Ast-LsatNRC1	1	Lt32	5
Ast-LsatNRC1	2	Lt32	5
Ast-LsatNRC1	3	Lt32	4
Ast-LsatNRC1	4	Lt32	5
Ast-LsatNRC1	5	Lt32	6
Ast-LsatNRC1	1	Lt34	0
Ast-LsatNRC1	2	Lt34	0
Ast-LsatNRC1	3	Lt34	0
Ast-LsatNRC1	4	Lt34	0
Ast-LsatNRC1	5	Lt34	0
Ast-LsatNRC1	1	Lt36	4
Ast-LsatNRC1	2	Lt36	4
Ast-LsatNRC1	3	Lt36	3
Ast-LsatNRC1	4	Lt36	3
Ast-LsatNRC1	5	Lt36	5
Ast-LsatNRC1	1	Lt38	6
Ast-LsatNRC1	2	Lt38	7
Ast-LsatNRC1	3	Lt38	7
Ast-LsatNRC1	4	Lt38	7
Ast-LsatNRC1	5	Lt38	7
Ast-LsatNRC1	1	Lt40	0
Ast-LsatNRC1	2	Lt40	0
Ast-LsatNRC1	3	Lt40	0
Ast-LsatNRC1	4	Lt40	0
Ast-LsatNRC1	5	Lt40	0
Ast-LsatNRC1	1	Lt42	5
Ast-LsatNRC1	2	Lt42	7
Ast-LsatNRC1	3	Lt42	4
Ast-LsatNRC1	4	Lt42	7
Ast-LsatNRC1	5	Lt42	5
Ast-LsatNRC1	1	Lt44	0
Ast-LsatNRC1	2	Lt44	0
Ast-LsatNRC1	3	Lt44	0
Ast-LsatNRC1	4	Lt44	0
Ast-LsatNRC1	5	Lt44	0
Ast-LsatNRC1	1	Lt46	0
Ast-LsatNRC1	2	Lt46	0
Ast-LsatNRC1	3	Lt46	0
Ast-LsatNRC1	4	Lt46	0
Ast-LsatNRC1	5	Lt46	0
Ast-LsatNRC1	1	Lt48	3
Ast-LsatNRC1	2	Lt48	3
Ast-LsatNRC1	3	Lt48	3
Ast-LsatNRC1	4	Lt48	5
Ast-LsatNRC1	5	Lt48	6
Ast-LsatNRC1	1	Lt50	4
Ast-LsatNRC1	2	Lt50	6
Ast-LsatNRC1	3	Lt50	3
Ast-LsatNRC1	4	Lt50	6
Ast-LsatNRC1	5	Lt50	6
Ast-LsatNRC1	1	Lt52	0
Ast-LsatNRC1	2	Lt52	0
Ast-LsatNRC1	3	Lt52	0
Ast-LsatNRC1	4	Lt52	0
Ast-LsatNRC1	5	Lt52	0
Ast-LsatNRC1	1	Lt54	0
Ast-LsatNRC1	2	Lt54	0
Ast-LsatNRC1	3	Lt54	0
Ast-LsatNRC1	4	Lt54	0
Ast-LsatNRC1	5	Lt54	0
Ast-LsatNRC1	1	Lt56	0
Ast-LsatNRC1	2	Lt56	0
Ast-LsatNRC1	3	Lt56	0
Ast-LsatNRC1	4	Lt56	0
Ast-LsatNRC1	5	Lt56	0
Ast-LsatNRC1	1	Lt58	0
Ast-LsatNRC1	2	Lt58	0
Ast-LsatNRC1	3	Lt58	0
Ast-LsatNRC1	4	Lt58	0
Ast-LsatNRC1	5	Lt58	0

### Sheet: 2024
Sensor	Leaf	Line	Score
LsatNRC0	1	EV	0
LsatNRC0	2	EV	0
LsatNRC0	3	EV	0
LsatNRC0	4	EV	0
LsatNRC0	5	EV	0
LsatNRC0	1	CK	3
LsatNRC0	2	CK	4
LsatNRC0	3	CK	4
LsatNRC0	4	CK	3
LsatNRC0	5	CK	3
LsatNRC0	1	Lt32	0
LsatNRC0	2	Lt32	0
LsatNRC0	3	Lt32	0
LsatNRC0	4	Lt32	0
LsatNRC0	5	Lt32	0
LsatNRC0	1	Lt34	0
LsatNRC0	2	Lt34	0
LsatNRC0	3	Lt34	0
LsatNRC0	4	Lt34	0
LsatNRC0	5	Lt34	0
LsatNRC0	1	Lt36	0
LsatNRC0	2	Lt36	0
LsatNRC0	3	Lt36	0
LsatNRC0	4	Lt36	0
LsatNRC0	5	Lt36	0
LsatNRC0	1	Lt38	0
LsatNRC0	2	Lt38	0
LsatNRC0	3	Lt38	0
LsatNRC0	4	Lt38	0
LsatNRC0	5	Lt38	0
LsatNRC0	1	Lt40	0
LsatNRC0	2	Lt40	0
LsatNRC0	3	Lt40	0
LsatNRC0	4	Lt40	0
LsatNRC0	5	Lt40	0
LsatNRC0	1	Lt42	0
LsatNRC0	2	Lt42	0
LsatNRC0	3	Lt42	0
LsatNRC0	4	Lt42	0
LsatNRC0	5	Lt42	0
LsatNRC0	1	Lt44	0
LsatNRC0	2	Lt44	0
LsatNRC0	3	Lt44	0
LsatNRC0	4	Lt44	0
LsatNRC0	5	Lt44	0
LsatNRC0	1	Lt46	0
LsatNRC0	2	Lt46	0
LsatNRC0	3	Lt46	0
LsatNRC0	4	Lt46	0
LsatNRC0	5	Lt46	0
LsatNRC0	1	Lt48	2
LsatNRC0	2	Lt48	4
LsatNRC0	3	Lt48	4
LsatNRC0	4	Lt48	2
LsatNRC0	5	Lt48	3
LsatNRC0	1	Lt50	2
LsatNRC0	2	Lt50	3
LsatNRC0	3	Lt50	2
LsatNRC0	4	Lt50	2
LsatNRC0	5	Lt50	3
LsatNRC0	1	Lt52	4
LsatNRC0	2	Lt52	4
LsatNRC0	3	Lt52	3
LsatNRC0	4	Lt52	1
LsatNRC0	5	Lt52	4
LsatNRC0	1	Lt54	3
LsatNRC0	2	Lt54	4
LsatNRC0	3	Lt54	0
LsatNRC0	4	Lt54	0
LsatNRC0	5	Lt54	0
LsatNRC0	1	Lt56	3
LsatNRC0	2	Lt56	4
LsatNRC0	3	Lt56	4
LsatNRC0	4	Lt56	4
LsatNRC0	5	Lt56	4
LsatNRC0	1	Lt58	0
LsatNRC0	2	Lt58	1
LsatNRC0	3	Lt58	1
LsatNRC0	4	Lt58	0
LsatNRC0	5	Lt58	0
Ast-LsatNRC1	1	EV	0
Ast-LsatNRC1	2	EV	0
Ast-LsatNRC1	3	EV	0
Ast-LsatNRC1	4	EV	0
Ast-LsatNRC1	5	EV	0
Ast-LsatNRC1	1	CK	4
Ast-LsatNRC1	2	CK	4
Ast-LsatNRC1	3	CK	4
Ast-LsatNRC1	4	CK	5
Ast-LsatNRC1	5	CK	5
Ast-LsatNRC1	1	Lt32	5
Ast-LsatNRC1	2	Lt32	5
Ast-LsatNRC1	3	Lt32	5
Ast-LsatNRC1	4	Lt32	6
Ast-LsatNRC1	5	Lt32	6
Ast-LsatNRC1	1	Lt34	0
Ast-LsatNRC1	2	Lt34	0
Ast-LsatNRC1	3	Lt34	0
Ast-LsatNRC1	4	Lt34	0
Ast-LsatNRC1	5	Lt34	0
Ast-LsatNRC1	1	Lt36	5
Ast-LsatNRC1	2	Lt36	3
Ast-LsatNRC1	3	Lt36	5
Ast-LsatNRC1	4	Lt36	6
Ast-LsatNRC1	5	Lt36	4
Ast-LsatNRC1	1	Lt38	6
Ast-LsatNRC1	2	Lt38	6
Ast-LsatNRC1	3	Lt38	5
Ast-LsatNRC1	4	Lt38	5
Ast-LsatNRC1	5	Lt38	6
Ast-LsatNRC1	1	Lt40	0
Ast-LsatNRC1	2	Lt40	0
Ast-LsatNRC1	3	Lt40	0
Ast-LsatNRC1	4	Lt40	0
Ast-LsatNRC1	5	Lt40	0
Ast-LsatNRC1	1	Lt42	5
Ast-LsatNRC1	2	Lt42	7
Ast-LsatNRC1	3	Lt42	5
Ast-LsatNRC1	4	Lt42	7
Ast-LsatNRC1	5	Lt42	4
Ast-LsatNRC1	1	Lt44	0
Ast-LsatNRC1	2	Lt44	0
Ast-LsatNRC1	3	Lt44	0
Ast-LsatNRC1	4	Lt44	0
Ast-LsatNRC1	5	Lt44	0
Ast-LsatNRC1	1	Lt46	0
Ast-LsatNRC1	2	Lt46	0
Ast-LsatNRC1	3	Lt46	0
Ast-LsatNRC1	4	Lt46	0
Ast-LsatNRC1	5	Lt46	0
Ast-LsatNRC1	1	Lt48	5
Ast-LsatNRC1	2	Lt48	5
Ast-LsatNRC1	3	Lt48	4
Ast-LsatNRC1	4	Lt48	4
Ast-LsatNRC1	5	Lt48	5
Ast-LsatNRC1	1	Lt50	5
Ast-LsatNRC1	2	Lt50	5
Ast-LsatNRC1	3	Lt50	4
Ast-LsatNRC1	4	Lt50	5
Ast-LsatNRC1	5	Lt50	5
Ast-LsatNRC1	1	Lt52	0
Ast-LsatNRC1	2	Lt52	0
Ast-LsatNRC1	3	Lt52	0
Ast-LsatNRC1	4	Lt52	0
Ast-LsatNRC1	5	Lt52	0
Ast-LsatNRC1	1	Lt54	0
Ast-LsatNRC1	2	Lt54	0
Ast-LsatNRC1	3	Lt54	0
Ast-LsatNRC1	4	Lt54	0
Ast-LsatNRC1	5	Lt54	0
Ast-LsatNRC1	1	Lt56	0
Ast-LsatNRC1	2	Lt56	0
Ast-LsatNRC1	3	Lt56	0
Ast-LsatNRC1	4	Lt56	0
Ast-LsatNRC1	5	Lt56	0
Ast-LsatNRC1	1	Lt58	0
Ast-LsatNRC1	2	Lt58	0
Ast-LsatNRC1	3	Lt58	0
Ast-LsatNRC1	4	Lt58	0
Ast-LsatNRC1	5	Lt58	0
