## Supplementary material for "A hierarchical immune receptor network in lettuce reveals contrasting patterns of evolution in sensor and helper NLRs": Supplemantary Material Data S1-12: Data_S9.xlsx

### Sheet: AF3_metadata
ID	replicate	pTM	ipTM	chain_pTM
lactuca_sativa_helixer_nc_056625_2_001598_1_cnl	1	0.62	0.58	0.748333
lactuca_sativa_helixer_nc_056630_2_002654_1_cnl	1	0.56	0.52	0.711667
lactuca_sativa_helixer_nc_056626_2_001759_1_nl	1	0.31	0.28	0.443333
lactuca_sativa_helixer_nc_056630_2_003702_1_nl	1	0.31	0.26	0.553333
lactuca_sativa_helixer_nc_056630_2_000504_1_nl	1	0.32	0.27	0.54
lactuca_sativa_helixer_nc_056631_2_000396_1_nl	1	0.3	0.28	0.535
lactuca_sativa_helixer_nc_056630_2_002655_1_cnl	1	0.33	0.28	0.578333
lactuca_sativa_helixer_nc_056631_2_003074_1_cnl	1	0.3	0.28	0.45
lactuca_sativa_helixer_nc_056630_2_001736_1_cnl	1	0.32	0.29	0.51
lactuca_sativa_helixer_nc_056630_2_001740_1_cnl	1	0.31	0.28	0.496667
lactuca_sativa_helixer_nc_056630_2_002653_1_cnl	1	0.31	0.28	0.486667
lactuca_sativa_helixer_nc_056630_2_001741_1_cnl	1	0.31	0.28	0.501667
lactuca_sativa_helixer_nc_056630_2_002714_1_cn	1	0.31	0.28	0.48
lactuca_sativa_helixer_nc_056630_2_002717_1_cnl	1	0.32	0.27	0.515
lactuca_sativa_helixer_nc_056630_2_001742_1_cnl	1	0.3	0.27	0.473333
lactuca_sativa_helixer_nc_056630_2_001737_1_cnl	1	0.31	0.28	0.481667
lactuca_sativa_helixer_nc_056630_2_001738_1_cnl	1	0.3	0.27	0.455
lactuca_sativa_helixer_nc_056630_2_001739_1_cnl	1	0.27	0.25	0.31
lactuca_sativa_helixer_nc_056625_2_001598_1_cnl	2	0.59	0.55	0.745
lactuca_sativa_helixer_nc_056630_2_002654_1_cnl	2	0.65	0.62	0.751667
lactuca_sativa_helixer_nc_056626_2_001759_1_nl	2	0.31	0.28	0.421667
lactuca_sativa_helixer_nc_056630_2_003702_1_nl	2	0.31	0.26	0.57
lactuca_sativa_helixer_nc_056630_2_000504_1_nl	2	0.31	0.27	0.551667
lactuca_sativa_helixer_nc_056631_2_000396_1_nl	2	0.3	0.26	0.531667
lactuca_sativa_helixer_nc_056630_2_002655_1_cnl	2	0.31	0.28	0.485
lactuca_sativa_helixer_nc_056631_2_003074_1_cnl	2	0.31	0.28	0.511667
lactuca_sativa_helixer_nc_056630_2_001736_1_cnl	2	0.3	0.28	0.458333
lactuca_sativa_helixer_nc_056630_2_001740_1_cnl	2	0.31	0.27	0.506667
lactuca_sativa_helixer_nc_056630_2_002653_1_cnl	2	0.3	0.27	0.475
lactuca_sativa_helixer_nc_056630_2_001741_1_cnl	2	0.3	0.26	0.478333
lactuca_sativa_helixer_nc_056630_2_002714_1_cn	2	0.3	0.28	0.483333
lactuca_sativa_helixer_nc_056630_2_002717_1_cnl	2	0.3	0.27	0.465
lactuca_sativa_helixer_nc_056630_2_001742_1_cnl	2	0.3	0.27	0.483333
lactuca_sativa_helixer_nc_056630_2_001737_1_cnl	2	0.3	0.28	0.485
lactuca_sativa_helixer_nc_056630_2_001738_1_cnl	2	0.3	0.28	0.45
lactuca_sativa_helixer_nc_056630_2_001739_1_cnl	2	0.27	0.25	0.301667
lactuca_sativa_helixer_nc_056625_2_001598_1_cnl	3	0.57	0.54	0.733333
lactuca_sativa_helixer_nc_056630_2_002654_1_cnl	3	0.67	0.64	0.743333
lactuca_sativa_helixer_nc_056626_2_001759_1_nl	3	0.31	0.27	0.415
lactuca_sativa_helixer_nc_056630_2_003702_1_nl	3	0.31	0.26	0.531667
lactuca_sativa_helixer_nc_056630_2_000504_1_nl	3	0.3	0.26	0.538333
lactuca_sativa_helixer_nc_056631_2_000396_1_nl	3	0.34	0.29	0.59
lactuca_sativa_helixer_nc_056630_2_002655_1_cnl	3	0.33	0.28	0.576667
lactuca_sativa_helixer_nc_056631_2_003074_1_cnl	3	0.31	0.28	0.52
lactuca_sativa_helixer_nc_056630_2_001736_1_cnl	3	0.32	0.28	0.511667
lactuca_sativa_helixer_nc_056630_2_001740_1_cnl	3	0.3	0.27	0.466667
lactuca_sativa_helixer_nc_056630_2_002653_1_cnl	3	0.36	0.3	0.581667
lactuca_sativa_helixer_nc_056630_2_001741_1_cnl	3	0.3	0.28	0.471667
lactuca_sativa_helixer_nc_056630_2_002714_1_cn	3	0.3	0.27	0.481667
lactuca_sativa_helixer_nc_056630_2_002717_1_cnl	3	0.3	0.27	0.453333
lactuca_sativa_helixer_nc_056630_2_001742_1_cnl	3	0.31	0.27	0.508333
lactuca_sativa_helixer_nc_056630_2_001737_1_cnl	3	0.36	0.31	0.563333
lactuca_sativa_helixer_nc_056630_2_001738_1_cnl	3	0.3	0.28	0.453333
lactuca_sativa_helixer_nc_056630_2_001739_1_cnl	3	0.28	0.26	0.31
lactuca_sativa_helixer_nc_056625_2_001598_1_cnl	4	0.59	0.54	0.74
lactuca_sativa_helixer_nc_056630_2_002654_1_cnl	4	0.72	0.69	0.78
lactuca_sativa_helixer_nc_056626_2_001759_1_nl	4	0.31	0.27	0.436667
lactuca_sativa_helixer_nc_056630_2_003702_1_nl	4	0.3	0.26	0.533333
lactuca_sativa_helixer_nc_056630_2_000504_1_nl	4	0.31	0.27	0.571667
lactuca_sativa_helixer_nc_056631_2_000396_1_nl	4	0.31	0.27	0.533333
lactuca_sativa_helixer_nc_056630_2_002655_1_cnl	4	0.31	0.28	0.49
lactuca_sativa_helixer_nc_056631_2_003074_1_cnl	4	0.3	0.27	0.45
lactuca_sativa_helixer_nc_056630_2_001736_1_cnl	4	0.32	0.28	0.505
lactuca_sativa_helixer_nc_056630_2_001740_1_cnl	4	0.31	0.28	0.5
lactuca_sativa_helixer_nc_056630_2_002653_1_cnl	4	0.31	0.28	0.483333
lactuca_sativa_helixer_nc_056630_2_001741_1_cnl	4	0.3	0.28	0.466667
lactuca_sativa_helixer_nc_056630_2_002714_1_cn	4	0.31	0.27	0.485
lactuca_sativa_helixer_nc_056630_2_002717_1_cnl	4	0.3	0.26	0.475
lactuca_sativa_helixer_nc_056630_2_001742_1_cnl	4	0.3	0.28	0.476667
lactuca_sativa_helixer_nc_056630_2_001737_1_cnl	4	0.44	0.39	0.621667
lactuca_sativa_helixer_nc_056630_2_001738_1_cnl	4	0.31	0.27	0.448333
lactuca_sativa_helixer_nc_056630_2_001739_1_cnl	4	0.27	0.26	0.301667
lactuca_sativa_helixer_nc_056625_2_001598_1_cnl	5	0.58	0.54	0.738333
lactuca_sativa_helixer_nc_056630_2_002654_1_cnl	5	0.6	0.57	0.74
lactuca_sativa_helixer_nc_056626_2_001759_1_nl	5	0.31	0.28	0.433333
lactuca_sativa_helixer_nc_056630_2_003702_1_nl	5	0.33	0.27	0.596667
lactuca_sativa_helixer_nc_056630_2_000504_1_nl	5	0.32	0.26	0.521667
lactuca_sativa_helixer_nc_056631_2_000396_1_nl	5	0.3	0.26	0.535
lactuca_sativa_helixer_nc_056630_2_002655_1_cnl	5	0.31	0.27	0.49
lactuca_sativa_helixer_nc_056631_2_003074_1_cnl	5	0.3	0.28	0.495
lactuca_sativa_helixer_nc_056630_2_001736_1_cnl	5	0.31	0.28	0.461667
lactuca_sativa_helixer_nc_056630_2_001740_1_cnl	5	0.33	0.28	0.541667
lactuca_sativa_helixer_nc_056630_2_002653_1_cnl	5	0.31	0.27	0.495
lactuca_sativa_helixer_nc_056630_2_001741_1_cnl	5	0.31	0.28	0.481667
lactuca_sativa_helixer_nc_056630_2_002714_1_cn	5	0.32	0.29	0.478333
lactuca_sativa_helixer_nc_056630_2_002717_1_cnl	5	0.3	0.28	0.483333
lactuca_sativa_helixer_nc_056630_2_001742_1_cnl	5	0.32	0.28	0.493333
lactuca_sativa_helixer_nc_056630_2_001737_1_cnl	5	0.41	0.37	0.613333
lactuca_sativa_helixer_nc_056630_2_001738_1_cnl	5	0.3	0.27	0.445
lactuca_sativa_helixer_nc_056630_2_001739_1_cnl	5	0.27	0.27	0.303333
