## Supplementary material for "A hierarchical immune receptor network in lettuce reveals contrasting patterns of evolution in sensor and helper NLRs": Supplemantary Material Data S1-12: Data_S10.xlsx

### Sheet: NRC-H
Position	Entropy
1	0.721928
2	0.721928
3	0.721928
4	0.721928
5	1.52193
6	0.721928
7	0.721928
8	0
9	0
10	0
11	0.970951
12	0
13	0
14	0
15	0
16	0
17	0
18	0.970951
19	0
20	0
21	0.970951
22	0.970951
23	0
24	0
25	0.970951
26	0.970951
27	0
28	0
29	0.970951
30	0
31	0
32	0
33	0
34	0
35	0.970951
36	0.970951
37	0.970951
38	0
39	0.970951
40	0
41	0.970951
42	0.970951
43	0
44	0
45	0.970951
46	0
47	0.970951
48	0.970951
49	0.970951
50	0
51	0.970951
52	0
53	0.970951
54	0.970951
55	1.52193
56	0.970951
57	1.52193
58	0
59	1.52193
60	0
61	0
62	0
63	0
64	0.970951
65	0
66	0
67	0.970951
68	0.970951
69	0.970951
70	0
71	0.970951
72	0
73	0
74	0
75	0
76	0.970951
77	0
78	0.970951
79	0.970951
80	0
81	0.970951
82	1.52193
83	1.52193
84	0.970951
85	0.970951
86	0
87	0.721928
88	0.970951
89	0
90	0
91	1.92193
92	0
93	1.52193
94	0.721928
95	0.970951
96	1.52193
97	0
98	0.970951
99	1.52193
100	0.721928
101	0
102	0
103	1.52193
104	0
105	0
106	0
107	1.52193
108	0
109	0.970951
110	0
111	0.970951
112	0
113	0
114	0.970951
115	0
116	0.970951
117	0.970951
118	0.970951
119	0
120	0
121	0
122	0
123	0
124	0
125	0
126	0
127	0.970951
128	0
129	0.970951
130	0.970951
131	0
132	0.970951
133	0.970951
134	0.970951
135	0.970951
136	0.970951
137	0.970951
138	0.970951
139	0.970951
140	0.970951
141	0
142	0.970951
143	0.970951
144	0.970951
145	0
146	0.970951
147	0.970951
148	0
149	0.970951
150	0.970951
151	0
152	0.970951
153	0
154	0
155	0
156	0.970951
157	0
158	0
159	0
160	0
161	0
162	0.970951
163	0.970951
164	0
165	0
166	0.970951
167	1.52193
168	1.37095
169	0.970951
170	0.970951
171	1.52193
172	0
173	0.970951
174	0.970951
175	0.970951
176	0.970951
177	0
178	0.970951
179	0
180	0
181	0
182	0.970951
183	0
184	0.970951
185	0
186	0
187	0
188	0
189	0
190	0
191	0
192	0
193	0
194	0
195	0
196	0.970951
197	0
198	0
199	0
200	0
201	0.970951
202	0
203	0.970951
204	0.970951
205	0
206	0.970951
207	0.970951
208	0.970951
209	0
210	0
211	0.970951
212	0
213	0
214	0
215	0
216	0
217	0
218	0
219	0
220	0.970951
221	0
222	0.970951
223	0.721928
224	0.970951
225	0
226	0.970951
227	0.970951
228	0.970951
229	0.970951
230	0
231	0
232	1.37095
233	0.970951
234	0
235	0.970951
236	0.970951
237	0.970951
238	0.970951
239	0.970951
240	0.970951
241	0.970951
242	0.970951
243	0.970951
244	0.721928
245	0.970951
246	0.970951
247	0.970951
248	1.52193
249	0.970951
250	0.970951
251	0.970951
252	0.721928
253	0
254	0.970951
255	1.52193
256	0.970951
257	0.970951
258	0
259	1.52193
260	0.970951
261	0.970951
262	0
263	0
264	0
265	0.970951
266	0
267	0
268	0
269	0
270	0
271	0
272	0
273	0.970951
274	1.52193
275	0
276	0
277	0
278	0.721928
279	0
280	0
281	0
282	0.970951
283	0
284	0
285	0
286	0.970951
287	0.970951
288	0.970951
289	0
290	0
291	0
292	0
293	0
294	0
295	0
296	0
297	0
298	0
299	0.970951
300	0
301	0
302	0
303	0
304	0.970951
305	0
306	0
307	0.970951
308	0.970951
309	0.970951
310	0.970951
311	0
312	0.970951
313	0.970951
314	0
315	0.970951
316	0
317	0
318	0.970951
319	0
320	0.721928
321	0
322	0
323	0
324	0
325	0
326	0
327	0.970951
328	0.970951
329	0
330	0
331	0
332	0.970951
333	0.970951
334	0
335	0
336	0.970951
337	0
338	0.970951
339	0.970951
340	0
341	0
342	0.970951
343	0.970951
344	0
345	0
346	1.37095
347	1.52193
348	0
349	0
350	0.970951
351	0
352	0
353	0
354	0
355	0
356	0
357	0
358	0
359	0.970951
360	0
361	0
362	0.970951
363	0
364	0
365	0.970951
366	0
367	0.970951
368	0
369	0
370	0
371	0
372	0
373	0
374	0.970951
375	0.970951
376	0
377	0.970951
378	0
379	0
380	0.970951
381	0
382	0.970951
383	0
384	0.721928
385	0.970951
386	0
387	0
388	0
389	0.970951
390	0.970951
391	0.970951
392	1.37095
393	0
394	0
395	0
396	0
397	0
398	0
399	0
400	0
401	0
402	0
403	0.970951
404	0
405	0
406	0
407	0.970951
408	0.970951
409	0
410	0
411	0.970951
412	0
413	0
414	0.970951
415	0
416	0
417	0
418	0.970951
419	0
420	0
421	0
422	0
423	0.721928
424	0.970951
425	0
426	0
427	0
428	0
429	0
430	0
431	0.970951
432	0.970951
433	0.970951
434	0
435	0
436	0
437	0
438	0
439	0
440	0
441	0
442	0.970951
443	0.970951
444	0
445	0.970951
446	0.970951
447	0.970951
448	0.970951
449	0
450	0.970951
451	0.970951
452	0
453	0
454	0.970951
455	0.970951
456	0
457	0.970951
458	0
459	0
460	0
461	0.970951
462	0
463	0
464	0
465	0.970951
466	0
467	0
468	0.970951
469	0
470	0
471	0.970951
472	0.970951
473	0.970951
474	0
475	0.970951
476	0.970951
477	0
478	0
479	0
480	0
481	0.970951
482	0
483	0
484	0
485	0
486	0.970951
487	0
488	0.970951
489	0
490	0.970951
491	0.970951
492	0.970951
493	0
494	0.970951
495	0
496	0
497	0.970951
498	0
499	0.970951
500	0.970951
501	0.970951
502	0
503	0
504	0
505	0.970951
506	0.970951
507	0.970951
508	0.970951
509	0.970951
510	1.52193
511	0.970951
512	0
513	0.970951
514	0.970951
515	0.970951
516	0.970951
517	0.970951
518	0.970951
519	0
520	0
521	0
522	0
523	0
524	0
525	0
526	0.970951
527	0
528	0.970951
529	0.970951
530	0.970951
531	0
532	0.970951
533	0
534	0.970951
535	0
536	1.37095
537	0.970951
538	0.970951
539	0
540	0
541	0
542	0
543	0
544	0
545	0
546	0.970951
547	0.970951
548	0.970951
549	0
550	0
551	0
552	0.970951
553	0
554	0.970951
555	0.970951
556	0.970951
557	0.970951
558	0.970951
559	0.970951
560	0.970951
561	0.970951
562	0.970951
563	0.970951
564	0
565	0
566	0
567	0
568	0.970951
569	0
570	0
571	0.970951
572	0
573	0.970951
574	0.970951
575	0
576	0
577	0
578	0.970951
579	0.970951
580	0
581	0
582	0
583	0.970951
584	0.970951
585	0.970951
586	0.970951
587	0
588	0
589	0
590	0
591	0
592	0
593	0
594	0.721928
595	0
596	0
597	0.970951
598	0
599	0
600	0
601	0
602	0
603	0.970951
604	0
605	0.970951
606	0.970951
607	0
608	0
609	0.970951
610	0
611	0
612	0.970951
613	0
614	0
615	0.970951
616	0
617	0.970951
618	0
619	0
620	0
621	0.970951
622	0
623	0
624	1.52193
625	0.970951
626	0.970951
627	0.970951
628	0
629	1.37095
630	0
631	0.970951
632	0
633	0
634	0.970951
635	0.970951
636	0
637	0.970951
638	0
639	0
640	0.970951
641	0.970951
642	0
643	0
644	0.970951
645	0.970951
646	0
647	0.970951
648	0
649	0.970951
650	0.970951
651	0
652	0.970951
653	0.970951
654	0
655	0.970951
656	0.970951
657	0
658	0.970951
659	0.970951
660	0.970951
661	0.970951
662	0
663	0
664	0.970951
665	0
666	0.970951
667	0.970951
668	0
669	0.970951
670	0.970951
671	0
672	0.970951
673	0
674	0.970951
675	0.970951
676	0
677	0
678	0.970951
679	0
680	0
681	0.721928
682	0.970951
683	0.970951
684	0
685	0
686	0.970951
687	0
688	0
689	0
690	0
691	0
692	0.970951
693	0
694	0
695	0
696	0.970951
697	0
698	0
699	0
700	0
701	0.970951
702	0
703	0
704	0.970951
705	0
706	0
707	0
708	0.970951
709	0.970951
710	0.970951
711	0.970951
712	0.970951
713	0.970951
714	1.37095
715	0.970951
716	0.970951
717	0.970951
718	0
719	0
720	0
721	0.970951
722	0.970951
723	0.970951
724	0
725	0.970951
726	0.970951
727	0
728	0
729	0.970951
730	0
731	0
732	0
733	0.970951
734	0
735	0
736	0
737	0.970951
738	0
739	0.970951
740	0
741	0
742	0.970951
743	0.970951
744	0
745	0
746	0
747	0
748	1.52193
749	0
750	0
751	0.970951
752	0.970951
753	0
754	0
755	0
756	0
757	1.37095
758	0.970951
759	0
760	0.970951
761	0
762	0
763	0
764	0
765	0
766	0
767	0
768	0.970951
769	0
770	0
771	0
772	0.970951
773	0
774	0
775	0
776	0.970951
777	0.970951
778	0
779	0.970951
780	0
781	0.721928
782	0.970951
783	0
784	0.970951
785	0
786	0
787	0
788	0
789	0.970951
790	0.970951
791	0.970951
792	0.970951
793	0
794	0.970951
795	0
796	0.970951
797	0.970951
798	0
799	0.970951
800	0.970951
801	0.970951
802	0
803	0
804	0.970951
805	0
806	0.970951
807	0.970951
808	0
809	0.970951
810	0
811	0
812	0
813	0
814	0
815	0
816	0
817	0
818	0
819	0
820	0.970951
821	0
822	0.970951
823	0
824	0.721928
825	0.721928
826	0.970951
827	0.970951
828	0
829	0
830	0.970951
831	0
832	0.970951
833	0.970951
834	0.970951
835	0.970951
836	1.37095
837	0.970951
838	0.970951
839	0
840	0.970951
841	0.970951
842	0
843	0.970951
844	0.970951
845	0.970951
846	0
847	1.52193
848	0
849	0
850	0.970951
851	0
852	0.970951
853	0
854	0.970951
855	0
856	0.970951
857	1.37095
858	0.970951
859	0
860	0
861	0.970951
862	0.970951
863	0.970951
864	0.970951
865	0.970951
866	0
867	0
868	0
869	0.970951
870	0
871	0
872	0
873	0
874	0.970951
875	0
876	0.970951
877	0.970951
878	0.970951
879	0.970951
880	0.970951
881	0.970951
882	0.970951
883	0.970951
884	0.970951
885	1.37095
886	0.970951
887	0.970951
888	0.970951
889	0.970951
890	0.970951
891	0
892	0
893	0
894	0
895	0.970951
896	0.970951
897	0
898	0
899	0.970951
900	0.970951
901	0.970951
902	0.970951
903	0.970951
904	0.970951

### Sheet: NRC-S C1
Position	Entropy
1	0
2	0
3	0
4	0.918296
5	0.918296
6	0.918296
7	0.650022
8	1.79248
9	1.45915
10	0.650022
11	1.79248
12	1.58496
13	0.650022
14	0.918296
15	0.918296
16	0.918296
17	0.918296
18	0.918296
19	1.25163
20	0.918296
21	0.918296
22	0.918296
23	0.918296
24	0.918296
25	0.918296
26	0
27	0.918296
28	0.918296
29	1.25163
30	0.918296
31	0.918296
32	0.918296
33	0.918296
34	0.918296
35	0.918296
36	0.918296
37	1.9183
38	1.9183
39	1.45915
40	1.45915
41	1.9183
42	2.25163
43	1.9183
44	1.9183
45	2.58496
46	1.45915
47	1.9183
48	2.25163
49	1.9183
50	2.25163
51	1.79248
52	0
53	1.9183
54	1.45915
55	1.9183
56	1.45915
57	0
58	0
59	0
60	1.9183
61	1.58496
62	0.918296
63	1.25163
64	0.918296
65	1.25163
66	0.918296
67	0.918296
68	0.918296
69	0.918296
70	0.918296
71	0.918296
72	0.918296
73	0.918296
74	0.918296
75	0
76	0
77	0
78	0
79	0.918296
80	0.918296
81	0.918296
82	0.918296
83	0.918296
84	0.918296
85	0.918296
86	0.918296
87	0.918296
88	0.918296
89	0.650022
90	1.9183
91	2.25163
92	1.45915
93	1.45915
94	0.918296
95	0.918296
96	0.918296
97	0.918296
98	0.918296
99	0.918296
100	0.918296
101	0.918296
102	1.45915
103	2.25163
104	1.9183
105	1.9183
106	1.25163
107	0.918296
108	1.58496
109	1.79248
110	0
111	1.58496
112	0.918296
113	0
114	0
115	0
116	0
117	0
118	0
119	0
120	0
121	0
122	0
123	0
124	1.58496
125	1.25163
126	1.45915
127	1.79248
128	1.9183
129	1.25163
130	1.9183
131	0.918296
132	0.918296
133	0
134	0.918296
135	1.9183
136	0
137	1.9183
138	1.79248
139	1.9183
140	1.45915
141	1.79248
142	1.9183
143	1.45915
144	1
145	1.45915
146	1.45915
147	1.25163
148	2.25163
149	1.9183
150	1.45915
151	1.9183
152	1.9183
153	0.918296
154	1.79248
155	1.58496
156	2.25163
157	0.650022
158	0.650022
159	1
160	1.45915
161	1.45915
162	1.45915
163	1
164	1.58496
165	2.25163
166	2.25163
167	1.79248
168	2.25163
169	1.25163
170	0.918296
171	0.918296
172	0.918296
173	0
174	0
175	0
176	0
177	0
178	0
179	0
180	0
181	1.45915
182	1.79248
183	1.45915
184	1.45915
185	1.45915
186	1.45915
187	1.9183
188	0.918296
189	0.650022
190	0
191	0.918296
192	2.58496
193	0.918296
194	0.918296
195	1.45915
196	1.45915
197	0.918296
198	1
199	0.650022
200	1
201	1
202	0.650022
203	1.25163
204	1.45915
205	0.650022
206	0
207	0
208	0
209	0.918296
210	0
211	0.918296
212	0.918296
213	1.45915
214	0.918296
215	0
216	0
217	0
218	1.25163
219	0
220	0
221	1.45915
222	1.45915
223	0
224	1.45915
225	0
226	1.9183
227	1
228	0.918296
229	0.650022
230	0
231	0.918296
232	0.918296
233	1.9183
234	0
235	0
236	0
237	0
238	0.650022
239	0
240	0
241	0
242	0
243	0
244	0
245	0.918296
246	0.918296
247	1
248	0.650022
249	1.9183
250	1.45915
251	0
252	0.918296
253	0
254	0.918296
255	0
256	1.45915
257	0
258	0
259	0
260	0
261	0.918296
262	0
263	0.918296
264	0
265	0.650022
266	0
267	0
268	1.45915
269	0
270	1.25163
271	0.650022
272	0.650022
273	0.650022
274	1.25163
275	0.650022
276	0.650022
277	0.650022
278	1.25163
279	0.650022
280	1.9183
281	0.650022
282	1.25163
283	1.25163
284	1.79248
285	1.25163
286	1.25163
287	1.25163
288	1.79248
289	1.25163
290	2.25163
291	1.45915
292	1.79248
293	0.650022
294	1.25163
295	0.650022
296	0.650022
297	1.25163
298	0.650022
299	0.650022
300	0.650022
301	1.25163
302	1.25163
303	0.650022
304	0.650022
305	1.25163
306	1.25163
307	0.650022
308	0
309	1.25163
310	1
311	0
312	0
313	0
314	0.918296
315	1
316	0
317	0
318	0.650022
319	0
320	0
321	1.45915
322	1.45915
323	0.918296
324	0
325	0.918296
326	0.650022
327	0
328	0.918296
329	1.25163
330	0
331	0.650022
332	0
333	0
334	0
335	0.918296
336	0.918296
337	0
338	0
339	0
340	0.918296
341	0.918296
342	0.918296
343	0
344	0.918296
345	0
346	0.918296
347	0.918296
348	0.918296
349	1.58496
350	0.918296
351	1.45915
352	0.918296
353	0.918296
354	1.45915
355	0.918296
356	1.45915
357	1.45915
358	1.9183
359	1
360	0
361	1.45915
362	0
363	0
364	0
365	0
366	0
367	1.45915
368	1.45915
369	0
370	0
371	0
372	1.45915
373	0
374	0.918296
375	0
376	1.25163
377	1.45915
378	0
379	0
380	0.918296
381	1.58496
382	0
383	0.918296
384	0
385	0.650022
386	0.918296
387	1.9183
388	0
389	1.45915
390	1.9183
391	1.58496
392	0
393	0.918296
394	0.918296
395	0
396	1.58496
397	1.45915
398	0
399	0
400	1.9183
401	0
402	0
403	0
404	0
405	0
406	0.918296
407	0.918296
408	0
409	1
410	0.918296
411	0
412	0.650022
413	1
414	0
415	1.45915
416	0.918296
417	1.45915
418	1.45915
419	0.918296
420	1.9183
421	2.58496
422	1.45915
423	0
424	1.79248
425	0.918296
426	0.918296
427	0.650022
428	1.9183
429	0.650022
430	0
431	1.58496
432	0.918296
433	1.45915
434	0.918296
435	0.650022
436	1.45915
437	0
438	0
439	1.45915
440	0
441	0
442	0
443	0.650022
444	0.650022
445	0
446	1.25163
447	0
448	0
449	0
450	0.650022
451	0.650022
452	0
453	0
454	0.650022
455	0
456	0
457	0.650022
458	1.9183
459	0.650022
460	0
461	0
462	0.918296
463	0.918296
464	0
465	0.918296
466	0
467	0
468	0.918296
469	0
470	0.918296
471	0.918296
472	0
473	0
474	0
475	0.918296
476	0
477	0
478	0
479	0
480	0
481	0
482	0.918296
483	0.650022
484	0.650022
485	0
486	0.650022
487	0.650022
488	0.650022
489	1.58496
490	1.9183
491	1.45915
492	0
493	1.45915
494	0.918296
495	1.45915
496	0.650022
497	0
498	0
499	0.650022
500	0
501	2.25163
502	1
503	0.918296
504	0.918296
505	0.650022
506	0.650022
507	0
508	0.918296
509	1.45915
510	0
511	0
512	0
513	0.918296
514	0.918296
515	1.58496
516	1.58496
517	0
518	0.650022
519	1.45915
520	1.25163
521	0.650022
522	0
523	0
524	0
525	0
526	0
527	0
528	0.918296
529	0.918296
530	0
531	0
532	0
533	0
534	0
535	1.45915
536	0
537	0
538	0
539	0.918296
540	0
541	0
542	1.58496
543	0.650022
544	0
545	1.9183
546	0
547	0.650022
548	1.45915
549	1.79248
550	1.45915
551	0
552	1.25163
553	1.25163
554	1.45915
555	2.25163
556	0.918296
557	2.25163
558	2.25163
559	0
560	0
561	0
562	0
563	0
564	0
565	0
566	0
567	0
568	0
569	0
570	0
571	0
572	0
573	0
574	0
575	0
576	2.25163
577	1.9183
578	1.9183
579	1.9183
580	1.79248
581	1.45915
582	1.79248
583	1.79248
584	1.79248
585	1.79248
586	0
587	0
588	0
589	0
590	0
591	0
592	0
593	0
594	0
595	0
596	0
597	0
598	1.79248
599	1.45915
600	1.58496
601	1.9183
602	1.9183
603	2.25163
604	2.25163
605	1.9183
606	2.58496
607	1.79248
608	2.25163
609	2.25163
610	1.79248
611	1.79248
612	1.25163
613	1.79248
614	1.79248
615	1.25163
616	1.79248
617	1.25163
618	1.25163
619	0.650022
620	1.45915
621	1.9183
622	0.918296
623	1.25163
624	2.25163
625	1.25163
626	1.79248
627	1.45915
628	0
629	1.9183
630	1.9183
631	0.918296
632	0
633	1.25163
634	0
635	0.650022
636	0.918296
637	0
638	0.650022
639	0.918296
640	0
641	0
642	1.45915
643	0
644	0
645	1.79248
646	2.25163
647	0.650022
648	1.45915
649	1.45915
650	0
651	0
652	1.25163
653	1.9183
654	0.650022
655	1.9183
656	0.650022
657	0
658	1.25163
659	0.918296
660	0
661	0
662	0
663	0
664	0.650022
665	0.650022
666	0
667	0
668	1.45915
669	0.650022
670	0
671	0.918296
672	0
673	1.9183
674	1.45915
675	0
676	0
677	0
678	0.918296
679	0
680	0
681	0.918296
682	0
683	0
684	0.918296
685	0
686	0
687	0
688	0.918296
689	0
690	0
691	0
692	0.650022
693	0
694	0
695	0.918296
696	0.918296
697	1.79248
698	0
699	0.918296
700	1
701	0.918296
702	0
703	1
704	0
705	1.45915
706	0.918296
707	0
708	0
709	0
710	0.650022
711	0.650022
712	0
713	0
714	0.650022
715	0
716	0
717	0
718	0.650022
719	0
720	0
721	0.650022
722	0
723	0.918296
724	1.45915
725	1.9183
726	1.9183
727	1
728	1.45915
729	1.79248
730	1.58496
731	1.45915
732	0.918296
733	1.58496
734	0
735	1.45915
736	0.918296
737	0
738	0
739	0
740	0.918296
741	0
742	0.918296
743	0
744	0.918296
745	0
746	1.45915
747	0.918296
748	0
749	0
750	0.918296
751	0.918296
752	0
753	0.918296
754	0
755	0.650022
756	0
757	0
758	0
759	0
760	0
761	0
762	0
763	0.650022
764	0
765	0.918296
766	0
767	1.25163
768	0
769	0.918296
770	0
771	1.45915
772	0.650022
773	0
774	0.918296
775	0
776	0
777	0
778	0
779	0.650022
780	1
781	2.25163
782	0.650022
783	0
784	1.45915
785	1.45915
786	0
787	1.45915
788	1.9183
789	0
790	0.650022
791	0
792	1.45915
793	0
794	0
795	0
796	0
797	0
798	0
799	0
800	0
801	0
802	0
803	0
804	0
805	0
806	1.45915
807	1.45915
808	0
809	0.918296
810	0.918296
811	1.79248
812	0.918296
813	0.918296
814	0
815	0
816	0.918296
817	0.918296
818	0
819	0
820	0.918296
821	0
822	0
823	0
824	0.650022
825	1.45915
826	0
827	0.918296
828	1.25163
829	0
830	0
831	0
832	0
833	0.918296
834	0.650022
835	0.650022
836	1
837	0.918296
838	0
839	1.45915
840	0
841	1.45915
842	1.25163
843	0.650022
844	0.918296
845	1.45915
846	0.650022
847	0
848	0
849	0.650022
850	0
851	0.918296
852	0.650022
853	0.650022
854	0
855	0
856	1.45915
857	1
858	0.918296
859	0
860	0
861	0.650022
862	0
863	0.650022
864	1.45915
865	0
866	0.918296
867	0.650022
868	0
869	0
870	1.45915
871	1.58496
872	0
873	2.25163
874	1.25163
875	0
876	0.650022
877	1.58496
878	0
879	0
880	0
881	0.650022
882	1
883	0
884	1.45915
885	0
886	0.918296
887	1.45915
888	0
889	0.918296
890	1.45915
891	0.650022
892	1.9183
893	0.918296
894	1.58496
895	0
896	0
897	1.45915
898	0
899	0
900	0.650022
901	0
902	0
903	0.650022
904	1
905	0.918296
906	0
907	0.918296
908	1.45915
909	0
910	1
911	0.918296
912	0
913	0
914	1.45915
915	1.9183
916	1.45915
917	0
918	1.45915
919	0
920	0
921	0
922	0
923	0.650022
924	1.79248
925	0
926	0
927	0.650022
928	1.45915
929	0.918296
930	0
931	1
932	1.9183
933	0
934	0.918296
935	1.9183
936	1.9183
937	0
938	0
939	0.918296
940	1.45915
941	0
942	1
943	1
944	0.650022
945	0
946	0
947	1.45915
948	0.918296
949	0
950	0
951	1.9183
952	0
953	0
954	1.45915
955	0
956	0.650022
957	1.25163
958	0.918296
959	1.58496
960	1.45915
961	1.45915
962	1.45915
963	0.650022
964	1.25163
965	1.45915
966	0.650022
967	0.918296
968	1.25163
969	2.25163
970	1.79248
971	1.79248
972	2.25163
973	1.45915
974	1.9183

### Sheet: NRC-S C2
Position	Entropy
1	0
2	1.52193
3	1.92193
4	0
5	1.37095
6	0
7	0.970951
8	0.970951
9	0.970951
10	0.721928
11	0.721928
12	0.970951
13	0
14	0.721928
15	0.721928
16	0
17	0.721928
18	0
19	0.970951
20	0.721928
21	0.970951
22	0
23	0.970951
24	0.970951
25	0
26	1.37095
27	0.970951
28	0
29	1.37095
30	0.970951
31	0.970951
32	0.721928
33	0.970951
34	0.721928
35	1.37095
36	1.37095
37	0.970951
38	0
39	0.721928
40	0.970951
41	0.721928
42	0
43	0.721928
44	0.721928
45	0
46	0.721928
47	1.37095
48	0
49	0.970951
50	1.92193
51	0.970951
52	0.970951
53	1.37095
54	0.970951
55	0.970951
56	1.37095
57	0.970951
58	0.721928
59	1.37095
60	0
61	0.970951
62	1.37095
63	1.37095
64	1.37095
65	0
66	1.92193
67	0.721928
68	1.37095
69	1.92193
70	0.970951
71	0
72	0.970951
73	0
74	0
75	0
76	0
77	1.37095
78	0.721928
79	0.721928
80	1.37095
81	0.970951
82	1.37095
83	0
84	0
85	0.970951
86	0.721928
87	0.970951
88	0
89	0.721928
90	0.721928
91	0.721928
92	0.721928
93	0.721928
94	1.37095
95	0
96	0.970951
97	0.970951
98	0.721928
99	0
100	0.721928
101	0.970951
102	0.970951
103	1.37095
104	0
105	1.37095
106	1.37095
107	0.970951
108	0.721928
109	0.721928
110	0
111	0
112	0.721928
113	1.92193
114	1.37095
115	1.37095
116	0.970951
117	0.970951
118	1.37095
119	1.37095
120	0
121	0.970951
122	0.721928
123	0.970951
124	0.721928
125	0
126	1.37095
127	1.37095
128	0.970951
129	1.37095
130	1.52193
131	0.970951
132	0.970951
133	0
134	0
135	0
136	1.37095
137	1.37095
138	0
139	1.37095
140	0.970951
141	1.37095
142	0
143	0.721928
144	0.721928
145	0.721928
146	0.721928
147	0.721928
148	0.721928
149	0
150	0
151	0
152	0.721928
153	0.721928
154	0.721928
155	0.721928
156	0.721928
157	1.37095
158	0.970951
159	0
160	0
161	0
162	0
163	0
164	0
165	0
166	0
167	0.970951
168	1.37095
169	0.970951
170	0
171	0.970951
172	0.721928
173	1.92193
174	1.37095
175	1.37095
176	1.37095
177	1.37095
178	1.52193
179	1.37095
180	1.37095
181	0.721928
182	1.37095
183	1.92193
184	0.970951
185	0.721928
186	0.970951
187	0.721928
188	0.970951
189	1.92193
190	1.37095
191	1.37095
192	1.37095
193	1.37095
194	0.721928
195	1.92193
196	1.37095
197	1.37095
198	1.37095
199	1.37095
200	1.37095
201	1.92193
202	0
203	0.970951
204	0.970951
205	0
206	0
207	0
208	0.970951
209	0.970951
210	0.721928
211	0
212	0.970951
213	0.970951
214	1.37095
215	0.970951
216	0.970951
217	0.721928
218	0
219	0
220	0.721928
221	0.721928
222	0.970951
223	0.721928
224	0
225	0
226	0.721928
227	0
228	0
229	1.37095
230	1.52193
231	0
232	0
233	0
234	0
235	0
236	0
237	0
238	0.721928
239	0
240	0
241	0
242	0
243	0
244	0
245	0
246	0
247	0.721928
248	0.721928
249	0
250	1.52193
251	1.37095
252	0
253	0.970951
254	0.721928
255	0
256	0.970951
257	0
258	1.37095
259	0
260	0
261	0.970951
262	0
263	0.721928
264	0
265	0
266	0
267	0.970951
268	1.37095
269	0
270	0.970951
271	0.721928
272	0.970951
273	0
274	0.721928
275	0
276	0
277	1.37095
278	0.721928
279	0
280	0.970951
281	0
282	0
283	0
284	0
285	1.37095
286	0.970951
287	0.970951
288	0
289	0.721928
290	0.970951
291	0.970951
292	0.970951
293	0.970951
294	0.970951
295	0.970951
296	1.37095
297	0
298	1.37095
299	0.970951
300	0
301	0.970951
302	0.970951
303	0
304	0.721928
305	0
306	0
307	0
308	0
309	0.970951
310	0.970951
311	0
312	0
313	0
314	0
315	0.721928
316	0
317	0
318	0.721928
319	0
320	0
321	0.721928
322	0.721928
323	0
324	0
325	0
326	0
327	0
328	0.970951
329	0
330	0
331	0
332	0
333	0.970951
334	0
335	0.721928
336	0
337	0
338	0
339	0
340	0.721928
341	0
342	0.721928
343	0
344	0
345	0
346	0.721928
347	1.37095
348	0
349	0.970951
350	0
351	1.37095
352	0.970951
353	0
354	1.37095
355	0.721928
356	1.37095
357	0
358	0.721928
359	0.721928
360	0
361	0.721928
362	0
363	0
364	1.37095
365	0
366	1.37095
367	0.721928
368	0.721928
369	0.970951
370	0
371	0
372	0
373	0
374	0
375	1.37095
376	0.721928
377	0.721928
378	0.970951
379	0
380	1.52193
381	0.970951
382	1.52193
383	1.37095
384	0
385	0
386	1.37095
387	1.37095
388	0
389	0
390	1.37095
391	1.37095
392	0
393	0.970951
394	1.37095
395	0
396	0
397	0.721928
398	0.721928
399	0
400	1.37095
401	0
402	0
403	0
404	0
405	0
406	0.970951
407	0
408	0
409	0.721928
410	0
411	0
412	0.721928
413	0
414	0.970951
415	0.721928
416	0.721928
417	0.721928
418	0
419	0.721928
420	1.37095
421	0
422	0.721928
423	0
424	0.721928
425	0.721928
426	0
427	0
428	0.721928
429	0.721928
430	0
431	0.970951
432	0
433	0.721928
434	0
435	0.721928
436	1.37095
437	0
438	0
439	0.721928
440	0
441	0.970951
442	0
443	0
444	0
445	0
446	0
447	0
448	0
449	0
450	0
451	0
452	0
453	0
454	0
455	0
456	0
457	0.721928
458	0.970951
459	0
460	0
461	0
462	0
463	0.721928
464	0
465	0
466	0
467	0
468	0
469	0
470	1.37095
471	0.970951
472	0
473	0.970951
474	0
475	1.37095
476	0
477	0
478	0
479	0.970951
480	0
481	0
482	0.970951
483	0
484	0
485	0
486	0
487	0
488	0.970951
489	0
490	0
491	1.37095
492	1.52193
493	1.52193
494	1.37095
495	1.37095
496	1.37095
497	0
498	0
499	0.970951
500	0
501	0
502	0.721928
503	0
504	0
505	0.721928
506	0
507	0
508	0.970951
509	0
510	0
511	0.970951
512	0
513	0
514	0
515	0
516	0.970951
517	0.970951
518	0
519	0
520	0
521	0.970951
522	0
523	0
524	0.970951
525	0
526	0.970951
527	0
528	0
529	1.37095
530	0
531	0
532	0.721928
533	0
534	0
535	0
536	0
537	0
538	0
539	0.970951
540	0
541	0
542	1.37095
543	0
544	0
545	0.970951
546	0
547	0.721928
548	1.37095
549	0.970951
550	1.37095
551	0.970951
552	1.37095
553	1.37095
554	0.721928
555	0.721928
556	0.970951
557	0
558	0
559	0
560	0
561	0
562	0
563	0
564	0
565	0
566	0
567	0
568	0
569	0
570	0
571	0
572	0
573	0
574	0
575	0
576	1.37095
577	1.37095
578	1.37095
579	1.37095
580	0.721928
581	1.37095
582	0.970951
583	0.970951
584	0.721928
585	0.721928
586	1.37095
587	0
588	0
589	0
590	0.721928
591	0
592	0.970951
593	0
594	1.37095
595	0
596	0.721928
597	0.970951
598	0
599	0.970951
600	0.721928
601	0
602	0.970951
603	1.37095
604	0.721928
605	1.37095
606	1.37095
607	0.721928
608	1.92193
609	0
610	0
611	0.970951
612	0
613	0
614	0
615	0
616	0
617	1.37095
618	1.37095
619	1.37095
620	1.37095
621	1.37095
622	1.37095
623	1.37095
624	1.37095
625	1.37095
626	1.52193
627	1.37095
628	0
629	0
630	0.970951
631	0.970951
632	0.970951
633	0.970951
634	0
635	0
636	0
637	0.970951
638	0
639	0.970951
640	0
641	0
642	0.721928
643	0.970951
644	0.970951
645	0
646	0.970951
647	1.37095
648	0.721928
649	0.970951
650	1.37095
651	0.970951
652	0.970951
653	0.970951
654	0.970951
655	1.37095
656	0.970951
657	0
658	0.970951
659	0
660	0
661	0
662	0.970951
663	0
664	0
665	0.970951
666	0
667	1.37095
668	1.37095
669	1.37095
670	1.37095
671	1.37095
672	1.37095
673	0.970951
674	0.970951
675	0.970951
676	0.721928
677	1.37095
678	1.52193
679	0
680	0.721928
681	1.37095
682	0
683	0
684	0
685	0
686	0
687	0.721928
688	0
689	0.970951
690	1.37095
691	0.721928
692	1.37095
693	0.970951
694	0.970951
695	0.721928
696	1.37095
697	1.37095
698	0.721928
699	1.37095
700	0
701	0.970951
702	1.92193
703	0.970951
704	0
705	1.37095
706	1.37095
707	0
708	0
709	0.721928
710	0
711	0
712	0.970951
713	0
714	0.970951
715	1.37095
716	0
717	0.721928
718	0.721928
719	1.37095
720	0.970951
721	0.970951
722	0.970951
723	0.970951
724	1.37095
725	1.37095
726	0.970951
727	0.721928
728	0
729	0
730	0
731	0
732	1.37095
733	0
734	0.970951
735	1.37095
736	0
737	0
738	0.721928
739	0
740	0.721928
741	0
742	0.970951
743	0.721928
744	0.721928
745	0
746	1.37095
747	1.37095
748	0.970951
749	0.970951
750	0.970951
751	1.37095
752	0
753	0.721928
754	1.37095
755	0.970951
756	0.970951
757	0
758	0
759	0
760	0.970951
761	0
762	0
763	0.721928
764	0
765	0
766	0
767	0.970951
768	0
769	0.970951
770	0.721928
771	1.37095
772	1.37095
773	1.37095
774	1.37095
775	1.52193
776	1.37095
777	0.721928
778	1.37095
779	0
780	0
781	0.970951
782	0
783	0
784	1.37095
785	0
786	0
787	0
788	1.37095
789	0
790	1.37095
791	0
792	0.970951
793	0
794	0
795	0
796	0
797	0
798	0
799	0
800	0
801	0
802	0
803	0.970951
804	1.37095
805	1.37095
806	1.37095
807	0.721928
808	0.970951
809	1.37095
810	0
811	0.970951
812	0.721928
813	0.721928
814	0.721928
815	0.970951
816	0
817	1.37095
818	0
819	0.970951
820	0.721928
821	1.37095
822	0.970951
823	0
824	1.37095
825	0
826	0
827	0
828	0.721928
829	0
830	0
831	0
832	1.37095
833	0
834	0.970951
835	0.721928
836	0.721928
837	0
838	0
839	1.37095
840	1.37095
841	0.721928
842	0
843	1.37095
844	0
845	0.721928
846	1.92193
847	0
848	0.721928
849	0.970951
850	0
851	0
852	0
853	0
854	0
855	0
856	0
857	0.970951
858	0.970951
859	0.970951
860	0
861	0.721928
862	0
863	0.970951
864	1.92193
865	0
866	0.721928
867	0
868	0
869	0.970951
870	0.970951
871	0.721928
872	0
873	0.721928
874	0.721928
875	0
876	0
877	0
878	0
879	0
880	0.721928
881	0.721928
882	0.721928
883	0
884	0.721928
885	1.37095
886	0.721928
887	1.37095
888	0
889	1.37095
890	0.721928
891	0.970951
892	0.721928
893	1.37095
894	0
895	0
896	0
897	0.970951
898	0
899	0.970951
900	0.970951
901	0
902	0.970951
903	0.970951
904	0.970951
905	1.37095
906	0
907	1.37095
908	0.970951
909	0
910	0.721928
911	0.721928
912	0
913	0
914	0.970951
915	0.970951
916	0
917	0
918	0.721928
919	0
920	0.970951
921	0
922	0
923	0
924	0.970951
925	0
926	0.970951
927	0
928	0.721928
929	0.970951
930	1.92193
931	0
932	1.37095
933	1.37095
934	0.721928
935	0.970951
936	0.721928
937	0
938	0.970951
939	0
940	1.37095
941	0
942	0.970951
943	0
944	0.721928
945	0
946	0.721928
947	0.721928
948	0
949	0
950	0
951	0
952	0.970951
953	0.970951
954	0.970951
955	0.970951
956	0.970951
957	0.970951
958	1.52193
959	0.721928
960	1.37095
961	1.37095
962	0.721928
963	1.37095
964	1.37095
965	0.970951
966	0.970951
967	0.970951
968	0.970951
969	0.970951
970	1.37095
971	0
972	0
973	0
974	0

### Sheet: NRC-S C3
Position	Entropy
1	0.650022
2	1.83056
3	0.249882
4	0.741685
5	1.98246
6	0.888687
7	0.413817
8	0.249882
9	0.249882
10	0.49715
11	1.32609
12	0
13	0
14	0.543564
15	0
16	0
17	0.738285
18	0.413817
19	0.870864
20	0.658351
21	0
22	0.785235
23	0.543564
24	1.70058
25	0
26	0.658351
27	1.23644
28	0.738285
29	0.543564
30	0.49715
31	0
32	1.45915
33	1.52043
34	0
35	1.0239
36	0
37	0
38	0.249882
39	0.413817
40	1.59882
41	0
42	0
43	0
44	0.49715
45	0
46	1.09948
47	0.413817
48	0.49715
49	0.413817
50	0.249882
51	1.04344
52	0.816689
53	0
54	0.738285
55	1.0239
56	0.973784
57	0
58	0
59	0
60	0.816689
61	0.888687
62	1.12419
63	0.49715
64	1.35123
65	0.785235
66	0.249882
67	0
68	1.20691
69	0.543564
70	1.57609
71	1.05535
72	0.249882
73	0.738285
74	0.249882
75	0
76	0
77	0.413817
78	1.17607
79	1.12261
80	0.249882
81	0
82	0
83	0
84	0.249882
85	0.785235
86	0.249882
87	0
88	0
89	0
90	0
91	0
92	0
93	0
94	1.4613
95	0
96	0.940566
97	0.413817
98	1.3085
99	0
100	0.543564
101	1.41358
102	0.973784
103	1.0239
104	1.12261
105	1.32609
106	0.249882
107	0.811278
108	0.738285
109	0
110	0
111	0
112	0
113	0
114	0
115	1.3085
116	0
117	0.785235
118	0
119	0.49715
120	1.09948
121	0.918296
122	0.543564
123	0.249882
124	1.19642
125	0
126	0
127	1.4613
128	0.413817
129	0.650022
130	0.249882
131	0
132	0
133	2.21855
134	0.249882
135	0.249882
136	0
137	1.97957
138	0
139	0.543564
140	0.413817
141	0.413817
142	2.1023
143	2.06814
144	0.785235
145	0.249882
146	0.785235
147	0
148	0
149	0
150	0
151	0
152	0.413817
153	0.249882
154	0.811278
155	0
156	1.20691
157	0.811278
158	0.973784
159	0.413817
160	0.413817
161	0.413817
162	0.413817
163	0.413817
164	0.413817
165	0.413817
166	0.413817
167	1.04085
168	1.65002
169	0.816689
170	1.74922
171	0.940566
172	0.413817
173	0.543564
174	0.249882
175	0
176	0
177	0
178	0
179	0.543564
180	0.658351
181	0.658351
182	0.738285
183	0
184	0.49715
185	0
186	1.59436
187	1.77555
188	0.658351
189	0.650022
190	0.658351
191	0
192	0
193	0
194	0
195	2.11479
196	0.543564
197	0
198	0.49715
199	0.49715
200	1.81398
201	2.06291
202	0.413817
203	1.61857
204	1.5632
205	0.413817
206	0
207	0
208	0.994985
209	0.543564
210	0.658351
211	0
212	0.811278
213	0
214	0
215	0
216	0
217	0
218	0
219	0.413817
220	0.994985
221	0
222	0.249882
223	0.413817
224	0
225	0.249882
226	1.29344
227	0.413817
228	0.49715
229	0.249882
230	0.741685
231	0.249882
232	0.249882
233	0.658351
234	0.249882
235	0.249882
236	0.249882
237	0.249882
238	0.785235
239	0.49715
240	0.249882
241	1.14316
242	0.249882
243	0.249882
244	0.249882
245	0.888687
246	0.249882
247	0
248	0.413817
249	0.900022
250	0
251	0.249882
252	0.870864
253	0.249882
254	0.249882
255	0.413817
256	0
257	0
258	0.738285
259	0.811278
260	0.413817
261	0.49715
262	0
263	0.413817
264	0
265	0.249882
266	0
267	0
268	0.658351
269	0.249882
270	0.413817
271	0.249882
272	0
273	0
274	0.249882
275	0.249882
276	0.249882
277	0.249882
278	0
279	0
280	0.413817
281	0
282	0.249882
283	0.249882
284	0.940566
285	1.60634
286	0.658351
287	0
288	0
289	1.05535
290	0.413817
291	1.12261
292	1.18872
293	0.658351
294	0.940566
295	1.32489
296	1.43968
297	0.413817
298	0.413817
299	1.24101
300	1.94396
301	1.4183
302	0.413817
303	0.413817
304	1.46186
305	1.27301
306	0.413817
307	1.88443
308	1.81537
309	1.52043
310	0.816689
311	0.413817
312	0.816689
313	0.413817
314	0.413817
315	0.413817
316	0.413817
317	0.413817
318	0.658351
319	0.413817
320	0.413817
321	1.38244
322	1.0239
323	0.543564
324	0
325	0
326	0.49715
327	0.900022
328	0.658351
329	0
330	0
331	0
332	0
333	0.249882
334	0.811278
335	0
336	1.17528
337	0.413817
338	0
339	0
340	0.249882
341	0.49715
342	0
343	0
344	0.785235
345	0
346	0
347	0.413817
348	0.249882
349	0
350	0.249882
351	1.73065
352	0
353	0
354	0.249882
355	0.413817
356	0.658351
357	0.249882
358	0
359	0.249882
360	0
361	0.413817
362	0
363	0.413817
364	0
365	0
366	0.543564
367	0.543564
368	0.249882
369	0.249882
370	0.413817
371	0
372	0.738285
373	0
374	0
375	0
376	1.29344
377	0
378	0.543564
379	0
380	0.811278
381	0.543564
382	0.543564
383	0
384	0
385	0
386	1.14316
387	0.249882
388	0.249882
389	1.17607
390	1.89912
391	0.49715
392	0.249882
393	1.20691
394	0.741685
395	0.249882
396	0.785235
397	0.658351
398	0.741685
399	0.249882
400	0.658351
401	0.249882
402	0.249882
403	0.249882
404	0.249882
405	0.249882
406	0.249882
407	0.658351
408	0.49715
409	0.249882
410	0.249882
411	0.249882
412	0.658351
413	0.249882
414	0.49715
415	0.249882
416	0.249882
417	1.63443
418	0.49715
419	2.4398
420	1.43968
421	0.658351
422	2.13201
423	0.249882
424	1.39184
425	0.816689
426	0.413817
427	0.413817
428	0.940566
429	0.658351
430	1.04085
431	1.29085
432	0.816689
433	0.413817
434	1.24101
435	0.413817
436	1.05535
437	0.658351
438	0.900022
439	0.413817
440	0.413817
441	0.413817
442	0.413817
443	0.413817
444	0.413817
445	0.413817
446	0.413817
447	0.413817
448	0.49715
449	0.49715
450	1.27206
451	0.249882
452	0.249882
453	0.249882
454	0.900022
455	0.249882
456	0.49715
457	0.658351
458	1.12419
459	0.49715
460	0.249882
461	0.249882
462	0.741685
463	0.249882
464	0.249882
465	0.249882
466	0.49715
467	1.0239
468	0.249882
469	0
470	1.54694
471	2.5
472	0.650022
473	1.96535
474	0.658351
475	1.52301
476	2.27043
477	0.249882
478	0.811278
479	1.05535
480	1.34707
481	0
482	0.658351
483	0
484	0
485	0
486	0
487	0
488	0.249882
489	0
490	0.249882
491	0
492	0.658351
493	1.05535
494	0.870864
495	0.785235
496	0
497	1.09948
498	1.0239
499	0
500	0.413817
501	0.979869
502	0.650022
503	0.249882
504	0.413817
505	1.4613
506	0
507	0
508	0
509	0
510	0
511	0
512	0
513	0.658351
514	0.249882
515	0.413817
516	1.2594
517	2.13244
518	1.45915
519	1.13869
520	2.14034
521	2.50512
522	0.249882
523	0.249882
524	0.650022
525	2.72367
526	2.50687
527	0.249882
528	0.49715
529	0
530	0
531	0
532	0
533	0
534	0.249882
535	0
536	0.994985
537	0.738285
538	0
539	0.413817
540	0.249882
541	0.49715
542	0
543	0.658351
544	0.249882
545	1.20594
546	0.249882
547	0.49715
548	0.249882
549	0.49715
550	0.49715
551	0
552	0
553	0
554	1.12261
555	1.66251
556	0.658351
557	0.658351
558	0.413817
559	1.04085
560	1.76765
561	2.07743
562	1.05535
563	1.88792
564	1.35123
565	1.09948
566	0.918296
567	1.25163
568	0.918296
569	0.918296
570	1.23644
571	1.25163
572	0.918296
573	0.918296
574	1.09948
575	0.918296
576	1.55351
577	1.18872
578	1.49722
579	1.32489
580	0.940566
581	1.05535
582	0.413817
583	2.01765
584	1.05535
585	1.55351
586	1.29085
587	0.658351
588	0.413817
589	1.69222
590	0.940566
591	1.17607
592	0.658351
593	1.35123
594	0.816689
595	1.32489
596	0.413817
597	1.40822
598	1.4183
599	0.900022
600	0
601	1.43872
602	2.72957
603	1.55351
604	1.74922
605	1.05535
606	0.413817
607	0.940566
608	1.06128
609	0.785235
610	1.0239
611	1.23644
612	1.51964
613	1.0239
614	2.27043
615	0.249882
616	0.249882
617	2.10098
618	2.10098
619	1.91251
620	0.785235
621	1.0239
622	1.76964
623	1.23644
624	1.52206
625	1.17607
626	1.0239
627	1.0239
628	0.785235
629	0.785235
630	0.543564
631	1.40822
632	2.84436
633	0.888687
634	0.650022
635	1.04085
636	0.650022
637	0.650022
638	0.650022
639	0.543564
640	0.543564
641	2.52555
642	0.543564
643	1.63684
644	1.4613
645	1.0239
646	1.8011
647	1.70058
648	1.81537
649	1.40822
650	0.785235
651	1.86479
652	1.2594
653	1.76964
654	0.543564
655	0.785235
656	0.413817
657	0.658351
658	0.658351
659	0.413817
660	0.413817
661	0.413817
662	1.82917
663	0.413817
664	2.21264
665	0.413817
666	0.249882
667	1.2594
668	0.983356
669	1.27206
670	0
671	0
672	0.900022
673	0.816689
674	2.2342
675	0.413817
676	0.413817
677	0.413817
678	1.13869
679	0.413817
680	0.413817
681	0.413817
682	0.658351
683	0.658351
684	0.816689
685	0.413817
686	2.34436
687	1.04085
688	2.33272
689	0.413817
690	1.29085
691	0
692	0.658351
693	0.900022
694	1.05535
695	0.816689
696	1.20752
697	0.413817
698	0.413817
699	0.658351
700	1.17607
701	0.658351
702	0.413817
703	1.28067
704	0.413817
705	0.413817
706	0.413817
707	0.413817
708	0.413817
709	1.05535
710	0.413817
711	3.17353
712	1.28067
713	1.52301
714	1.04085
715	1.32489
716	0.900022
717	1.05535
718	0.413817
719	0.413817
720	0.658351
721	0.816689
722	1.53192
723	0.816689
724	0.413817
725	0.816689
726	0.940566
727	0.738285
728	0
729	0
730	0
731	0
732	0
733	0
734	0
735	0
736	0
737	0.413817
738	0.413817
739	2.49939
740	1.20752
741	1.52043
742	1.644
743	0.413817
744	1.18872
745	1.55351
746	0.413817
747	1.8011
748	0.413817
749	0.413817
750	0.413817
751	0.658351
752	0.413817
753	1.57609
754	0.413817
755	0.816689
756	0.413817
757	0.413817
758	1.49722
759	0.413817
760	1.17607
761	2.26615
762	0.413817
763	2.15087
764	0
765	0
766	1.65286
767	1.05535
768	1.17607
769	0.413817
770	0.900022
771	0.816689
772	1.4183
773	0.413817
774	0.816689
775	0
776	0
777	0
778	0
779	0.543564
780	0.543564
781	0.785235
782	0.785235
783	0.543564
784	1.4613
785	1.81398
786	0.543564
787	0.785235
788	2.58604
789	0.543564
790	2.79248
791	0.785235
792	1.9862
793	0.543564
794	1.59882
795	0.973784
796	0.973784
797	0.738285
798	0.973784
799	0.973784
800	1.09948
801	0.973784
802	0.973784
803	1.20594
804	2.14732
805	0.973784
806	1.48993
807	1.98752
808	1.04344
809	1.04344
810	1.29879
811	1.29879
812	0.811278
813	0.973784
814	0.973784
815	0.738285
816	1.15822
817	1.0239
818	0.650022
819	0.994985
820	0.785235
821	0.785235
822	0.543564
823	0.785235
824	1.6117
825	0.785235
826	0.785235
827	0.543564
828	2.26548
829	0.543564
830	2.38792
831	1.17607
832	1.98577
833	1.0239
834	0.543564
835	0.785235
836	0.543564
837	1.40822
838	0.543564
839	0.543564
840	1.29344
841	0.543564
842	1.40822
843	0.543564
844	0.785235
845	0.543564
846	0.785235
847	0.543564
848	0.543564
849	0.543564
850	0.543564
851	0.543564
852	2.60646
853	0.543564
854	2.02313
855	1.34707
856	1.83255
857	1.40822
858	0.543564
859	1.55351
860	0.543564
861	1.63684
862	0.543564
863	1.0239
864	1.0239
865	0.650022
866	1.04085
867	1.12419
868	1.12419
869	1.25163
870	1.20594
871	1.68215
872	0.738285
873	0.738285
874	1.69684
875	0.738285
876	0.738285
877	2.09899
878	0.738285
879	2.2342
880	0.973784
881	2.03192
882	2.07085
883	1.12261
884	0.811278
885	1.04344
886	0.811278
887	1.86941
888	0.811278
889	1.38443
890	1.5511
891	1.04344
892	0.811278
893	0.811278
894	0.811278
895	0.811278
896	0.811278
897	1.41358
898	0.811278
899	1.78608
900	2.10376
901	0.811278
902	2.15503
903	0.738285
904	2.72125
905	1.43456
906	0.738285
907	1.72378
908	1.79694
909	0.738285
910	1.20594
911	0.973784
912	0.738285
913	1.12261
914	0.738285
915	0.738285
916	0.738285
917	0.973784
918	0.973784
919	0.738285
920	0.738285
921	0.973784
922	0.738285
923	1.57609
924	2.02729
925	0.973784
926	2.65311
927	1.32609
928	3.02313
929	1.35123
930	0.738285
931	1.54694
932	1.57609
933	0.738285
934	0.738285
935	1.12419
936	1.96535
937	0.650022
938	1.04085
939	1.12419
940	1.65942
941	1.20594
942	1.23644
943	1.35123
944	0.738285
945	0.738285
946	0.738285
947	1.20594
948	1.66251
949	0.738285
950	0.738285
951	0.888687
952	0.888687
953	0.650022
954	1.83056
955	0.888687
956	2.20083
957	1.12261
958	0.973784
959	0.973784
960	1.57609
961	2.0843
962	1.60098
963	1.49692
964	0.811278
965	1.38443
966	1.82501
967	1.12261
968	2.53242
969	1.4613
970	1.39654
971	1.12261
972	0.249882
973	0.249882
974	0.249882
