## Supplementary material for "A hierarchical immune receptor network in lettuce reveals contrasting patterns of evolution in sensor and helper NLRs": Supplemantary Material Data S1-12: Data_S11.xlsx

### Sheet: Helpers
Model of selection	InLa	Estimates of parameters	Positively selected sitesb	Model comparison	2∆Lc	d.f	χ2 Critical Value (1%)	Reference sequence in the alignment
M0 (one-ratio)	-7231.28	⍵ = 0.11209	Not allowed
M1 (nearly neutral)	-7200.05	p0 = 0.86902	Not allowed
		p1 = 0.13098
M2 (positive selection)	-7200.05	p0 = 0.86902	None	M1 vs. M2	0	2	9.21	Lactuca_virosa_Helixer_CAKMRJ010003334.1_001958.1_CNL
		p1 = 0.08388
		p2 = 0.04710
		⍵2 = 1.00000
M3 (discrete)	-7196.73	p0 = 0.23455	None	M0 vs. M3	69.0976	4	13.28
		p1 = 0.51166
		p2 = 0.25379
		⍵0 = 0.05168
		⍵1 = 0.05169
		⍵2 = 0.43284
M7 (beta)	-7197.63	p = 0.23455	Not allowed
		q = 0.51166
M8 (beta + ⍵)	-7194.44	p0 = 0.23455	None	M7 vs. M8	6.37943	2	9.21
		p1 = 0.01258
		p = 0.23455
		q = 0.51166
		⍵ = 0.05169
aInL, log likelihood value.
bAmino acid sites inferred to be under positive selection with a probability >99% are in bold.
cLikelihood ratio test: 2∆L = 2(InLalternative hypothesis – InLnull hypothesis).

### Sheet: Sensors - C1
Model of selection	InLa	Estimates of parameters	Positively selected sitesb	Model comparison	2∆Lc	d.f	χ2 Critical Value (1%)	Reference sequence in the alignment
M0 (one-ratio)	-11565.9	⍵ = 0.32008	Not allowed
M1 (nearly neutral)	-11384.5	p0 = 0.67622	Not allowed
		p1 = 0.32378
M2 (positive selection)	-11373.5	p0 = 0.67348	None	M1 vs. M2	22.0788	2	9.21
		p1 = 0.28926
		p2 = 0.03726
		⍵2 = 4.14966
M3 (discrete)	-11369.4	p0 = 0.53165	R23	M0 vs. M3	392.939	4	13.28	Lactuca_sativa_Helixer_NC_056630.2_000504.1_NL
		p1 = 0.37439	L115
		p2 = 0.09395	F134
		⍵0 = 0.09210	S137
		⍵1 = 0.55822	N213
		⍵2 = 2.56668	K441
			E584
			Y585
			G590
			P960
			F962
			K964
M7 (beta)	-11400	p = 0.46412	Not allowed
		q = 0.79947
M8 (beta + ⍵)	-11370.5	p0 = 0.89624	L115	M7 vs. M8	58.9494	2	9.21
		p1 = 0.10376	S137
		p = 0.80594	N213
		q = 2.11477	K441
		⍵ = 2.40776	E584
aInL, log likelihood value.
bAmino acid sites inferred to be under positive selection with a probability >99% are in bold.
cLikelihood ratio test: 2∆L = 2(InLalternative hypothesis – InLnull hypothesis).

### Sheet: Sensors - C2
Model of selection	InLa	Estimates of parameters	Positively selected sitesb	Model comparison	2∆Lc	d.f	χ2 Critical Value (1%)	Reference sequence in the alignment
M0 (one-ratio)	-8959.39	⍵ = 0.36444	Not allowed
M1 (nearly neutral)	-8885.2	p0 = 0.65140	Not allowed
		p1 = 0.34860
M2 (positive selection)	-8881.8	p0 = 0.70239	None	M1 vs. M2	6.80625	2	9.21
		p1 = 0.21400
		p2 = 0.08362
		⍵2 = 2.40437
M3 (discrete)	-8880.41	p0 = 0.15434	P195	M0 vs. M3	157.96	4	13.28	Lactuca_virosa_Helixer_CAKMRJ010005634.1_000563.1_NL
		p1 = 0.68783	S200
		p2 = 0.15782	V206
		⍵0 = 0.00000	G207
		⍵1 = 0.32466	T216
		⍵2 = 2.06854	P655
			S668
			C670
			Q828
			V846
M7 (beta)	-8891.53	p = 0.49681	Not allowed
		q = 0.65474
M8 (beta + ⍵)	-8880.72	p0 = 0.86407	None	M7 vs. M8	21.6387	2	9.21
		p1 = 0.13593
		p = 1.29392
		q = 3.09134
		⍵ = 2.18103
aInL, log likelihood value.
bAmino acid sites inferred to be under positive selection with a probability >99% are in bold.
cLikelihood ratio test: 2∆L = 2(InLalternative hypothesis – InLnull hypothesis).

### Sheet: Sensors - C3
Model of selection	InLa	Estimates of parameters	Positively selected sitesb	Model comparison	2∆Lc	d.f	χ2 Critical Value (1%)	Reference sequence in the alignment
M0 (one-ratio)	-20373.3	⍵ = 0.61408	Not allowed
M1 (nearly neutral)	-19856.5	p0 = 0.63163	Not allowed
		p1 = 0.36837
M2 (positive selection)	-19687.6	p0 = 0.57466	K165	M1 vs. M2	337.837	2	9.21	Lactuca_sativa_Helixer_NC_056630.2_001736.1_CNL
		p1 = 0.34333	K175
		p2 = 0.08202	V236
		⍵2 = 3.75677	V244
			N357
			S469
			L472
			W521
			V523
			T526
			L567
			I569
			T570
			R574
			F575
			G607
			E728
			R750
			G772
			F791
			D813
			G834
			K836
			R850
			A877
			F899
			E948
			V952
			Y974
			V976
			I1004
M3 (discrete)	-19687	p0 = 0.60105	N2	M0 vs. M3	1372.56	4	13.28
		p1 = 0.32486	P3
		p2 = 0.07409	I4
		⍵0 = 0.17384	Q8
		⍵1 = 1.10108	I9
		⍵2 = 3.99000	Y10
			S14
			P32
			F34
			T38
			E45
			A47
			H48
			S65
			M70
			N73
			L78
			R79
			R81
			L86
			D92
			T97
			H101
			D103
			Y107
			N108
			K111
			R113
			A121
			I132
			L134
			C139
			E143
			F145
			I147
			Q152
			T153
			N156
			K165
			V169
			A174
			K175
			Q185
			R217
			P219
			N231
			T232
			V236
			A241
			V244
			K256
			I257
			A265
			V273
			H278
			K297
			K336
			Q337
			E350
			K354
			R355
			N357
			R358
			Q359
			K371
			E372
			T386
			L401
			K422
			E426
			Q430
			E436
			E440
			K443
			A467
			S469
			Q470
			L472
			V474
			H481
			I484
			H500
			V508
			S520
			W521
			V523
			R525
			T526
			L529
			L530
			R543
			E546
			K550
			M554
			E565
			E566
			L567
			I569
			T570
			R574
			F575
			L585
			N594
			-601
			S605
			G607
			C609
			D610
			I611
			R613
			R622
			H629
			R632
			V635
			E639
			R647
			Q648
			S649
			L657
			N660
			H661
			R662
			K669
			T671
			F672
			-681
			-684
			-685
			R696
			N705
			E707
			E710
			L711
			I712
			S715
			P716
			S717
			Y726
			E728
			I731
			S736
			F748
			R750
			S752
			G772
			C773
			N774
			G783
			F791
			S793
			N794
			V796
			V797
			V799
			K805
			R810
			D813
			A815
			C816
			D822
			Y821
			G834
			K836
			T838
			L840
			R850
			V853
			E875
			A877
			V879
			P884
			S889
			F899
			I901
			L902
			E903
			D904
			A906
			E908
			Q919
			R922
			I925
			R927
			E929
			E930
			Q935
			A938
			S939
			K947
			E948
			E950
			V952
			V955
			D956
			E971
			C972
			Y974
			V976
			C979
			P980
			V984
			R990
			V996
			E1002
			I1004
			R1008
			N1009
			P1011
			V1014
			R1016
			N1017
			D1018
M7 (beta)	-19893.8	p = 0.34654	Not allowed
		q = 0.41857
M8 (beta + ⍵)	-19693.5	p0 = 0.89836	S65	M7 vs. M8	400.55	2	9.21
		p1 = 0.10164	K165
		p = 0.48431	A174
		q = 0.64418	K175
		⍵ = 3.33046	N231
			V236
			A241
			V244
			I257
			N357
			S469
			L472
			W521
			V523
			T526
			L567
			I569
			T570
			R574
			F575
			-601
			G607
			V635
			R647
			R696
			Y726
			E728
			S736
			F748
			R750
			G772
			F791
			S793
			D813
			G834
			K836
			R850
			V853
			A877
			F899
			R922
			R927
			E948
			E950
			V952
			Y974
			V976
			I1004
aInL, log likelihood value.
bAmino acid sites inferred to be under positive selection with a probability >99% are in bold.
cLikelihood ratio test: 2∆L = 2(InLalternative hypothesis – InLnull hypothesis).
